# Innovation within stability: balancing selection preserves multigenic S-haplotype architecture in apple

**DOI:** 10.1101/2025.10.28.683340

**Authors:** Aurélie Mesnil, Vincent Castric, Gianluca Lombardi, Thomas Blein, Jia-Long Yao, Charles Ampomah-Dwamena, Marie Monniaux, Somia Saidi, Xilong Chen, William Marande, Caroline Callot, Nadine Gautier, Johann Confais, Anne-Laure Fuchs, Enrique Dapena, Anthony Venon, Takashi Tsuchimatsu, Alessandra Carbone, Xavier Vekemans, Amandine M. Cornille

## Abstract

Self-incompatibility (SI) systems prevent self-fertilization, thereby maintaining genetic diversity in flowering plants. Among them, collaborative non-self recognition (CNSR) is the most widespread, yet the genomic organization and evolutionary maintenance of its multigenic recognition system remain poorly understood. Using 27 haplotype-resolved genomes from wild and domesticated apples (*Malus* spp.), we dissected the structure and evolution of the S-locus. We identified 17 S-RNase alleles and 500 pollen-expressed S-locus F-box brother (SFBB) genes across 18 families. The S-locus shows extensive structural divergence among alleles and transposable element accumulation, consistent with long-term restricted effective recombination. Despite this divergence, haplotypes carrying the same S-RNase allele retain remarkably conserved SFBB repertoires and gene organization, even across species boundaries, indicating that long-term balancing selection preserves highly conserved S-haplotype architectures associated with specific S-RNase lineages. Tandem duplication, positive selection, and signatures consistent with gene conversion contribute to the diversification of pollen-expressed SFBB genes while S-RNase-associated SFBB repertoires remain conserved across haplotypes carrying the same S-RNase allele. Our results reveal how a structurally dynamic yet evolutionarily constrained genomic region can sustain long-term S-allele diversity and preserve complex multigenic haplotype architectures in flowering plants.
