## Supplementary table 4 for "Innovation within stability: balancing selection preserves multigenic S-haplotype architecture in apple"

### Sheet: inter_allele_pairs_fullset
pair_type	group	seq_a	seq_b	dN	dS	omega
intra	MdS5	h26_chr17_001363.1	h2_chr17_001456.1	0	0.0098	0
intra	MdS2	h23_chr17_2.1	h3_chr17_3.1	0	0	99
intra	MdS2	h10_chr17_4.1	h3_chr17_3.1	0	0	99
intra	MdS2	h10_chr17_4.1	h23_chr17_2.1	0	0	99
intra	MdS2	h13_chr17_3.1	h3_chr17_3.1	0	0	99
intra	MdS2	h13_chr17_3.1	h23_chr17_2.1	0	0	99
intra	MdS2	h13_chr17_3.1	h10_chr17_4.1	0	0	99
intra	MdS2	h14_chr17_3.1	h3_chr17_3.1	0	0	99
intra	MdS2	h14_chr17_3.1	h23_chr17_2.1	0	0	99
intra	MdS2	h14_chr17_3.1	h10_chr17_4.1	0	0	99
intra	MdS2	h14_chr17_3.1	h13_chr17_3.1	0	0	99
intra	MdS9	h11_chr17_8.1	h7_chr17_6.1	0	0	99
intra	MdS9	h32_chr17_001379.1	h7_chr17_6.1	0.0782	0.1005	0.778
intra	MdS9	h32_chr17_001379.1	h11_chr17_8.1	0.0782	0.1005	0.778
intra	MdSf	h15_chr17_001441.1	h6_chr17_001448.1	0	0	99
intra	MdS4	h22_chr17_001349.1	h20_chr17_001396.1	0	0	99
intra	MdSe	h27_chr17_3.1	h8_chr17_3.1	0	0	99
inter	NA	h1_chr17_001308.1	h2_chr17_001456.1	0.2364	0.2717	0.8698
inter	NA	h1_chr17_001308.1	h26_chr17_001363.1	0.2364	0.2717	0.8698
inter	NA	h17_chr17_3.1	h2_chr17_001456.1	0.2679	0.3025	0.8857
inter	NA	h17_chr17_3.1	h26_chr17_001363.1	0.2679	0.3025	0.8857
inter	NA	h17_chr17_3.1	h1_chr17_001308.1	0.2364	0.2444	0.9674
inter	NA	h3_chr17_3.1	h2_chr17_001456.1	0.2692	0.211	1.2756
inter	NA	h3_chr17_3.1	h26_chr17_001363.1	0.2692	0.211	1.2756
inter	NA	h3_chr17_3.1	h1_chr17_001308.1	0.2178	0.1563	1.3931
inter	NA	h3_chr17_3.1	h17_chr17_3.1	0.2719	0.2425	1.121
inter	NA	h23_chr17_2.1	h2_chr17_001456.1	0.2692	0.211	1.2756
inter	NA	h23_chr17_2.1	h26_chr17_001363.1	0.2692	0.211	1.2756
inter	NA	h23_chr17_2.1	h1_chr17_001308.1	0.2178	0.1563	1.3931
inter	NA	h23_chr17_2.1	h17_chr17_3.1	0.2719	0.2425	1.121
inter	NA	h10_chr17_4.1	h2_chr17_001456.1	0.2692	0.211	1.2756
inter	NA	h10_chr17_4.1	h26_chr17_001363.1	0.2692	0.211	1.2756
inter	NA	h10_chr17_4.1	h1_chr17_001308.1	0.2178	0.1563	1.3931
inter	NA	h10_chr17_4.1	h17_chr17_3.1	0.2719	0.2425	1.121
inter	NA	h13_chr17_3.1	h2_chr17_001456.1	0.2692	0.211	1.2756
inter	NA	h13_chr17_3.1	h26_chr17_001363.1	0.2692	0.211	1.2756
inter	NA	h13_chr17_3.1	h1_chr17_001308.1	0.2178	0.1563	1.3931
inter	NA	h13_chr17_3.1	h17_chr17_3.1	0.2719	0.2425	1.121
inter	NA	h14_chr17_3.1	h2_chr17_001456.1	0.2692	0.211	1.2756
inter	NA	h14_chr17_3.1	h26_chr17_001363.1	0.2692	0.211	1.2756
inter	NA	h14_chr17_3.1	h1_chr17_001308.1	0.2178	0.1563	1.3931
inter	NA	h14_chr17_3.1	h17_chr17_3.1	0.2719	0.2425	1.121
inter	NA	h7_chr17_6.1	h2_chr17_001456.1	0.265	0.3009	0.8809
inter	NA	h7_chr17_6.1	h26_chr17_001363.1	0.265	0.3009	0.8809
inter	NA	h7_chr17_6.1	h1_chr17_001308.1	0.2209	0.2485	0.8892
inter	NA	h7_chr17_6.1	h17_chr17_3.1	0.2678	0.2364	1.1327
inter	NA	h7_chr17_6.1	h3_chr17_3.1	0.1394	0.1249	1.1156
inter	NA	h7_chr17_6.1	h23_chr17_2.1	0.1394	0.1249	1.1156
inter	NA	h7_chr17_6.1	h10_chr17_4.1	0.1394	0.1249	1.1156
inter	NA	h7_chr17_6.1	h13_chr17_3.1	0.1394	0.1249	1.1156
inter	NA	h7_chr17_6.1	h14_chr17_3.1	0.1394	0.1249	1.1156
inter	NA	h11_chr17_8.1	h2_chr17_001456.1	0.265	0.3009	0.8809
inter	NA	h11_chr17_8.1	h26_chr17_001363.1	0.265	0.3009	0.8809
inter	NA	h11_chr17_8.1	h1_chr17_001308.1	0.2209	0.2485	0.8892
inter	NA	h11_chr17_8.1	h17_chr17_3.1	0.2678	0.2364	1.1327
inter	NA	h11_chr17_8.1	h3_chr17_3.1	0.1394	0.1249	1.1156
inter	NA	h11_chr17_8.1	h23_chr17_2.1	0.1394	0.1249	1.1156
inter	NA	h11_chr17_8.1	h10_chr17_4.1	0.1394	0.1249	1.1156
inter	NA	h11_chr17_8.1	h13_chr17_3.1	0.1394	0.1249	1.1156
inter	NA	h11_chr17_8.1	h14_chr17_3.1	0.1394	0.1249	1.1156
inter	NA	h32_chr17_001379.1	h2_chr17_001456.1	0.2598	0.2615	0.9936
inter	NA	h32_chr17_001379.1	h26_chr17_001363.1	0.2598	0.2615	0.9936
inter	NA	h32_chr17_001379.1	h1_chr17_001308.1	0.1921	0.1996	0.9624
inter	NA	h32_chr17_001379.1	h17_chr17_3.1	0.2494	0.2047	1.2186
inter	NA	h32_chr17_001379.1	h3_chr17_3.1	0.1609	0.1726	0.932
inter	NA	h32_chr17_001379.1	h23_chr17_2.1	0.1609	0.1726	0.932
inter	NA	h32_chr17_001379.1	h10_chr17_4.1	0.1609	0.1726	0.932
inter	NA	h32_chr17_001379.1	h13_chr17_3.1	0.1609	0.1726	0.932
inter	NA	h32_chr17_001379.1	h14_chr17_3.1	0.1609	0.1726	0.932
inter	NA	h6_chr17_001448.1	h2_chr17_001456.1	0.2503	0.253	0.989
inter	NA	h6_chr17_001448.1	h26_chr17_001363.1	0.2503	0.253	0.989
inter	NA	h6_chr17_001448.1	h1_chr17_001308.1	0.1775	0.2141	0.829
inter	NA	h6_chr17_001448.1	h17_chr17_3.1	0.2443	0.2551	0.9576
inter	NA	h6_chr17_001448.1	h3_chr17_3.1	0.2272	0.1948	1.166
inter	NA	h6_chr17_001448.1	h23_chr17_2.1	0.2272	0.1948	1.166
inter	NA	h6_chr17_001448.1	h10_chr17_4.1	0.2272	0.1948	1.166
inter	NA	h6_chr17_001448.1	h13_chr17_3.1	0.2272	0.1948	1.166
inter	NA	h6_chr17_001448.1	h14_chr17_3.1	0.2272	0.1948	1.166
inter	NA	h6_chr17_001448.1	h7_chr17_6.1	0.2134	0.2619	0.8148
inter	NA	h6_chr17_001448.1	h11_chr17_8.1	0.2134	0.2619	0.8148
inter	NA	h6_chr17_001448.1	h32_chr17_001379.1	0.2099	0.2101	0.9989
inter	NA	h15_chr17_001441.1	h2_chr17_001456.1	0.2503	0.253	0.989
inter	NA	h15_chr17_001441.1	h26_chr17_001363.1	0.2503	0.253	0.989
inter	NA	h15_chr17_001441.1	h1_chr17_001308.1	0.1775	0.2141	0.829
inter	NA	h15_chr17_001441.1	h17_chr17_3.1	0.2443	0.2551	0.9576
inter	NA	h15_chr17_001441.1	h3_chr17_3.1	0.2272	0.1948	1.166
inter	NA	h15_chr17_001441.1	h23_chr17_2.1	0.2272	0.1948	1.166
inter	NA	h15_chr17_001441.1	h10_chr17_4.1	0.2272	0.1948	1.166
inter	NA	h15_chr17_001441.1	h13_chr17_3.1	0.2272	0.1948	1.166
inter	NA	h15_chr17_001441.1	h14_chr17_3.1	0.2272	0.1948	1.166
inter	NA	h15_chr17_001441.1	h7_chr17_6.1	0.2134	0.2619	0.8148
inter	NA	h15_chr17_001441.1	h11_chr17_8.1	0.2134	0.2619	0.8148
inter	NA	h15_chr17_001441.1	h32_chr17_001379.1	0.2099	0.2101	0.9989
inter	NA	h28_chr17_001351.1	h2_chr17_001456.1	0.2617	0.2121	1.2338
inter	NA	h28_chr17_001351.1	h26_chr17_001363.1	0.2617	0.2121	1.2338
inter	NA	h28_chr17_001351.1	h1_chr17_001308.1	0.2316	0.1548	1.4959
inter	NA	h28_chr17_001351.1	h17_chr17_3.1	0.262	0.1726	1.5178
inter	NA	h28_chr17_001351.1	h3_chr17_3.1	0.2575	0.1392	1.8507
inter	NA	h28_chr17_001351.1	h23_chr17_2.1	0.2575	0.1392	1.8507
inter	NA	h28_chr17_001351.1	h10_chr17_4.1	0.2575	0.1392	1.8507
inter	NA	h28_chr17_001351.1	h13_chr17_3.1	0.2575	0.1392	1.8507
inter	NA	h28_chr17_001351.1	h14_chr17_3.1	0.2575	0.1392	1.8507
inter	NA	h28_chr17_001351.1	h7_chr17_6.1	0.2364	0.184	1.2844
inter	NA	h28_chr17_001351.1	h11_chr17_8.1	0.2364	0.184	1.2844
inter	NA	h28_chr17_001351.1	h32_chr17_001379.1	0.2287	0.1486	1.5398
inter	NA	h28_chr17_001351.1	h6_chr17_001448.1	0.1481	0.0823	1.7984
inter	NA	h28_chr17_001351.1	h15_chr17_001441.1	0.1481	0.0823	1.7984
inter	NA	h20_chr17_001396.1	h2_chr17_001456.1	0.2355	0.3253	0.7241
inter	NA	h20_chr17_001396.1	h26_chr17_001363.1	0.2355	0.3253	0.7241
inter	NA	h20_chr17_001396.1	h1_chr17_001308.1	0.218	0.2543	0.8573
inter	NA	h20_chr17_001396.1	h17_chr17_3.1	0.2244	0.3201	0.7013
inter	NA	h20_chr17_001396.1	h3_chr17_3.1	0.2387	0.2667	0.895
inter	NA	h20_chr17_001396.1	h23_chr17_2.1	0.2387	0.2667	0.895
inter	NA	h20_chr17_001396.1	h10_chr17_4.1	0.2387	0.2667	0.895
inter	NA	h20_chr17_001396.1	h13_chr17_3.1	0.2387	0.2667	0.895
inter	NA	h20_chr17_001396.1	h14_chr17_3.1	0.2387	0.2667	0.895
inter	NA	h20_chr17_001396.1	h7_chr17_6.1	0.2303	0.2972	0.7749
inter	NA	h20_chr17_001396.1	h11_chr17_8.1	0.2303	0.2972	0.7749
inter	NA	h20_chr17_001396.1	h32_chr17_001379.1	0.2226	0.2671	0.8333
inter	NA	h20_chr17_001396.1	h6_chr17_001448.1	0.1613	0.2321	0.6953
inter	NA	h20_chr17_001396.1	h15_chr17_001441.1	0.1613	0.2321	0.6953
inter	NA	h20_chr17_001396.1	h28_chr17_001351.1	0.1874	0.1799	1.0418
inter	NA	h22_chr17_001349.1	h2_chr17_001456.1	0.2355	0.3253	0.7241
inter	NA	h22_chr17_001349.1	h26_chr17_001363.1	0.2355	0.3253	0.7241
inter	NA	h22_chr17_001349.1	h1_chr17_001308.1	0.218	0.2543	0.8573
inter	NA	h22_chr17_001349.1	h17_chr17_3.1	0.2244	0.3201	0.7013
inter	NA	h22_chr17_001349.1	h3_chr17_3.1	0.2387	0.2667	0.895
inter	NA	h22_chr17_001349.1	h23_chr17_2.1	0.2387	0.2667	0.895
inter	NA	h22_chr17_001349.1	h10_chr17_4.1	0.2387	0.2667	0.895
inter	NA	h22_chr17_001349.1	h13_chr17_3.1	0.2387	0.2667	0.895
inter	NA	h22_chr17_001349.1	h14_chr17_3.1	0.2387	0.2667	0.895
inter	NA	h22_chr17_001349.1	h7_chr17_6.1	0.2303	0.2972	0.7749
inter	NA	h22_chr17_001349.1	h11_chr17_8.1	0.2303	0.2972	0.7749
inter	NA	h22_chr17_001349.1	h32_chr17_001379.1	0.2226	0.2671	0.8333
inter	NA	h22_chr17_001349.1	h6_chr17_001448.1	0.1613	0.2321	0.6953
inter	NA	h22_chr17_001349.1	h15_chr17_001441.1	0.1613	0.2321	0.6953
inter	NA	h22_chr17_001349.1	h28_chr17_001351.1	0.1874	0.1799	1.0418
inter	NA	h24_chr17_001105.1	h2_chr17_001456.1	0.2637	0.27	0.9764
inter	NA	h24_chr17_001105.1	h26_chr17_001363.1	0.2637	0.27	0.9764
inter	NA	h24_chr17_001105.1	h1_chr17_001308.1	0.2457	0.2336	1.0518
inter	NA	h24_chr17_001105.1	h17_chr17_3.1	0.2614	0.2473	1.057
inter	NA	h24_chr17_001105.1	h3_chr17_3.1	0.2297	0.2385	0.9628
inter	NA	h24_chr17_001105.1	h23_chr17_2.1	0.2297	0.2385	0.9628
inter	NA	h24_chr17_001105.1	h10_chr17_4.1	0.2297	0.2385	0.9628
inter	NA	h24_chr17_001105.1	h13_chr17_3.1	0.2297	0.2385	0.9628
inter	NA	h24_chr17_001105.1	h14_chr17_3.1	0.2297	0.2385	0.9628
inter	NA	h24_chr17_001105.1	h7_chr17_6.1	0.2289	0.2564	0.8926
inter	NA	h24_chr17_001105.1	h11_chr17_8.1	0.2289	0.2564	0.8926
inter	NA	h24_chr17_001105.1	h32_chr17_001379.1	0.2347	0.2134	1.0996
inter	NA	h24_chr17_001105.1	h6_chr17_001448.1	0.2136	0.1683	1.2688
inter	NA	h24_chr17_001105.1	h15_chr17_001441.1	0.2136	0.1683	1.2688
inter	NA	h24_chr17_001105.1	h28_chr17_001351.1	0.2155	0.1255	1.7168
inter	NA	h24_chr17_001105.1	h20_chr17_001396.1	0.1654	0.1739	0.951
inter	NA	h24_chr17_001105.1	h22_chr17_001349.1	0.1654	0.1739	0.951
inter	NA	h12_chr17_001110.1	h2_chr17_001456.1	0.2667	0.2463	1.0831
inter	NA	h12_chr17_001110.1	h26_chr17_001363.1	0.2667	0.2463	1.0831
inter	NA	h12_chr17_001110.1	h1_chr17_001308.1	0.198	0.1681	1.178
inter	NA	h12_chr17_001110.1	h17_chr17_3.1	0.2345	0.2018	1.1621
inter	NA	h12_chr17_001110.1	h3_chr17_3.1	0.2376	0.1343	1.7684
inter	NA	h12_chr17_001110.1	h23_chr17_2.1	0.2376	0.1343	1.7684
inter	NA	h12_chr17_001110.1	h10_chr17_4.1	0.2376	0.1343	1.7684
inter	NA	h12_chr17_001110.1	h13_chr17_3.1	0.2376	0.1343	1.7684
inter	NA	h12_chr17_001110.1	h14_chr17_3.1	0.2376	0.1343	1.7684
inter	NA	h12_chr17_001110.1	h7_chr17_6.1	0.1994	0.1957	1.0186
inter	NA	h12_chr17_001110.1	h11_chr17_8.1	0.1994	0.1957	1.0186
inter	NA	h12_chr17_001110.1	h32_chr17_001379.1	0.183	0.1527	1.1989
inter	NA	h12_chr17_001110.1	h6_chr17_001448.1	0.1723	0.1593	1.0811
inter	NA	h12_chr17_001110.1	h15_chr17_001441.1	0.1723	0.1593	1.0811
inter	NA	h12_chr17_001110.1	h28_chr17_001351.1	0.1875	0.1103	1.6991
inter	NA	h12_chr17_001110.1	h20_chr17_001396.1	0.1737	0.2271	0.7647
inter	NA	h12_chr17_001110.1	h22_chr17_001349.1	0.1737	0.2271	0.7647
inter	NA	h12_chr17_001110.1	h24_chr17_001105.1	0.1989	0.1438	1.3826
inter	NA	h21_chr17_001396.1	h2_chr17_001456.1	0.2497	0.2541	0.9824
inter	NA	h21_chr17_001396.1	h26_chr17_001363.1	0.2497	0.2541	0.9824
inter	NA	h21_chr17_001396.1	h1_chr17_001308.1	0.2015	0.2051	0.9826
inter	NA	h21_chr17_001396.1	h17_chr17_3.1	0.2336	0.2795	0.8359
inter	NA	h21_chr17_001396.1	h3_chr17_3.1	0.2261	0.1987	1.138
inter	NA	h21_chr17_001396.1	h23_chr17_2.1	0.2261	0.1987	1.138
inter	NA	h21_chr17_001396.1	h10_chr17_4.1	0.2261	0.1987	1.138
inter	NA	h21_chr17_001396.1	h13_chr17_3.1	0.2261	0.1987	1.138
inter	NA	h21_chr17_001396.1	h14_chr17_3.1	0.2261	0.1987	1.138
inter	NA	h21_chr17_001396.1	h7_chr17_6.1	0.1867	0.2365	0.7892
inter	NA	h21_chr17_001396.1	h11_chr17_8.1	0.1867	0.2365	0.7892
inter	NA	h21_chr17_001396.1	h32_chr17_001379.1	0.1707	0.2147	0.795
inter	NA	h21_chr17_001396.1	h6_chr17_001448.1	0.1727	0.1822	0.948
inter	NA	h21_chr17_001396.1	h15_chr17_001441.1	0.1727	0.1822	0.948
inter	NA	h21_chr17_001396.1	h28_chr17_001351.1	0.1797	0.1433	1.2538
inter	NA	h21_chr17_001396.1	h20_chr17_001396.1	0.1557	0.2155	0.7224
inter	NA	h21_chr17_001396.1	h22_chr17_001349.1	0.1557	0.2155	0.7224
inter	NA	h21_chr17_001396.1	h24_chr17_001105.1	0.2107	0.1913	1.1013
inter	NA	h21_chr17_001396.1	h12_chr17_001110.1	0.1185	0.1657	0.7153
inter	NA	h8_chr17_3.1	h2_chr17_001456.1	0.2798	0.3094	0.9041
inter	NA	h8_chr17_3.1	h26_chr17_001363.1	0.2798	0.3094	0.9041
inter	NA	h8_chr17_3.1	h1_chr17_001308.1	0.2591	0.2558	1.0128
inter	NA	h8_chr17_3.1	h17_chr17_3.1	0.2773	0.2472	1.1217
inter	NA	h8_chr17_3.1	h3_chr17_3.1	0.2101	0.175	1.2003
inter	NA	h8_chr17_3.1	h23_chr17_2.1	0.2101	0.175	1.2003
inter	NA	h8_chr17_3.1	h10_chr17_4.1	0.2101	0.175	1.2003
inter	NA	h8_chr17_3.1	h13_chr17_3.1	0.2101	0.175	1.2003
inter	NA	h8_chr17_3.1	h14_chr17_3.1	0.2101	0.175	1.2003
inter	NA	h8_chr17_3.1	h7_chr17_6.1	0.1978	0.2113	0.936
inter	NA	h8_chr17_3.1	h11_chr17_8.1	0.1978	0.2113	0.936
inter	NA	h8_chr17_3.1	h32_chr17_001379.1	0.2271	0.2589	0.8771
inter	NA	h8_chr17_3.1	h6_chr17_001448.1	0.179	0.2208	0.8104
inter	NA	h8_chr17_3.1	h15_chr17_001441.1	0.179	0.2208	0.8104
inter	NA	h8_chr17_3.1	h28_chr17_001351.1	0.2054	0.1665	1.2333
inter	NA	h8_chr17_3.1	h20_chr17_001396.1	0.1961	0.3141	0.6243
inter	NA	h8_chr17_3.1	h22_chr17_001349.1	0.1961	0.3141	0.6243
inter	NA	h8_chr17_3.1	h24_chr17_001105.1	0.2215	0.2032	1.0901
inter	NA	h8_chr17_3.1	h12_chr17_001110.1	0.1824	0.1745	1.0455
inter	NA	h8_chr17_3.1	h21_chr17_001396.1	0.1966	0.2277	0.8634
inter	NA	h27_chr17_3.1	h2_chr17_001456.1	0.2798	0.3094	0.9041
inter	NA	h27_chr17_3.1	h26_chr17_001363.1	0.2798	0.3094	0.9041
inter	NA	h27_chr17_3.1	h1_chr17_001308.1	0.2591	0.2558	1.0128
inter	NA	h27_chr17_3.1	h17_chr17_3.1	0.2773	0.2472	1.1217
inter	NA	h27_chr17_3.1	h3_chr17_3.1	0.2101	0.175	1.2003
inter	NA	h27_chr17_3.1	h23_chr17_2.1	0.2101	0.175	1.2003
inter	NA	h27_chr17_3.1	h10_chr17_4.1	0.2101	0.175	1.2003
inter	NA	h27_chr17_3.1	h13_chr17_3.1	0.2101	0.175	1.2003
inter	NA	h27_chr17_3.1	h14_chr17_3.1	0.2101	0.175	1.2003
inter	NA	h27_chr17_3.1	h7_chr17_6.1	0.1978	0.2113	0.936
inter	NA	h27_chr17_3.1	h11_chr17_8.1	0.1978	0.2113	0.936
inter	NA	h27_chr17_3.1	h32_chr17_001379.1	0.2271	0.2589	0.8771
inter	NA	h27_chr17_3.1	h6_chr17_001448.1	0.179	0.2208	0.8104
inter	NA	h27_chr17_3.1	h15_chr17_001441.1	0.179	0.2208	0.8104
inter	NA	h27_chr17_3.1	h28_chr17_001351.1	0.2054	0.1665	1.2333
inter	NA	h27_chr17_3.1	h20_chr17_001396.1	0.1961	0.3141	0.6243
inter	NA	h27_chr17_3.1	h22_chr17_001349.1	0.1961	0.3141	0.6243
inter	NA	h27_chr17_3.1	h24_chr17_001105.1	0.2215	0.2032	1.0901
inter	NA	h27_chr17_3.1	h12_chr17_001110.1	0.1824	0.1745	1.0455
inter	NA	h27_chr17_3.1	h21_chr17_001396.1	0.1966	0.2277	0.8634
inter	NA	h29_chr17_4.1	h2_chr17_001456.1	0.2756	0.2566	1.0739
inter	NA	h29_chr17_4.1	h26_chr17_001363.1	0.2756	0.2566	1.0739
inter	NA	h29_chr17_4.1	h1_chr17_001308.1	0.2511	0.1903	1.3191
inter	NA	h29_chr17_4.1	h17_chr17_3.1	0.2635	0.2015	1.3074
inter	NA	h29_chr17_4.1	h3_chr17_3.1	0.2111	0.1489	1.4181
inter	NA	h29_chr17_4.1	h23_chr17_2.1	0.2111	0.1489	1.4181
inter	NA	h29_chr17_4.1	h10_chr17_4.1	0.2111	0.1489	1.4181
inter	NA	h29_chr17_4.1	h13_chr17_3.1	0.2111	0.1489	1.4181
inter	NA	h29_chr17_4.1	h14_chr17_3.1	0.2111	0.1489	1.4181
inter	NA	h29_chr17_4.1	h7_chr17_6.1	0.2017	0.2009	1.0043
inter	NA	h29_chr17_4.1	h11_chr17_8.1	0.2017	0.2009	1.0043
inter	NA	h29_chr17_4.1	h32_chr17_001379.1	0.2262	0.2254	1.0033
inter	NA	h29_chr17_4.1	h6_chr17_001448.1	0.1636	0.1745	0.9376
inter	NA	h29_chr17_4.1	h15_chr17_001441.1	0.1636	0.1745	0.9376
inter	NA	h29_chr17_4.1	h28_chr17_001351.1	0.1971	0.1351	1.4588
inter	NA	h29_chr17_4.1	h20_chr17_001396.1	0.184	0.2213	0.8314
inter	NA	h29_chr17_4.1	h22_chr17_001349.1	0.184	0.2213	0.8314
inter	NA	h29_chr17_4.1	h24_chr17_001105.1	0.205	0.1472	1.3923
inter	NA	h29_chr17_4.1	h12_chr17_001110.1	0.1784	0.1221	1.4607
inter	NA	h29_chr17_4.1	h21_chr17_001396.1	0.2004	0.1821	1.1009
inter	NA	h29_chr17_4.1	h8_chr17_3.1	0.0324	0.0805	0.4027
inter	NA	h29_chr17_4.1	h27_chr17_3.1	0.0324	0.0805	0.4027
inter	NA	h19_chr17_4.1	h2_chr17_001456.1	0.2752	0.283	0.9723
inter	NA	h19_chr17_4.1	h26_chr17_001363.1	0.2752	0.283	0.9723
inter	NA	h19_chr17_4.1	h1_chr17_001308.1	0.2362	0.2243	1.0527
inter	NA	h19_chr17_4.1	h17_chr17_3.1	0.2649	0.2214	1.1969
inter	NA	h19_chr17_4.1	h3_chr17_3.1	0.2032	0.1498	1.357
inter	NA	h19_chr17_4.1	h23_chr17_2.1	0.2032	0.1498	1.357
inter	NA	h19_chr17_4.1	h10_chr17_4.1	0.2032	0.1498	1.357
inter	NA	h19_chr17_4.1	h13_chr17_3.1	0.2032	0.1498	1.357
inter	NA	h19_chr17_4.1	h14_chr17_3.1	0.2032	0.1498	1.357
inter	NA	h19_chr17_4.1	h7_chr17_6.1	0.1954	0.1728	1.1308
inter	NA	h19_chr17_4.1	h11_chr17_8.1	0.1954	0.1728	1.1308
inter	NA	h19_chr17_4.1	h32_chr17_001379.1	0.2246	0.2173	1.0338
inter	NA	h19_chr17_4.1	h6_chr17_001448.1	0.1739	0.1657	1.0493
inter	NA	h19_chr17_4.1	h15_chr17_001441.1	0.1739	0.1657	1.0493
inter	NA	h19_chr17_4.1	h28_chr17_001351.1	0.2064	0.1434	1.4396
inter	NA	h19_chr17_4.1	h20_chr17_001396.1	0.185	0.2847	0.6498
inter	NA	h19_chr17_4.1	h22_chr17_001349.1	0.185	0.2847	0.6498
inter	NA	h19_chr17_4.1	h24_chr17_001105.1	0.2183	0.1781	1.2261
inter	NA	h19_chr17_4.1	h12_chr17_001110.1	0.1876	0.1401	1.3388
inter	NA	h19_chr17_4.1	h21_chr17_001396.1	0.2017	0.1891	1.067
inter	NA	h19_chr17_4.1	h8_chr17_3.1	0.0602	0.0833	0.7237
inter	NA	h19_chr17_4.1	h27_chr17_3.1	0.0602	0.0833	0.7237
inter	NA	h19_chr17_4.1	h29_chr17_4.1	0.0752	0.0679	1.1085
inter	NA	h31_chr17_5.1	h2_chr17_001456.1	0.2683	0.228	1.1769
inter	NA	h31_chr17_5.1	h26_chr17_001363.1	0.2683	0.228	1.1769
inter	NA	h31_chr17_5.1	h1_chr17_001308.1	0.2066	0.2019	1.0235
inter	NA	h31_chr17_5.1	h17_chr17_3.1	0.2731	0.2382	1.1466
inter	NA	h31_chr17_5.1	h3_chr17_3.1	0.2412	0.1789	1.3488
inter	NA	h31_chr17_5.1	h23_chr17_2.1	0.2412	0.1789	1.3488
inter	NA	h31_chr17_5.1	h10_chr17_4.1	0.2412	0.1789	1.3488
inter	NA	h31_chr17_5.1	h13_chr17_3.1	0.2412	0.1789	1.3488
inter	NA	h31_chr17_5.1	h14_chr17_3.1	0.2412	0.1789	1.3488
inter	NA	h31_chr17_5.1	h7_chr17_6.1	0.2283	0.1962	1.1637
inter	NA	h31_chr17_5.1	h11_chr17_8.1	0.2283	0.1962	1.1637
inter	NA	h31_chr17_5.1	h32_chr17_001379.1	0.2071	0.1532	1.352
inter	NA	h31_chr17_5.1	h6_chr17_001448.1	0.1774	0.1784	0.9946
inter	NA	h31_chr17_5.1	h15_chr17_001441.1	0.1774	0.1784	0.9946
inter	NA	h31_chr17_5.1	h28_chr17_001351.1	0.1976	0.1142	1.7303
inter	NA	h31_chr17_5.1	h20_chr17_001396.1	0.1787	0.2742	0.6519
inter	NA	h31_chr17_5.1	h22_chr17_001349.1	0.1787	0.2742	0.6519
inter	NA	h31_chr17_5.1	h24_chr17_001105.1	0.202	0.1909	1.0581
inter	NA	h31_chr17_5.1	h12_chr17_001110.1	0.156	0.1433	1.0891
inter	NA	h31_chr17_5.1	h21_chr17_001396.1	0.1638	0.1756	0.933
inter	NA	h31_chr17_5.1	h8_chr17_3.1	0.2006	0.2148	0.9337
inter	NA	h31_chr17_5.1	h27_chr17_3.1	0.2006	0.2148	0.9337
inter	NA	h31_chr17_5.1	h29_chr17_4.1	0.1879	0.1824	1.0299
inter	NA	h31_chr17_5.1	h19_chr17_4.1	0.2116	0.1838	1.1515
inter	NA	h30_chr17_2.1	h2_chr17_001456.1	0.2859	0.2529	1.1305
inter	NA	h30_chr17_2.1	h26_chr17_001363.1	0.2859	0.2529	1.1305
inter	NA	h30_chr17_2.1	h1_chr17_001308.1	0.2089	0.2306	0.9059
inter	NA	h30_chr17_2.1	h17_chr17_3.1	0.2886	0.2179	1.3246
inter	NA	h30_chr17_2.1	h3_chr17_3.1	0.2097	0.1416	1.4804
inter	NA	h30_chr17_2.1	h23_chr17_2.1	0.2097	0.1416	1.4804
inter	NA	h30_chr17_2.1	h10_chr17_4.1	0.2097	0.1416	1.4804
inter	NA	h30_chr17_2.1	h13_chr17_3.1	0.2097	0.1416	1.4804
inter	NA	h30_chr17_2.1	h14_chr17_3.1	0.2097	0.1416	1.4804
inter	NA	h30_chr17_2.1	h7_chr17_6.1	0.1901	0.1791	1.0611
inter	NA	h30_chr17_2.1	h11_chr17_8.1	0.1901	0.1791	1.0611
inter	NA	h30_chr17_2.1	h32_chr17_001379.1	0.2205	0.1487	1.4832
inter	NA	h30_chr17_2.1	h6_chr17_001448.1	0.1969	0.1893	1.0402
inter	NA	h30_chr17_2.1	h15_chr17_001441.1	0.1969	0.1893	1.0402
inter	NA	h30_chr17_2.1	h28_chr17_001351.1	0.2247	0.1169	1.9221
inter	NA	h30_chr17_2.1	h20_chr17_001396.1	0.1954	0.2851	0.6856
inter	NA	h30_chr17_2.1	h22_chr17_001349.1	0.1954	0.2851	0.6856
inter	NA	h30_chr17_2.1	h24_chr17_001105.1	0.2055	0.2025	1.0147
inter	NA	h30_chr17_2.1	h12_chr17_001110.1	0.1883	0.1473	1.278
inter	NA	h30_chr17_2.1	h21_chr17_001396.1	0.2102	0.2111	0.9958
inter	NA	h30_chr17_2.1	h8_chr17_3.1	0.1663	0.1911	0.8704
inter	NA	h30_chr17_2.1	h27_chr17_3.1	0.1663	0.1911	0.8704
inter	NA	h30_chr17_2.1	h29_chr17_4.1	0.1713	0.1768	0.9684
inter	NA	h30_chr17_2.1	h19_chr17_4.1	0.1767	0.1605	1.1011
inter	NA	h30_chr17_2.1	h31_chr17_5.1	0.1399	0.0751	1.8631
inter	NA	h25_chr17_2.1	h2_chr17_001456.1	0.6826	0.5924	1.1523
inter	NA	h25_chr17_2.1	h26_chr17_001363.1	0.6826	0.5924	1.1523
inter	NA	h25_chr17_2.1	h1_chr17_001308.1	0.6622	0.6036	1.0971
inter	NA	h25_chr17_2.1	h17_chr17_3.1	0.6817	0.5962	1.1433
inter	NA	h25_chr17_2.1	h3_chr17_3.1	0.6015	0.4758	1.2641
inter	NA	h25_chr17_2.1	h23_chr17_2.1	0.6015	0.4758	1.2641
inter	NA	h25_chr17_2.1	h10_chr17_4.1	0.6015	0.4758	1.2641
inter	NA	h25_chr17_2.1	h13_chr17_3.1	0.6015	0.4758	1.2641
inter	NA	h25_chr17_2.1	h14_chr17_3.1	0.6015	0.4758	1.2641
inter	NA	h25_chr17_2.1	h7_chr17_6.1	0.6045	0.5274	1.1461
inter	NA	h25_chr17_2.1	h11_chr17_8.1	0.6045	0.5274	1.1461
inter	NA	h25_chr17_2.1	h32_chr17_001379.1	0.6309	0.5297	1.1911
inter	NA	h25_chr17_2.1	h6_chr17_001448.1	0.6522	0.5606	1.1635
inter	NA	h25_chr17_2.1	h15_chr17_001441.1	0.6522	0.5606	1.1635
inter	NA	h25_chr17_2.1	h28_chr17_001351.1	0.7006	0.5001	1.4009
inter	NA	h25_chr17_2.1	h20_chr17_001396.1	0.6968	0.5801	1.2013
inter	NA	h25_chr17_2.1	h22_chr17_001349.1	0.6968	0.5801	1.2013
inter	NA	h25_chr17_2.1	h24_chr17_001105.1	0.6647	0.6798	0.9778
inter	NA	h25_chr17_2.1	h12_chr17_001110.1	0.661	0.5305	1.246
inter	NA	h25_chr17_2.1	h21_chr17_001396.1	0.6946	0.6116	1.1358
inter	NA	h25_chr17_2.1	h8_chr17_3.1	0.5723	0.5072	1.1285
inter	NA	h25_chr17_2.1	h27_chr17_3.1	0.5723	0.5072	1.1285
inter	NA	h25_chr17_2.1	h29_chr17_4.1	0.6018	0.5157	1.1671
inter	NA	h25_chr17_2.1	h19_chr17_4.1	0.5775	0.513	1.1256
inter	NA	h25_chr17_2.1	h31_chr17_5.1	0.6086	0.4493	1.3545
inter	NA	h25_chr17_2.1	h30_chr17_2.1	0.511	0.386	1.3238
