## Supplementary table 5 for "Innovation within stability: balancing selection preserves multigenic S-haplotype architecture in apple"

### Sheet: SFBB database
Accession	Species	Original SFBB family	References	Updated SFBB family
AB270793.1	Malus domestica	SFBB9-alpha	Sassa et al., 2007 https://www.ncbi.nlm.nih.gov/pubmed/17237509
AB270794.1	Malus domestica	SFBB9-beta	Sassa et al., 2007 https://www.ncbi.nlm.nih.gov/pubmed/17237509	SFBB7
AB270795.1	Malus domestica	SFBB3-alpha	Sassa et al., 2007 https://www.ncbi.nlm.nih.gov/pubmed/17237509	SFBB10
AB270796.1	Malus domestica	SFBB3-beta	Sassa et al., 2007 https://www.ncbi.nlm.nih.gov/pubmed/17237509	SFBB9
AB270797.1	Pyrus pyrifolia	SFBB4-alpha	Sassa et al., 2007 https://www.ncbi.nlm.nih.gov/pubmed/17237509	SFBB6
AB270798.1	Pyrus pyrifolia	SFBB4-beta	Sassa et al., 2007 https://www.ncbi.nlm.nih.gov/pubmed/17237509	SFBB2
AB270799.1	Pyrus pyrifolia	SFBB4-gamma	Sassa et al., 2007 https://www.ncbi.nlm.nih.gov/pubmed/17237509	SFBB8
AB270800.1	Pyrus pyrifolia	SFBB5-alpha	Sassa et al., 2007 https://www.ncbi.nlm.nih.gov/pubmed/17237509	SFBB6
AB270801.1	Pyrus pyrifolia	SFBB5-beta	Sassa et al., 2007 https://www.ncbi.nlm.nih.gov/pubmed/17237509	SFBB2
AB270802.1	Pyrus pyrifolia	SFBB5-gamma	Sassa et al., 2007 https://www.ncbi.nlm.nih.gov/pubmed/17237509	SFBB8
AB297933.1	Pyrus pyrifolia	SFBB1-gamma	Kakui et al., 2007 https://www.ncbi.nlm.nih.gov/pubmed/17541597
AB297934.1	Pyrus pyrifolia	SFBB2-gamma	Kakui et al., 2007 https://www.ncbi.nlm.nih.gov/pubmed/17541597
AB297935.1	Pyrus pyrifolia	SFBB3-gamma	Kakui et al., 2007 https://www.ncbi.nlm.nih.gov/pubmed/17541597
AB297936.1	Pyrus pyrifolia	SFBB6-gamma	Kakui et al., 2007 https://www.ncbi.nlm.nih.gov/pubmed/17541597
AB297937.1	Pyrus pyrifolia	SFBB7-gamma	Kakui et al., 2007 https://www.ncbi.nlm.nih.gov/pubmed/17541597
AB297938.2	Pyrus pyrifolia	SFBB8-gamma	Kakui et al., 2007 https://www.ncbi.nlm.nih.gov/pubmed/17541597
AB297939.1	Pyrus pyrifolia	SFBB9-gamma	Kakui et al., 2007 https://www.ncbi.nlm.nih.gov/pubmed/17541597
AB297940.1	Pyrus pyrifolia	SFBBk-gamma	Kakui et al., 2007 https://www.ncbi.nlm.nih.gov/pubmed/17541597
AB539844.1	Malus domestica	FBX1	Minamikawa et al., 2010 https://www.ncbi.nlm.nih.gov/pubmed/20628788	SFBB5
AB539845.1	Malus domestica	FBX2	Minamikawa et al., 2010 https://www.ncbi.nlm.nih.gov/pubmed/20628788	SFBB7
AB539846.1	Malus domestica	FBX3	Minamikawa et al., 2010 https://www.ncbi.nlm.nih.gov/pubmed/20628788	SFBB12
AB539847.1	Malus domestica	FBX4	Minamikawa et al., 2010 https://www.ncbi.nlm.nih.gov/pubmed/20628788
AB539848.1	Malus domestica	FBX5	Minamikawa et al., 2010 https://www.ncbi.nlm.nih.gov/pubmed/20628788	SFBB6
AB539849.1	Malus domestica	FBX6	Minamikawa et al., 2010 https://www.ncbi.nlm.nih.gov/pubmed/20628788	SFBB9
AB539850.1	Malus domestica	FBX7	Minamikawa et al., 2010 https://www.ncbi.nlm.nih.gov/pubmed/20628788
AB539851.1	Malus domestica	FBX8	Minamikawa et al., 2010 https://www.ncbi.nlm.nih.gov/pubmed/20628788	SFBB13
AB539852.1	Malus domestica	FBX9	Minamikawa et al., 2010 https://www.ncbi.nlm.nih.gov/pubmed/20628788	SFBB15
AB539853.1	Malus domestica	FBX10	Minamikawa et al., 2010 https://www.ncbi.nlm.nih.gov/pubmed/20628788	SFBB8
AB539854.1	Malus domestica	FBX11	Minamikawa et al., 2010 https://www.ncbi.nlm.nih.gov/pubmed/20628788	SFBB17
AB539855.1	Malus domestica	FBX12	Minamikawa et al., 2010 https://www.ncbi.nlm.nih.gov/pubmed/20628788	SFBB11
AB539856.1	Malus domestica	FBX13	Minamikawa et al., 2010 https://www.ncbi.nlm.nih.gov/pubmed/20628788	SFBB16
AB539857.1	Malus domestica	FBX14	Minamikawa et al., 2010 https://www.ncbi.nlm.nih.gov/pubmed/20628788	SFBB2
AB539858.1	Malus domestica	FBX15	Minamikawa et al., 2010 https://www.ncbi.nlm.nih.gov/pubmed/20628788	SFBB6
AB539859.1	Malus domestica	FBX16	Minamikawa et al., 2010 https://www.ncbi.nlm.nih.gov/pubmed/20628788	SFBB15
AB539860.1	Malus domestica	FBX17	Minamikawa et al., 2010 https://www.ncbi.nlm.nih.gov/pubmed/20628788	SFBB3
AB539861.1	Malus domestica	FBX18	Minamikawa et al., 2010 https://www.ncbi.nlm.nih.gov/pubmed/20628788	SFBB8
AB539862.1	Malus domestica	FBX19	Minamikawa et al., 2010 https://www.ncbi.nlm.nih.gov/pubmed/20628788	SFBB10
AB539863.1	Malus domestica	FBX20	Minamikawa et al., 2010 https://www.ncbi.nlm.nih.gov/pubmed/20628788	SFBB11
AB621597.1	Pyrus pyrifolia	SFBB1	Kakui et al., 2011 https://pubmed.ncbi.nlm.nih.gov/21851432/	SFBB1
AB621598.1	Pyrus pyrifolia	SFBB1	Kakui et al., 2011 https://pubmed.ncbi.nlm.nih.gov/21851432/	SFBB1
AB621600.1	Pyrus pyrifolia	SFBB1-S6	Kakui et al., 2011 https://pubmed.ncbi.nlm.nih.gov/21851432/
AB621601.1	Pyrus pyrifolia	SFBB2-S1	Kakui et al., 2011 https://pubmed.ncbi.nlm.nih.gov/21851432/	SFBB2
AB621602.1	Pyrus pyrifolia	SFBB2	Kakui et al., 2011 https://pubmed.ncbi.nlm.nih.gov/21851432/	SFBB2
AB621603.1	Pyrus pyrifolia	SFBB2-S6	Kakui et al., 2011 https://pubmed.ncbi.nlm.nih.gov/21851432/	SFBB2
AB621608.1	Pyrus pyrifolia	SFBB4	Kakui et al., 2011 https://pubmed.ncbi.nlm.nih.gov/21851432/
AB621609.1	Pyrus pyrifolia	SFBB4-S3	Kakui et al., 2011 https://pubmed.ncbi.nlm.nih.gov/21851432/
AB621610.1	Pyrus pyrifolia	SFBB4	Kakui et al., 2011 https://pubmed.ncbi.nlm.nih.gov/21851432/
AB621615.1	Pyrus pyrifolia	SFBB6	Kakui et al., 2011 https://pubmed.ncbi.nlm.nih.gov/21851432/
AB621616.1	Pyrus pyrifolia	SFBB6	Kakui et al., 2011 https://pubmed.ncbi.nlm.nih.gov/21851432/
AB621617.1	Pyrus pyrifolia	SFBB6-S6	Kakui et al., 2011 https://pubmed.ncbi.nlm.nih.gov/21851432/
AB699120.1	Malus domestica	FBX21	Okada et al., unpublished
AB699121.1	Malus domestica	FBX22	Okada et al., unpublished	SFBB12
AB699122.1	Malus domestica	FBX23	Okada et al., unpublished	SFBB13
AB699123.1	Malus domestica	FBX24	Okada et al., unpublished	SFBB3
AB699124.1	Malus domestica	FBX25	Okada et al., unpublished
AB699125.1	Malus domestica	FBX26	Okada et al., unpublished	SFBB12
AB699126.1	Malus domestica	FBX27	Okada et al., unpublished
AB699127.1	Malus domestica	FBX28	Okada et al., unpublished
AB699128.1	Malus domestica	FBX29	Okada et al., unpublished
AB699129.1	Malus domestica	FBX30	Okada et al., unpublished
AGM21636.1	Eriobotrya japonica	Outgroup	Niska et al, unpublished	-
DQ422810.1	Malus domestica	SLF1	Cheng et al., unpublished	SFBB12
DQ422811.1	Malus domestica	SLF2	Cheng et al., unpublished	SFBB3
EU081887.1	Pyrus pyrifolia	SFBB22-gamma	Tan et al., unpublished
EU081890.1	Pyrus bretschneideri	SFBB12a-gamma	Tan et al., unpublished
EU081891.1	Pyrus bretschneideri	SFBB12b-gamma	Tan et al., unpublished
EU081895.1	Pyrus bretschneideri	SFBB13-gamma	Tan et al., unpublished
EU081896.1	Pyrus bretschneideri	SFBB18-gamma	Tan et al., unpublished
EU081897.1	Pyrus pyrifolia	SFBB15-gamma	Tan et al., unpublished
EU247104.2	Pyrus communis	SFB103	Zisovich et al., 2009 https://www.sciencedirect.com/science/article/abs/pii/S0304423809000168	SFBB11
EU418248.1	Pyrus bretschneideri	SFBB26-gamma	Wuyun et al., unpublished
EU418249.1	Pyrus bretschneideri	SFBB16-gamma	Wuyun et al., unpublished
EU422956.1	Pyrus pyrifolia	SFBB16-gamma	Wuyun et al., unpublished
EU422957.1	Pyrus pyrifolia	SFBB17-gamma	Wuyun et al., unpublished
EU422958.1	Pyrus bretschneideri	SFBB35-gamma	Wuyun et al., unpublished
EU422959.1	Pyrus pyrifolia	SFBB31-gamma	Wuyun et al., unpublished
EU422960.1	Pyrus sinkiangensis	SFBB28-gamma	Wuyun et al., unpublished
EU422961.1	Pyrus bretschneideri	SFBB21-gamma	Wuyun et al., unpublished
EU422962.1	Pyrus sinkiangensis	SFBBd-gamma	Wuyun et al., unpublished
EU979308.1	Pyrus pyrifolia	SFBB13-alpha	Tan et al., unpublished
EU979309.1	Pyrus bretschneideri	SFBB16-alpha	Tan et al., unpublished
EU979310.1	Pyrus bretschneideri	SFBB18-alpha	Tan et al., unpublished
EU979311.1	Pyrus bretschneideri	SFBB19-alpha	Tan et al., unpublished
EU979312.1	Pyrus bretschneideri	SFBB21-alpha	Tan et al., unpublished
EU979313.1	Pyrus bretschneideri	SFBB26-alpha	Tan et al., unpublished
EU979314.1	Pyrus bretschneideri	SFBB29-alpha	Tan et al., unpublished	SFBB17
EU979315.1	Pyrus bretschneideri	SFBB34-alpha	Tan et al., unpublished
EU979316.1	Pyrus bretschneideri	SFBB35-alpha	Tan et al., unpublished
EU979317.1	Pyrus bretschneideri	SFBB22-alpha	Tan et al., unpublished
EU979318.1	Pyrus pyrifolia	SFBB12-alpha	Tan et al., unpublished
EU979319.1	Pyrus pyrifolia	SFBB12-beta	Tan et al., unpublished
EU979320.1	Pyrus bretschneideri	SFBB13-beta	Tan et al., unpublished	SFBB4
EU979321.1	Pyrus bretschneideri	SFBB21-beta	Tan et al., unpublished	SFBB14
EU979322.1	Pyrus bretschneideri	SFBB18-beta	Tan et al., unpublished
EU979323.1	Pyrus bretschneideri	SFBB19-beta	Tan et al., unpublished	SFBB4
EU979324.1	Pyrus bretschneideri	SFBB26-beta	Tan et al., unpublished	SFBB4
EU979325.1	Pyrus bretschneideri	SFBB28-alpha	Tan et al., unpublished
EU979326.1	Pyrus ussuriensis	SFBB30-beta	Tan et al., unpublished	SFBB14
EU979327.1	Pyrus bretschneideri	SFBB34-gamma	Tan et al., unpublished
FJ008667.1	Malus domestica	FB1	Bai et al., unpublished
FJ008668.1	Malus domestica	FB2	Bai et al., unpublished
FJ610153.1	Malus domestica	SLFB9	Li et al., unpublished
FJ610154.1	Malus domestica	SLFB9-like1	Li et al., unpublished
FJ610155.1	Malus domestica	SLFB9-like2	Li et al., unpublished	SFBB2
GQ456943.1	Pyrus sinkiangensis	SFBBV-gamma	Shan et al., unpublished
GQ456946.1	Pyrus sinkiangensis	SFBBV2-gamma	Shan et al., unpublished
GQ456947.1	Pyrus bretschneideri	SFBBb-gamma	Shan et al., unpublished
GU345806.1	Malus domestica	SLFB24	Li et al., 2010 https://link.springer.com/article/10.1007/s11032-010-9471-8	SFBB12
GU345807.1	Malus domestica	SLFBL11	Li et al., 2010 https://link.springer.com/article/10.1007/s11032-010-9471-8
GU345808.1	Malus domestica	SLFBL12	Li et al., 2010 https://link.springer.com/article/10.1007/s11032-010-9471-8	SFBB5
GU345809.1	Malus domestica	SLFBL13	Li et al., 2010 https://link.springer.com/article/10.1007/s11032-010-9471-8
GU345810.1	Malus domestica	SLFBL14	Li et al., 2010 https://link.springer.com/article/10.1007/s11032-010-9471-8	SFBB7
GU345811.1	Malus domestica	SLFB3	Li et al., 2010 https://link.springer.com/article/10.1007/s11032-010-9471-8
GU345812.1	Malus domestica	SLFBL3	Li et al., 2010 https://link.springer.com/article/10.1007/s11032-010-9471-8
GU345813.1	Malus domestica	SLFBL4	Li et al., 2010 https://link.springer.com/article/10.1007/s11032-010-9471-8	SFBB12
GU345815.1	Malus domestica	SLFBL10	Li et al., 2010 https://link.springer.com/article/10.1007/s11032-010-9471-8
GU345816.1	Malus domestica	SLFB7	Li et al., 2010 https://link.springer.com/article/10.1007/s11032-010-9471-8
GU345817.1	Malus domestica	SLFBL8	Li et al., 2010 https://link.springer.com/article/10.1007/s11032-010-9471-8
GU345818.1	Malus domestica	SLFBL9	Li et al., 2010 https://link.springer.com/article/10.1007/s11032-010-9471-8
GU345819.1	Malus domestica	SLFBL6	Li et al., 2010 https://link.springer.com/article/10.1007/s11032-010-9471-8
GU345820.1	Malus domestica	SLFBL7	Li et al., 2010 https://link.springer.com/article/10.1007/s11032-010-9471-8
GU345821.1	Malus domestica	SLFB5	Li et al., 2010 https://link.springer.com/article/10.1007/s11032-010-9471-8
GU345822.1	Malus domestica	SLFBL5	Li et al., 2010 https://link.springer.com/article/10.1007/s11032-010-9471-8
GU901406.1	Pyrus bretschneideri	SFBB3	Shan et al., unpublished
GU901407.1	Pyrus bretschneideri	SFBB-13	Shan et al., unpublished
GU901408.1	Pyrus bretschneideri	SFBB-23	Shan et al., unpublished
GU901409.1	Pyrus sinkiangensis	SFBB	Shan et al., unpublished
GU901410.1	Pyrus bretschneideri	SFBB1	Shan et al., unpublished
HM013871.1	Pyrus communis	SFBBalpha	De Franceschi et al., 2010 https://link.springer.com/article/10.1007/s11295-010-0327-5
HM013872.1	Pyrus communis	SFBBbeta	De Franceschi et al., 2010 https://link.springer.com/article/10.1007/s11295-010-0327-5	SFBB2
HM013873.1	Pyrus communis	SFBBbeta	De Franceschi et al., 2010 https://link.springer.com/article/10.1007/s11295-010-0327-5
HM013877.1	Pyrus communis	SFBBalpha	De Franceschi et al., 2010 https://link.springer.com/article/10.1007/s11295-010-0327-5
HM013878.1	Pyrus communis	SFBBalpha	De Franceschi et al., 2010 https://link.springer.com/article/10.1007/s11295-010-0327-5
HM013879.1	Pyrus communis	SFBBbeta	De Franceschi et al., 2010 https://link.springer.com/article/10.1007/s11295-010-0327-5	SFBB2
HM013885.1	Pyrus communis	SFBBepsilon	De Franceschi et al., 2010 https://link.springer.com/article/10.1007/s11295-010-0327-5	SFBB7
HM013886.1	Pyrus communis	SFBBepsilon	De Franceschi et al., 2010 https://link.springer.com/article/10.1007/s11295-010-0327-5	SFBB7
HM013887.1	Pyrus communis	SFBBalpha	De Franceschi et al., 2010 https://link.springer.com/article/10.1007/s11295-010-0327-5
HM013888.1	Pyrus communis	SFBBalpha	De Franceschi et al., 2010 https://link.springer.com/article/10.1007/s11295-010-0327-5
HM013889.1	Pyrus communis	SFBBbeta	De Franceschi et al., 2010 https://link.springer.com/article/10.1007/s11295-010-0327-5
HM013891.1	Pyrus communis	SFBBbeta	De Franceschi et al., 2010 https://link.springer.com/article/10.1007/s11295-010-0327-5
HM013892.1	Pyrus communis	SFBBbeta	De Franceschi et al., 2010 https://link.springer.com/article/10.1007/s11295-010-0327-5
HM013897.1	Pyrus communis	SFBBepsilon	De Franceschi et al., 2010 https://link.springer.com/article/10.1007/s11295-010-0327-5	SFBB7
HM013898.1	Pyrus communis	SFBB9alpha	De Franceschi et al., 2010 https://link.springer.com/article/10.1007/s11295-010-0327-5
HM013899.1	Malus domestica	SFBBalpha	De Franceschi et al., 2010 https://link.springer.com/article/10.1007/s11295-010-0327-5
HM013900.1	Malus domestica	SFBBalpha	De Franceschi et al., 2010 https://link.springer.com/article/10.1007/s11295-010-0327-5
HM013901.1	Malus domestica	SFBBbeta	De Franceschi et al., 2010 https://link.springer.com/article/10.1007/s11295-010-0327-5	SFBB2
HM013902.1	Malus domestica	SFBBbeta	De Franceschi et al., 2010 https://link.springer.com/article/10.1007/s11295-010-0327-5
HM013906.1	Pyrus pyrifolia	SFBBalpha	De Franceschi et al., 2010 https://link.springer.com/article/10.1007/s11295-010-0327-5
HM013907.1	Pyrus pyrifolia	SFBBalpha	De Franceschi et al., 2010 https://link.springer.com/article/10.1007/s11295-010-0327-5
HM013908.1	Pyrus pyrifolia	SFBBbeta	De Franceschi et al., 2010 https://link.springer.com/article/10.1007/s11295-010-0327-5
HM013909.1	Pyrus pyrifolia	SFBBbeta	De Franceschi et al., 2010 https://link.springer.com/article/10.1007/s11295-010-0327-5
HM013913.1	Pyrus pyrifolia	SFBBepsilon	De Franceschi et al., 2010 https://link.springer.com/article/10.1007/s11295-010-0327-5	SFBB5
HM013914.1	Malus domestica	SFBBalpha	De Franceschi et al., 2010 https://link.springer.com/article/10.1007/s11295-010-0327-5
HM013915.1	Malus domestica	SFBBalpha	De Franceschi et al., 2010 https://link.springer.com/article/10.1007/s11295-010-0327-5
HM013917.1	Malus domestica	SFBBbeta	De Franceschi et al., 2010 https://link.springer.com/article/10.1007/s11295-010-0327-5
HM013918.1	Malus domestica	SFBBbeta	De Franceschi et al., 2010 https://link.springer.com/article/10.1007/s11295-010-0327-5
HM013924.1	Malus domestica	SFBBepsilon	De Franceschi et al., 2010 https://link.springer.com/article/10.1007/s11295-010-0327-5	SFBB7
HM013925.1	Pyrus communis	SFBBalpha	De Franceschi et al., 2010 https://link.springer.com/article/10.1007/s11295-010-0327-5
HM013927.1	Pyrus communis	SFBBbeta	De Franceschi et al., 2010 https://link.springer.com/article/10.1007/s11295-010-0327-5
HM013930.1	Pyrus bretschneideri	SFBBalpha	De Franceschi et al., 2010 https://link.springer.com/article/10.1007/s11295-010-0327-5	SFBB6
HM013931.1	Pyrus bretschneideri	SFBBalpha	De Franceschi et al., 2010 https://link.springer.com/article/10.1007/s11295-010-0327-5
HM013937.1	Pyrus bretschneideri	SFBBepsilon	De Franceschi et al., 2010 https://link.springer.com/article/10.1007/s11295-010-0327-5
HM013938.1	Pyrus bretschneideri	SFBBepsilon	De Franceschi et al., 2010 https://link.springer.com/article/10.1007/s11295-010-0327-5	SFBB7
HM013939.1	Pyrus bretschneideri	SFBB9alpha	De Franceschi et al., 2010 https://link.springer.com/article/10.1007/s11295-010-0327-5	SFBB5
KC569798.1	Pyrus bretschneideri	SLF1	Wu et al., 2013 https://pubmed.ncbi.nlm.nih.gov/24116113/	SFBB15
KC569799.1	Pyrus bretschneideri	SLF1-S34	Wu et al., 2013 https://pubmed.ncbi.nlm.nih.gov/24116113/	SFBB15
KC569801.1	Pyrus bretschneideri	SLF3b	Wu et al., 2013 https://pubmed.ncbi.nlm.nih.gov/24116113/	SFBB4
KC569802.1	Pyrus bretschneideri	SLF4-S21	Wu et al., 2013 https://pubmed.ncbi.nlm.nih.gov/24116113/	SFBB12

### Sheet: SFBB database V2
Accession	Species	Original SFBB family	References	Updated SFBB family
AB270793.1	Malus domestica	SFBB9-alpha	Sassa et al., 2007 https://www.ncbi.nlm.nih.gov/pubmed/17237509
AB270794.1	Malus domestica	SFBB9-beta	Sassa et al., 2007 https://www.ncbi.nlm.nih.gov/pubmed/17237509	SFBB7
AB270795.1	Malus domestica	SFBB3-alpha	Sassa et al., 2007 https://www.ncbi.nlm.nih.gov/pubmed/17237509	SFBB10
AB270796.1	Malus domestica	SFBB3-beta	Sassa et al., 2007 https://www.ncbi.nlm.nih.gov/pubmed/17237509	SFBB9
AB270797.1	Pyrus pyrifolia	SFBB4-alpha	Sassa et al., 2007 https://www.ncbi.nlm.nih.gov/pubmed/17237509	SFBB6
AB270798.1	Pyrus pyrifolia	SFBB4-beta	Sassa et al., 2007 https://www.ncbi.nlm.nih.gov/pubmed/17237509	SFBB2
AB270799.1	Pyrus pyrifolia	SFBB4-gamma	Sassa et al., 2007 https://www.ncbi.nlm.nih.gov/pubmed/17237509	SFBB8
AB270800.1	Pyrus pyrifolia	SFBB5-alpha	Sassa et al., 2007 https://www.ncbi.nlm.nih.gov/pubmed/17237509	SFBB6
AB270801.1	Pyrus pyrifolia	SFBB5-beta	Sassa et al., 2007 https://www.ncbi.nlm.nih.gov/pubmed/17237509	SFBB2
AB270802.1	Pyrus pyrifolia	SFBB5-gamma	Sassa et al., 2007 https://www.ncbi.nlm.nih.gov/pubmed/17237509	SFBB8
AB297933.1	Pyrus pyrifolia	SFBB1-gamma	Kakui et al., 2007 https://www.ncbi.nlm.nih.gov/pubmed/17541597
AB297934.1	Pyrus pyrifolia	SFBB2-gamma	Kakui et al., 2007 https://www.ncbi.nlm.nih.gov/pubmed/17541597
AB297935.1	Pyrus pyrifolia	SFBB3-gamma	Kakui et al., 2007 https://www.ncbi.nlm.nih.gov/pubmed/17541597
AB297936.1	Pyrus pyrifolia	SFBB6-gamma	Kakui et al., 2007 https://www.ncbi.nlm.nih.gov/pubmed/17541597
AB297937.1	Pyrus pyrifolia	SFBB7-gamma	Kakui et al., 2007 https://www.ncbi.nlm.nih.gov/pubmed/17541597
AB297938.2	Pyrus pyrifolia	SFBB8-gamma	Kakui et al., 2007 https://www.ncbi.nlm.nih.gov/pubmed/17541597
AB297939.1	Pyrus pyrifolia	SFBB9-gamma	Kakui et al., 2007 https://www.ncbi.nlm.nih.gov/pubmed/17541597
AB297940.1	Pyrus pyrifolia	SFBBk-gamma	Kakui et al., 2007 https://www.ncbi.nlm.nih.gov/pubmed/17541597
AB539844.1	Malus domestica	FBX1	Minamikawa et al., 2010 https://www.ncbi.nlm.nih.gov/pubmed/20628788	SFBB5
AB539845.1	Malus domestica	FBX2	Minamikawa et al., 2010 https://www.ncbi.nlm.nih.gov/pubmed/20628788	SFBB7
AB539846.1	Malus domestica	FBX3	Minamikawa et al., 2010 https://www.ncbi.nlm.nih.gov/pubmed/20628788	SFBB12
AB539847.1	Malus domestica	FBX4	Minamikawa et al., 2010 https://www.ncbi.nlm.nih.gov/pubmed/20628788
AB539848.1	Malus domestica	FBX5	Minamikawa et al., 2010 https://www.ncbi.nlm.nih.gov/pubmed/20628788	SFBB6
AB539849.1	Malus domestica	FBX6	Minamikawa et al., 2010 https://www.ncbi.nlm.nih.gov/pubmed/20628788	SFBB9
AB539850.1	Malus domestica	FBX7	Minamikawa et al., 2010 https://www.ncbi.nlm.nih.gov/pubmed/20628788
AB539851.1	Malus domestica	FBX8	Minamikawa et al., 2010 https://www.ncbi.nlm.nih.gov/pubmed/20628788	SFBB13
AB539852.1	Malus domestica	FBX9	Minamikawa et al., 2010 https://www.ncbi.nlm.nih.gov/pubmed/20628788	SFBB15
AB539853.1	Malus domestica	FBX10	Minamikawa et al., 2010 https://www.ncbi.nlm.nih.gov/pubmed/20628788	SFBB8
AB539854.1	Malus domestica	FBX11	Minamikawa et al., 2010 https://www.ncbi.nlm.nih.gov/pubmed/20628788	SFBB17
AB539855.1	Malus domestica	FBX12	Minamikawa et al., 2010 https://www.ncbi.nlm.nih.gov/pubmed/20628788	SFBB11
AB539856.1	Malus domestica	FBX13	Minamikawa et al., 2010 https://www.ncbi.nlm.nih.gov/pubmed/20628788	SFBB16
AB539857.1	Malus domestica	FBX14	Minamikawa et al., 2010 https://www.ncbi.nlm.nih.gov/pubmed/20628788	SFBB2
AB539858.1	Malus domestica	FBX15	Minamikawa et al., 2010 https://www.ncbi.nlm.nih.gov/pubmed/20628788	SFBB6
AB539859.1	Malus domestica	FBX16	Minamikawa et al., 2010 https://www.ncbi.nlm.nih.gov/pubmed/20628788	SFBB15
AB539860.1	Malus domestica	FBX17	Minamikawa et al., 2010 https://www.ncbi.nlm.nih.gov/pubmed/20628788	SFBB3
AB539861.1	Malus domestica	FBX18	Minamikawa et al., 2010 https://www.ncbi.nlm.nih.gov/pubmed/20628788	SFBB8
AB539862.1	Malus domestica	FBX19	Minamikawa et al., 2010 https://www.ncbi.nlm.nih.gov/pubmed/20628788	SFBB10
AB539863.1	Malus domestica	FBX20	Minamikawa et al., 2010 https://www.ncbi.nlm.nih.gov/pubmed/20628788	SFBB11
AB621597.1	Pyrus pyrifolia	SFBB1	Kakui et al., 2011 https://pubmed.ncbi.nlm.nih.gov/21851432/	SFBB1
AB621598.1	Pyrus pyrifolia	SFBB1	Kakui et al., 2011 https://pubmed.ncbi.nlm.nih.gov/21851432/	SFBB1
AB621600.1	Pyrus pyrifolia	SFBB1-S6	Kakui et al., 2011 https://pubmed.ncbi.nlm.nih.gov/21851432/
AB621601.1	Pyrus pyrifolia	SFBB2-S1	Kakui et al., 2011 https://pubmed.ncbi.nlm.nih.gov/21851432/	SFBB2
AB621602.1	Pyrus pyrifolia	SFBB2	Kakui et al., 2011 https://pubmed.ncbi.nlm.nih.gov/21851432/	SFBB2
AB621603.1	Pyrus pyrifolia	SFBB2-S6	Kakui et al., 2011 https://pubmed.ncbi.nlm.nih.gov/21851432/	SFBB2
AB621608.1	Pyrus pyrifolia	SFBB4	Kakui et al., 2011 https://pubmed.ncbi.nlm.nih.gov/21851432/
AB621609.1	Pyrus pyrifolia	SFBB4-S3	Kakui et al., 2011 https://pubmed.ncbi.nlm.nih.gov/21851432/
AB621610.1	Pyrus pyrifolia	SFBB4	Kakui et al., 2011 https://pubmed.ncbi.nlm.nih.gov/21851432/
AB621615.1	Pyrus pyrifolia	SFBB6	Kakui et al., 2011 https://pubmed.ncbi.nlm.nih.gov/21851432/
AB621616.1	Pyrus pyrifolia	SFBB6	Kakui et al., 2011 https://pubmed.ncbi.nlm.nih.gov/21851432/
AB621617.1	Pyrus pyrifolia	SFBB6-S6	Kakui et al., 2011 https://pubmed.ncbi.nlm.nih.gov/21851432/
AB699120.1	Malus domestica	FBX21	Okada et al., unpublished
AB699121.1	Malus domestica	FBX22	Okada et al., unpublished	SFBB12
AB699122.1	Malus domestica	FBX23	Okada et al., unpublished	SFBB13
AB699123.1	Malus domestica	FBX24	Okada et al., unpublished	SFBB3
AB699124.1	Malus domestica	FBX25	Okada et al., unpublished
AB699125.1	Malus domestica	FBX26	Okada et al., unpublished	SFBB12
AB699126.1	Malus domestica	FBX27	Okada et al., unpublished
AB699127.1	Malus domestica	FBX28	Okada et al., unpublished
AB699128.1	Malus domestica	FBX29	Okada et al., unpublished
AB699129.1	Malus domestica	FBX30	Okada et al., unpublished
AGM21636.1	Eriobotrya japonica	Outgroup	Niska et al, unpublished	-
DQ422810.1	Malus domestica	SLF1	Cheng et al., unpublished	SFBB12
DQ422811.1	Malus domestica	SLF2	Cheng et al., unpublished	SFBB3
EU247104.2	Pyrus communis	SFB103	Zisovich et al., 2009 https://www.sciencedirect.com/science/article/abs/pii/S0304423809000168	SFBB11
EU979308.1	Pyrus pyrifolia	SFBB13-alpha	Tan et al., unpublished
EU979309.1	Pyrus bretschneideri	SFBB16-alpha	Tan et al., unpublished
EU979310.1	Pyrus bretschneideri	SFBB18-alpha	Tan et al., unpublished
EU979311.1	Pyrus bretschneideri	SFBB19-alpha	Tan et al., unpublished
EU979312.1	Pyrus bretschneideri	SFBB21-alpha	Tan et al., unpublished
EU979313.1	Pyrus bretschneideri	SFBB26-alpha	Tan et al., unpublished
EU979314.1	Pyrus bretschneideri	SFBB29-alpha	Tan et al., unpublished	SFBB17
EU979315.1	Pyrus bretschneideri	SFBB34-alpha	Tan et al., unpublished
EU979316.1	Pyrus bretschneideri	SFBB35-alpha	Tan et al., unpublished
EU979317.1	Pyrus bretschneideri	SFBB22-alpha	Tan et al., unpublished
EU979318.1	Pyrus pyrifolia	SFBB12-alpha	Tan et al., unpublished
EU979319.1	Pyrus pyrifolia	SFBB12-beta	Tan et al., unpublished
EU979320.1	Pyrus bretschneideri	SFBB13-beta	Tan et al., unpublished	SFBB4
EU979321.1	Pyrus bretschneideri	SFBB21-beta	Tan et al., unpublished	SFBB14
EU979322.1	Pyrus bretschneideri	SFBB18-beta	Tan et al., unpublished
EU979323.1	Pyrus bretschneideri	SFBB19-beta	Tan et al., unpublished	SFBB4
EU979324.1	Pyrus bretschneideri	SFBB26-beta	Tan et al., unpublished	SFBB4
EU979325.1	Pyrus bretschneideri	SFBB28-alpha	Tan et al., unpublished
EU979326.1	Pyrus ussuriensis	SFBB30-beta	Tan et al., unpublished	SFBB14
EU979327.1	Pyrus bretschneideri	SFBB34-gamma	Tan et al., unpublished
FJ008667.1	Malus domestica	FB1	Bai et al., unpublished
FJ008668.1	Malus domestica	FB2	Bai et al., unpublished
FJ610153.1	Malus domestica	SLFB9	Li et al., unpublished
FJ610154.1	Malus domestica	SLFB9-like1	Li et al., unpublished
FJ610155.1	Malus domestica	SLFB9-like2	Li et al., unpublished	SFBB2
GU345806.1	Malus domestica	SLFB24	Li et al., 2010 https://link.springer.com/article/10.1007/s11032-010-9471-8	SFBB12
GU345807.1	Malus domestica	SLFBL11	Li et al., 2010 https://link.springer.com/article/10.1007/s11032-010-9471-8
GU345808.1	Malus domestica	SLFBL12	Li et al., 2010 https://link.springer.com/article/10.1007/s11032-010-9471-8	SFBB5
GU345809.1	Malus domestica	SLFBL13	Li et al., 2010 https://link.springer.com/article/10.1007/s11032-010-9471-8
GU345810.1	Malus domestica	SLFBL14	Li et al., 2010 https://link.springer.com/article/10.1007/s11032-010-9471-8	SFBB7
GU345811.1	Malus domestica	SLFB3	Li et al., 2010 https://link.springer.com/article/10.1007/s11032-010-9471-8
GU345812.1	Malus domestica	SLFBL3	Li et al., 2010 https://link.springer.com/article/10.1007/s11032-010-9471-8
GU345813.1	Malus domestica	SLFBL4	Li et al., 2010 https://link.springer.com/article/10.1007/s11032-010-9471-8	SFBB12
GU345815.1	Malus domestica	SLFBL10	Li et al., 2010 https://link.springer.com/article/10.1007/s11032-010-9471-8
GU345816.1	Malus domestica	SLFB7	Li et al., 2010 https://link.springer.com/article/10.1007/s11032-010-9471-8
GU345817.1	Malus domestica	SLFBL8	Li et al., 2010 https://link.springer.com/article/10.1007/s11032-010-9471-8
GU345818.1	Malus domestica	SLFBL9	Li et al., 2010 https://link.springer.com/article/10.1007/s11032-010-9471-8
GU345819.1	Malus domestica	SLFBL6	Li et al., 2010 https://link.springer.com/article/10.1007/s11032-010-9471-8
GU345820.1	Malus domestica	SLFBL7	Li et al., 2010 https://link.springer.com/article/10.1007/s11032-010-9471-8
GU345821.1	Malus domestica	SLFB5	Li et al., 2010 https://link.springer.com/article/10.1007/s11032-010-9471-8
GU345822.1	Malus domestica	SLFBL5	Li et al., 2010 https://link.springer.com/article/10.1007/s11032-010-9471-8
HM013871.1	Pyrus communis	SFBBalpha	De Franceschi et al., 2010 https://link.springer.com/article/10.1007/s11295-010-0327-5
HM013872.1	Pyrus communis	SFBBbeta	De Franceschi et al., 2010 https://link.springer.com/article/10.1007/s11295-010-0327-5	SFBB2
HM013873.1	Pyrus communis	SFBBbeta	De Franceschi et al., 2010 https://link.springer.com/article/10.1007/s11295-010-0327-5
HM013877.1	Pyrus communis	SFBBalpha	De Franceschi et al., 2010 https://link.springer.com/article/10.1007/s11295-010-0327-5
HM013878.1	Pyrus communis	SFBBalpha	De Franceschi et al., 2010 https://link.springer.com/article/10.1007/s11295-010-0327-5
HM013879.1	Pyrus communis	SFBBbeta	De Franceschi et al., 2010 https://link.springer.com/article/10.1007/s11295-010-0327-5	SFBB2
HM013885.1	Pyrus communis	SFBBepsilon	De Franceschi et al., 2010 https://link.springer.com/article/10.1007/s11295-010-0327-5	SFBB7
HM013886.1	Pyrus communis	SFBBepsilon	De Franceschi et al., 2010 https://link.springer.com/article/10.1007/s11295-010-0327-5	SFBB7
HM013887.1	Pyrus communis	SFBBalpha	De Franceschi et al., 2010 https://link.springer.com/article/10.1007/s11295-010-0327-5
HM013888.1	Pyrus communis	SFBBalpha	De Franceschi et al., 2010 https://link.springer.com/article/10.1007/s11295-010-0327-5
HM013889.1	Pyrus communis	SFBBbeta	De Franceschi et al., 2010 https://link.springer.com/article/10.1007/s11295-010-0327-5
HM013891.1	Pyrus communis	SFBBbeta	De Franceschi et al., 2010 https://link.springer.com/article/10.1007/s11295-010-0327-5
HM013892.1	Pyrus communis	SFBBbeta	De Franceschi et al., 2010 https://link.springer.com/article/10.1007/s11295-010-0327-5
HM013897.1	Pyrus communis	SFBBepsilon	De Franceschi et al., 2010 https://link.springer.com/article/10.1007/s11295-010-0327-5	SFBB7
HM013898.1	Pyrus communis	SFBB9alpha	De Franceschi et al., 2010 https://link.springer.com/article/10.1007/s11295-010-0327-5
HM013899.1	Malus domestica	SFBBalpha	De Franceschi et al., 2010 https://link.springer.com/article/10.1007/s11295-010-0327-5
HM013900.1	Malus domestica	SFBBalpha	De Franceschi et al., 2010 https://link.springer.com/article/10.1007/s11295-010-0327-5
HM013901.1	Malus domestica	SFBBbeta	De Franceschi et al., 2010 https://link.springer.com/article/10.1007/s11295-010-0327-5	SFBB2
HM013902.1	Malus domestica	SFBBbeta	De Franceschi et al., 2010 https://link.springer.com/article/10.1007/s11295-010-0327-5
HM013906.1	Pyrus pyrifolia	SFBBalpha	De Franceschi et al., 2010 https://link.springer.com/article/10.1007/s11295-010-0327-5
HM013907.1	Pyrus pyrifolia	SFBBalpha	De Franceschi et al., 2010 https://link.springer.com/article/10.1007/s11295-010-0327-5
HM013908.1	Pyrus pyrifolia	SFBBbeta	De Franceschi et al., 2010 https://link.springer.com/article/10.1007/s11295-010-0327-5
HM013909.1	Pyrus pyrifolia	SFBBbeta	De Franceschi et al., 2010 https://link.springer.com/article/10.1007/s11295-010-0327-5
HM013913.1	Pyrus pyrifolia	SFBBepsilon	De Franceschi et al., 2010 https://link.springer.com/article/10.1007/s11295-010-0327-5	SFBB5
HM013914.1	Malus domestica	SFBBalpha	De Franceschi et al., 2010 https://link.springer.com/article/10.1007/s11295-010-0327-5
HM013915.1	Malus domestica	SFBBalpha	De Franceschi et al., 2010 https://link.springer.com/article/10.1007/s11295-010-0327-5
HM013917.1	Malus domestica	SFBBbeta	De Franceschi et al., 2010 https://link.springer.com/article/10.1007/s11295-010-0327-5
HM013918.1	Malus domestica	SFBBbeta	De Franceschi et al., 2010 https://link.springer.com/article/10.1007/s11295-010-0327-5
HM013924.1	Malus domestica	SFBBepsilon	De Franceschi et al., 2010 https://link.springer.com/article/10.1007/s11295-010-0327-5	SFBB7
HM013925.1	Pyrus communis	SFBBalpha	De Franceschi et al., 2010 https://link.springer.com/article/10.1007/s11295-010-0327-5
HM013927.1	Pyrus communis	SFBBbeta	De Franceschi et al., 2010 https://link.springer.com/article/10.1007/s11295-010-0327-5
HM013930.1	Pyrus bretschneideri	SFBBalpha	De Franceschi et al., 2010 https://link.springer.com/article/10.1007/s11295-010-0327-5	SFBB6
HM013931.1	Pyrus bretschneideri	SFBBalpha	De Franceschi et al., 2010 https://link.springer.com/article/10.1007/s11295-010-0327-5
HM013937.1	Pyrus bretschneideri	SFBBepsilon	De Franceschi et al., 2010 https://link.springer.com/article/10.1007/s11295-010-0327-5
HM013938.1	Pyrus bretschneideri	SFBBepsilon	De Franceschi et al., 2010 https://link.springer.com/article/10.1007/s11295-010-0327-5	SFBB7
HM013939.1	Pyrus bretschneideri	SFBB9alpha	De Franceschi et al., 2010 https://link.springer.com/article/10.1007/s11295-010-0327-5	SFBB5
KC569798.1	Pyrus bretschneideri	SLF1	Wu et al., 2013 https://pubmed.ncbi.nlm.nih.gov/24116113/	SFBB15
KC569799.1	Pyrus bretschneideri	SLF1-S34	Wu et al., 2013 https://pubmed.ncbi.nlm.nih.gov/24116113/	SFBB15
KC569801.1	Pyrus bretschneideri	SLF3b	Wu et al., 2013 https://pubmed.ncbi.nlm.nih.gov/24116113/	SFBB4
KC569802.1	Pyrus bretschneideri	SLF4-S21	Wu et al., 2013 https://pubmed.ncbi.nlm.nih.gov/24116113/	SFBB12
