## Supplementary table 8 for "Innovation within stability: balancing selection preserves multigenic S-haplotype architecture in apple"

### Sheet: table S6
Haplotype	SFBB_id	SFBB start	SFBB end	SFBB strand	Orthogroup	Ward (CDS)	Ward (proteins)	Defined SFBB families
h1	h1_chr17_001034.1	31009104	31010892	+	OG0000004	9	15	SFBB1
h1	h1_chr17_001314.1	30458067	30459355	-	OG0000004	9	15	SFBB1
h1	h1_chr17_001025.1	30555118	30556473	+	OG0000007	7	13	SFBB10
h1	h1_chr17_001036.1	31359709	31361116	+	OG0000007	7	13	SFBB10
h1	h1_chr17_001033.1	30870099	30871612	+	OG0000015	11	17	SFBB11
h1	h1_chr17_001030.1	30779979	30781659	+	OG0000003	8	14	SFBB12
h1	h1_chr17_001306.1	31591850	31593427	NA	OG0000011	16	8	SFBB13
h1	h1_chr17_001305.1	31611627	31613170	-	OG0000008	3	3	SFBB14
h1	h1_chr17_001023.1	30363448	30366975	+	OG0000009	5	11	SFBB16
h1	h1_chr17_001022.1	30102522	30103933	+	OG0000010	4	10	SFBB17
h1	h1_chr17_001315.1	30098863	30100461	-	OG0000012	2	2	SFBB18
h1	h1_chr17_001029.1	30772080	30773394	+	OG0000002	18	18	SFBB2
h1	h1_chr17_1.1	30621583	30622824	+	OG0000005	12	4	SFBB3
h1	h1_chr17_001021.1	30073514	30074780	+	OG0000006	1	1	SFBB4
h1	h1_chr17_001307.1	31556143	31559118	-	OG0000000	13	5	SFBB7
h1	h1_chr17_001303.1	31675478	31676715	NA	OG0000001	17	9	SFBB8
h1	h1_chr17_001024.1	30475876	30477315	+	OG0000014	6	12	SFBB9
h1	h1_chr17_001309.1	31155407	31156918	-	OG0000014	6	12	SFBB9
h10	h10_chr17_001404.1	29738112	29739551	-	OG0000004	9	15	SFBB1
h10	h10_chr17_001104.1	29816434	29817847	+	OG0000007	7	13	SFBB10
h10	h10_chr17_001403.1	30081579	30083161	-	OG0000015	11	17	SFBB11
h10	h10_chr17_001109.1	30022350	30023902	+	OG0000003	8	14	SFBB12
h10	h10_chr17_2.1	30526939	30528369	-	OG0000011	16	8	SFBB13
h10	h10_chr17_001400.1	30580243	30581530	-	OG0000008	3	3	SFBB14
h10	h10_chr17_001414.1	29449450	29450866	-	OG0000013	10	16	SFBB15
h10	h10_chr17_001102.1	29644568	29647021	+	OG0000009	5	11	SFBB16
h10	h10_chr17_001097.1	29381190	29382631	+	OG0000010	4	10	SFBB17
h10	h10_chr17_001415.1	29377580	29379187	-	OG0000012	2	2	SFBB18
h10	h10_chr17_1.1	29882017	29884161	+	OG0000005	12	4	SFBB3
h10	h10_chr17_001096.1	29352113	29353350	+	OG0000006	1	1	SFBB4
h10	h10_chr17_001110.1	30376036	30377613	+	OG0000000	14	6	SFBB5
h10	h10_chr17_001409.1	29493142	29499442	-	OG0000000	15	7	SFBB6
h10	h10_chr17_001401.1	30492303	30494205	-	OG0000000	13	5	SFBB7
h10	h10_chr17_001402.1	30418453	30421521	-	OG0000000	13	5	SFBB7
h10	h10_chr17_3.1	30671843	30673181	-	OG0000001	17	9	SFBB8
h10	h10_chr17_001103.1	29755993	29757475	+	OG0000014	6	12	SFBB9
h11	h11_chr17_3.1	30390169	30393762	+	OG0000004	9	15	SFBB1
h11	h11_chr17_4.1	30476573	30477957	-	OG0000007	7	13	SFBB10
h11	h11_chr17_2.1	30289626	30291024	+	OG0000015	11	17	SFBB11
h11	h11_chr17_001133.1	30236693	30238348	+	OG0000003	8	14	SFBB12
h11	h11_chr17_6.1	31067485	31068983	-	OG0000011	16	8	SFBB13
h11	h11_chr17_5.1	30714944	30716460	-	OG0000008	3	3	SFBB14
h11	h11_chr17_001431.1	29942447	29943966	-	OG0000013	10	16	SFBB15
h11	h11_chr17_001419.1	30648117	30649583	-	OG0000009	5	11	SFBB16
h11	h11_chr17_001124.1	29882991	29884444	+	OG0000010	4	10	SFBB17
h11	h11_chr17_001433.1	29879412	29881019	-	OG0000012	2	2	SFBB18
h11	h11_chr17_001132.1	30223564	30225628	+	OG0000002	18	18	SFBB2
h11	h11_chr17_1.1	30121478	30122748	+	OG0000005	12	4	SFBB3
h11	h11_chr17_001123.1	29860333	29861726	+	OG0000006	1	1	SFBB4
h11	h11_chr17_001135.1	30932603	30935224	+	OG0000000	14	6	SFBB5
h11	h11_chr17_001426.1	29998482	30006288	-	OG0000000	15	7	SFBB6
h11	h11_chr17_001418.1	30786323	30787926	-	OG0000000	13	5	SFBB7
h11	h11_chr17_7.1	31115652	31118722	-	OG0000001	17	9	SFBB8
h11	h11_chr17_001420.1	30519548	30521049	-	OG0000014	6	12	SFBB9
h12	h12_chr17_001432.1	30457637	30459207	-	OG0000004	9	15	SFBB1
h12	h12_chr17_001113.1	30371420	30372900	+	OG0000007	7	13	SFBB10
h12	h12_chr17_001430.1	30544926	30546464	-	OG0000015	11	17	SFBB11
h12	h12_chr17_001427.1	30629341	30630578	-	OG0000003	8	14	SFBB12
h12	h12_chr17_001429.1	30580464	30582002	-	OG0000003	8	14	SFBB12
h12	h12_chr17_001414.1	31211144	31212492	-	OG0000011	16	8	SFBB13
h12	h12_chr17_001413.1	31224496	31226044	-	OG0000008	3	3	SFBB14
h12	h12_chr17_001107.1	29904509	29906449	+	OG0000009	5	11	SFBB16
h12	h12_chr17_001106.1	29710416	29711964	+	OG0000010	4	10	SFBB17
h12	h12_chr17_001434.1	29706799	29708426	-	OG0000012	2	2	SFBB18
h12	h12_chr17_001428.1	30598331	30600805	-	OG0000002	18	18	SFBB2
h12	h12_chr17_2.1	30754708	30755913	-	OG0000005	12	4	SFBB3
h12	h12_chr17_1.1	29655645	29656976	+	OG0000006	1	1	SFBB4
h12	h12_chr17_001418.1	31002117	31003647	-	OG0000000	14	6	SFBB5
h12	h12_chr17_001117.1	30845532	30853004	+	OG0000000	15	7	SFBB6
h12	h12_chr17_001417.1	31129067	31131443	-	OG0000000	13	5	SFBB7
h12	h12_chr17_001412.1	31284502	31285921	-	OG0000001	17	9	SFBB8
h12	h12_chr17_001112.1	30362422	30364397	+	OG0000014	6	12	SFBB9
h12	h12_chr17_001111.1	30289191	30290594	+	OG0000009	5	13	undetermined
h12	h12_chr17_001433.1	30199076	30200619	-	OG0000004	9	16	undetermined
h13	h13_chr17_001435.1	30126561	30128025	-	OG0000004	9	15	SFBB1
h13	h13_chr17_001135.1	30204937	30206260	+	OG0000007	7	13	SFBB10
h13	h13_chr17_001434.1	30470082	30471513	-	OG0000015	11	17	SFBB11
h13	h13_chr17_001140.1	30410784	30412396	+	OG0000003	8	14	SFBB12
h13	h13_chr17_001431.1	30915281	30916764	-	OG0000011	16	8	SFBB13
h13	h13_chr17_001430.1	30968574	30970127	-	OG0000008	3	3	SFBB14
h13	h13_chr17_001445.1	29837848	29839371	-	OG0000013	10	16	SFBB15
h13	h13_chr17_001133.1	30033451	30035487	+	OG0000009	5	11	SFBB16
h13	h13_chr17_001128.1	29769690	29771104	+	OG0000010	4	10	SFBB17
h13	h13_chr17_001446.1	29766059	29767620	-	OG0000012	2	2	SFBB18
h13	h13_chr17_001136.1	30271375	30272601	+	OG0000005	12	4	SFBB3
h13	h13_chr17_1.1	29740540	29741860	+	OG0000006	1	1	SFBB4
h13	h13_chr17_001141.1	30764458	30766056	+	OG0000000	14	6	SFBB5
h13	h13_chr17_001440.1	29881615	29887882	-	OG0000000	15	7	SFBB6
h13	h13_chr17_001432.1	30880726	30882664	-	OG0000000	13	5	SFBB7
h13	h13_chr17_001433.1	30806899	30809959	-	OG0000000	13	5	SFBB7
h13	h13_chr17_2.1	31060307	31061547	-	OG0000001	17	9	SFBB8
h13	h13_chr17_001134.1	30144437	30145930	+	OG0000014	6	12	SFBB9
h14	h14_chr17_001417.1	31128459	31129853	-	OG0000004	9	15	SFBB1
h14	h14_chr17_001129.1	31206817	31208181	+	OG0000007	7	13	SFBB10
h14	h14_chr17_001416.1	31471944	31473348	-	OG0000015	11	17	SFBB11
h14	h14_chr17_001137.1	31412663	31414177	+	OG0000003	8	14	SFBB12
h14	h14_chr17_001413.1	31917135	31918655	-	OG0000011	16	8	SFBB13
h14	h14_chr17_001412.1	31970445	31972007	-	OG0000008	3	3	SFBB14
h14	h14_chr17_001427.1	30839702	30841260	-	OG0000013	10	16	SFBB15
h14	h14_chr17_001127.1	31033865	31037357	+	OG0000009	5	11	SFBB16
h14	h14_chr17_001124.1	30771543	30772981	+	OG0000010	4	10	SFBB17
h14	h14_chr17_001428.1	30767940	30769388	-	OG0000012	2	2	SFBB18
h14	h14_chr17_1.1	31272338	31274530	+	OG0000005	12	4	SFBB3
h14	h14_chr17_001123.1	30742434	30743715	+	OG0000006	1	1	SFBB4
h14	h14_chr17_001138.1	31766354	31767933	+	OG0000000	14	6	SFBB5
h14	h14_chr17_001422.1	30883487	30889782	-	OG0000000	15	7	SFBB6
h14	h14_chr17_001414.1	31882594	31884524	-	OG0000000	13	5	SFBB7
h14	h14_chr17_001415.1	31808758	31811837	-	OG0000000	13	5	SFBB7
h14	h14_chr17_2.1	32062187	32063427	-	OG0000001	17	9	SFBB8
h14	h14_chr17_001128.1	31146343	31147806	+	OG0000014	6	12	SFBB9
h15	h15_chr17_4.1	30413640	30415126	+	OG0000004	9	15	SFBB1
h15	h15_chr17_5.1	30731397	30733197	+	NA	9	15	SFBB1
h15	h15_chr17_001443.1	30460726	30462124	-	OG0000007	7	13	SFBB10
h15	h15_chr17_3.1	30351496	30352819	+	OG0000015	11	17	SFBB11
h15	h15_chr17_001146.1	30216129	30217756	+	OG0000003	8	14	SFBB12
h15	h15_chr17_001438.1	31076909	31078400	-	OG0000011	16	8	SFBB13
h15	h15_chr17_001436.1	31094585	31095940	-	OG0000008	3	3	SFBB14
h15	h15_chr17_001452.1	30075965	30077539	-	OG0000013	10	16	SFBB15
h15	h15_chr17_001148.1	30695393	30697045	+	OG0000009	5	11	SFBB16
h15	h15_chr17_001137.1	29995841	29997244	+	OG0000010	4	10	SFBB17
h15	h15_chr17_001454.1	29986617	29988077	-	OG0000012	2	2	SFBB18
h15	h15_chr17_001145.1	30211351	30212595	+	OG0000002	18	18	SFBB2
h15	h15_chr17_2.1	30180652	30182103	+	OG0000005	12	4	SFBB3
h15	h15_chr17_1.1	29955321	29956620	+	OG0000006	1	1	SFBB4
h15	h15_chr17_001440.1	30884886	30886389	-	OG0000000	14	6	SFBB5
h15	h15_chr17_001448.1	30105645	30111883	-	OG0000000	15	7	SFBB6
h15	h15_chr17_001439.1	30969743	30971101	-	OG0000000	13	5	SFBB7
h15	h15_chr17_6.1	31169777	31171198	-	OG0000001	17	9	SFBB8
h15	h15_chr17_001442.1	30518688	30520228	-	OG0000014	6	12	SFBB9
h17	h17_chr17_001070.1	29254336	29256145	+	OG0000004	9	15	SFBB1
h17	h17_chr17_001072.1	29289124	29290394	+	OG0000007	7	13	SFBB10
h17	h17_chr17_001068.1	29114969	29116513	+	OG0000015	11	17	SFBB11
h17	h17_chr17_001066.1	29065971	29067603	+	OG0000003	8	14	SFBB12
h17	h17_chr17_001366.1	29711385	29712958	-	OG0000011	16	8	SFBB13
h17	h17_chr17_001364.1	29731675	29733159	-	OG0000008	3	3	SFBB14
h17	h17_chr17_001378.1	28767934	28769540	-	OG0000013	10	16	SFBB15
h17	h17_chr17_001370.1	28963796	28965462	-	OG0000009	5	11	SFBB16
h17	h17_chr17_001062.1	28696386	28697854	+	OG0000010	4	10	SFBB17
h17	h17_chr17_001380.1	28687186	28688676	-	OG0000012	2	2	SFBB18
h17	h17_chr17_001065.1	29058661	29059866	+	OG0000002	18	18	SFBB2
h17	h17_chr17_1.1	28879526	28880750	+	OG0000005	12	4	SFBB3
h17	h17_chr17_001061.1	28669878	28671320	+	OG0000006	1	1	SFBB4
h17	h17_chr17_001369.1	29467719	29469183	-	OG0000000	14	6	SFBB5
h17	h17_chr17_001374.1	28794489	28802923	-	OG0000000	15	7	SFBB6
h17	h17_chr17_001367.1	29684836	29686032	-	OG0000000	13	5	SFBB7
h17	h17_chr17_001368.1	29561218	29564615	-	OG0000000	13	5	SFBB7
h17	h17_chr17_001363.1	29799610	29801184	-	OG0000001	17	9	SFBB8
h19	h19_chr17_001067.1	27683291	27684869	+	OG0000004	9	15	SFBB1
h19	h19_chr17_001070.1	28115475	28116935	+	OG0000004	9	15	SFBB1
h19	h19_chr17_001068.1	27759236	27760699	+	OG0000007	7	13	SFBB10
h19	h19_chr17_001069.1	27774933	27776441	+	OG0000007	7	13	SFBB10
h19	h19_chr17_001066.1	27565697	27567165	+	OG0000015	11	17	SFBB11
h19	h19_chr17_001064.1	27478935	27480589	+	OG0000003	8	14	SFBB12
h19	h19_chr17_001356.1	28532940	28534496	-	OG0000011	16	8	SFBB13
h19	h19_chr17_001354.1	28554667	28555982	-	OG0000008	3	3	SFBB14
h19	h19_chr17_001359.1	28287816	28289155	-	OG0000008	3	3	SFBB14
h19	h19_chr17_001369.1	27303154	27304728	-	OG0000013	10	16	SFBB15
h19	h19_chr17_001360.1	27812853	27814340	-	OG0000009	5	11	SFBB16
h19	h19_chr17_001058.1	27218622	27220107	+	OG0000010	4	10	SFBB17
h19	h19_chr17_001371.1	27215055	27216475	-	OG0000012	2	2	SFBB18
h19	h19_chr17_001063.1	27474290	27475827	+	OG0000002	18	18	SFBB2
h19	h19_chr17_1.1	27427807	27429003	+	OG0000005	12	4	SFBB3
h19	h19_chr17_001057.1	27190923	27192141	+	OG0000006	1	1	SFBB4
h19	h19_chr17_001358.1	28384808	28386336	-	OG0000000	14	6	SFBB5
h19	h19_chr17_001365.1	27347714	27349057	-	OG0000000	15	7	SFBB6
h19	h19_chr17_001357.1	28458404	28459923	-	OG0000000	13	5	SFBB7
h19	h19_chr17_3.1	28605143	28608234	-	OG0000001	17	9	SFBB8
h2	h2_chr17_001146.1	29289280	29290818	+	OG0000004	9	15	SFBB1
h2	h2_chr17_001458.1	29372028	29373510	-	OG0000007	7	13	SFBB10
h2	h2_chr17_001145.1	29255395	29256807	+	OG0000003	8	14	SFBB12
h2	h2_chr17_001449.1	29842272	29843791	-	OG0000011	16	8	SFBB13
h2	h2_chr17_001448.1	29868466	29870050	-	OG0000008	3	3	SFBB14
h2	h2_chr17_001470.1	28806315	28807926	-	OG0000013	10	16	SFBB15
h2	h2_chr17_001141.1	28997535	28999424	+	OG0000009	5	11	SFBB16
h2	h2_chr17_001457.1	29515812	29517660	-	OG0000009	5	11	SFBB16
h2	h2_chr17_001134.1	28737750	28739217	+	OG0000010	4	10	SFBB17
h2	h2_chr17_001471.1	28734161	28735671	-	OG0000012	2	2	SFBB18
h2	h2_chr17_001144.1	29234292	29235936	+	OG0000002	18	18	SFBB2
h2	h2_chr17_1.1	29137713	29138942	+	OG0000005	12	4	SFBB3
h2	h2_chr17_001133.1	28708500	28709730	+	OG0000006	1	1	SFBB4
h2	h2_chr17_001455.1	29615557	29616944	-	OG0000000	14	6	SFBB5
h2	h2_chr17_001466.1	28851413	28857697	-	OG0000000	15	7	SFBB6
h2	h2_chr17_001452.1	29683404	29685030	-	OG0000000	13	5	SFBB7
h2	h2_chr17_001453.1	29639062	29642968	-	OG0000000	13	5	SFBB7
h2	h2_chr17_001444.1	29944761	29946006	-	OG0000001	17	9	SFBB8
h2	h2_chr17_2.1	29474802	29476030	-	OG0000014	6	12	SFBB9
h20	h20_chr17_001399.1	30679943	30681313	-	OG0000004	9	15	SFBB1
h20	h20_chr17_001397.1	31002586	31003870	-	OG0000007	7	13	SFBB10
h20	h20_chr17_001123.1	30581454	30583165	+	OG0000003	8	14	SFBB12
h20	h20_chr17_4.1	30652779	30653807	+	OG0000003	8	14	SFBB12
h20	h20_chr17_001394.1	31082794	31084286	-	OG0000011	16	8	SFBB13
h20	h20_chr17_001393.1	31104430	31105912	-	OG0000008	3	3	SFBB14
h20	h20_chr17_001408.1	30283138	30284553	-	OG0000013	10	16	SFBB15
h20	h20_chr17_001124.1	30845956	30847304	+	OG0000009	5	11	SFBB16
h20	h20_chr17_001400.1	30440364	30442042	-	OG0000009	5	11	SFBB16
h20	h20_chr17_001114.1	30219114	30220549	+	OG0000010	4	10	SFBB17
h20	h20_chr17_001409.1	30215524	30217071	-	OG0000012	2	2	SFBB18
h20	h20_chr17_3.1	30636759	30638107	+	OG0000002	18	18	SFBB2
h20	h20_chr17_1.1	30390903	30392136	+	OG0000005	12	4	SFBB3
h20	h20_chr17_001113.1	30196444	30197857	+	OG0000006	1	1	SFBB4
h20	h20_chr17_001405.1	30317526	30318741	-	OG0000000	15	7	SFBB6
h20	h20_chr17_001392.1	31168605	31169862	-	OG0000001	17	9	SFBB8
h20	h20_chr17_001398.1	30946671	30948127	-	OG0000014	6	12	SFBB9
h21	h21_chr17_001093.1	30132552	30133848	+	OG0000004	9	15	SFBB1
h21	h21_chr17_001399.1	30266662	30268159	-	OG0000007	7	13	SFBB10
h21	h21_chr17_2.1	30071522	30072921	+	OG0000015	11	17	SFBB11
h21	h21_chr17_001092.1	29924596	29926087	+	OG0000003	8	14	SFBB12
h21	h21_chr17_001394.1	30854900	30856475	-	OG0000011	16	8	SFBB13
h21	h21_chr17_001392.1	30881544	30882863	-	OG0000008	3	3	SFBB14
h21	h21_chr17_001409.1	29693210	29694786	-	OG0000013	10	16	SFBB15
h21	h21_chr17_001397.1	30457528	30459031	-	OG0000009	5	11	SFBB16
h21	h21_chr17_001086.1	29602170	29614486	+	OG0000010	4	10	SFBB17
h21	h21_chr17_001411.1	29603908	29605280	-	OG0000012	2	2	SFBB18
h21	h21_chr17_001091.1	29909493	29910881	+	OG0000002	18	18	SFBB2
h21	h21_chr17_1.1	29802538	29803734	+	OG0000005	12	4	SFBB3
h21	h21_chr17_001084.1	29573508	29574718	+	OG0000006	1	1	SFBB4
h21	h21_chr17_001405.1	29722881	29731300	-	OG0000000	15	7	SFBB6
h21	h21_chr17_001395.1	30792446	30793798	-	OG0000000	13	5	SFBB7
h21	h21_chr17_3.1	30942132	30943431	-	OG0000001	17	9	SFBB8
h21	h21_chr17_001398.1	30345037	30346611	-	OG0000014	6	12	SFBB9
h21	h21_chr17_001097.1	30578728	30580339	+	OG0000011	13	6	undetermined
h21	h21_chr17_001098.1	30651025	30652353	+	OG0000000	13	6	undetermined
h22	h22_chr17_001352.1	28782078	28783469	-	OG0000004	9	15	SFBB1
h22	h22_chr17_001350.1	29104815	29106018	-	OG0000007	7	13	SFBB10
h22	h22_chr17_001048.1	28683605	28685307	+	OG0000003	8	14	SFBB12
h22	h22_chr17_4.1	28754928	28755956	+	OG0000003	8	14	SFBB12
h22	h22_chr17_001345.1	29434407	29435913	-	OG0000011	16	8	SFBB13
h22	h22_chr17_001344.1	29462488	29464045	-	OG0000008	3	3	SFBB14
h22	h22_chr17_001361.1	28385281	28386696	-	OG0000013	10	16	SFBB15
h22	h22_chr17_001049.1	28948101	28949419	+	OG0000009	5	11	SFBB16
h22	h22_chr17_001353.1	28542507	28544198	-	OG0000009	5	11	SFBB16
h22	h22_chr17_001039.1	28321266	28322686	+	OG0000010	4	10	SFBB17
h22	h22_chr17_001362.1	28317661	28319268	-	OG0000012	2	2	SFBB18
h22	h22_chr17_3.1	28738869	28740144	+	OG0000002	18	18	SFBB2
h22	h22_chr17_1.1	28492996	28494279	+	OG0000005	12	4	SFBB3
h22	h22_chr17_001038.1	28298578	28300009	+	OG0000006	1	1	SFBB4
h22	h22_chr17_001347.1	29205500	29206977	-	OG0000000	14	6	SFBB5
h22	h22_chr17_001358.1	28419669	28420884	-	OG0000000	15	7	SFBB6
h22	h22_chr17_001346.1	29401328	29402888	-	OG0000000	13	5	SFBB7
h22	h22_chr17_001343.1	29493639	29494845	-	OG0000001	17	9	SFBB8
h22	h22_chr17_001351.1	29048762	29050304	-	OG0000014	6	12	SFBB9
h23	h23_chr17_001485.1	31329052	31330445	-	OG0000004	9	15	SFBB1
h23	h23_chr17_001162.1	31398751	31400186	+	OG0000007	7	13	SFBB10
h23	h23_chr17_001484.1	31736238	31737673	-	OG0000015	11	17	SFBB11
h23	h23_chr17_001175.1	31640707	31642360	+	OG0000003	8	14	SFBB12
h23	h23_chr17_001480.1	32232567	32234136	-	OG0000011	16	8	SFBB13
h23	h23_chr17_001479.1	32295822	32297397	-	OG0000008	3	3	SFBB14
h23	h23_chr17_001496.1	31086160	31087632	-	OG0000013	10	16	SFBB15
h23	h23_chr17_001160.1	31257415	31260638	+	OG0000009	5	11	SFBB16
h23	h23_chr17_001158.1	31012122	31013533	+	OG0000010	4	10	SFBB17
h23	h23_chr17_001498.1	31003121	31004370	-	OG0000012	2	2	SFBB18
h23	h23_chr17_1.1	31488748	31490913	+	OG0000005	12	4	SFBB3
h23	h23_chr17_001157.1	30956962	30958182	+	OG0000006	1	1	SFBB4
h23	h23_chr17_001176.1	32046043	32047593	+	OG0000000	14	6	SFBB5
h23	h23_chr17_001492.1	31114500	31120602	-	OG0000000	15	7	SFBB6
h23	h23_chr17_001481.1	32171121	32172930	-	OG0000000	13	5	SFBB7
h23	h23_chr17_001483.1	32080819	32083806	-	OG0000000	13	5	SFBB7
h23	h23_chr17_001478.1	32390745	32392025	-	OG0000001	17	9	SFBB8
h23	h23_chr17_001161.1	31347104	31348578	+	OG0000014	6	12	SFBB9
h24	h24_chr17_001401.1	30317216	30318786	-	OG0000004	9	15	SFBB1
h24	h24_chr17_001404.1	30251697	30253215	-	OG0000004	9	15	SFBB1
h24	h24_chr17_001102.1	30221407	30223086	+	OG0000003	8	14	SFBB12
h24	h24_chr17_001103.1	30281815	30283491	+	OG0000003	8	14	SFBB12
h24	h24_chr17_001395.1	30789465	30791067	-	OG0000011	16	8	SFBB13
h24	h24_chr17_001096.1	30065630	30067151	+	OG0000013	10	16	SFBB15
h24	h24_chr17_001104.1	30404440	30406985	+	OG0000009	5	11	SFBB16
h24	h24_chr17_001407.1	30130725	30132187	-	OG0000010	4	10	SFBB17
h24	h24_chr17_001097.1	30134124	30135741	+	OG0000012	2	2	SFBB18
h24	h24_chr17_001101.1	30192448	30195013	+	OG0000002	18	18	SFBB2
h24	h24_chr17_001397.1	30763653	30765132	-	OG0000002	18	18	SFBB2
h24	h24_chr17_4.1	30153581	30154762	+	OG0000005	12	4	SFBB3
h24	h24_chr17_001089.1	29944274	29945541	+	OG0000006	1	1	SFBB4
h24	h24_chr17_2.1	30617028	30618890	-	OG0000000	14	6	SFBB5
h24	h24_chr17_001093.1	30014290	30027173	+	OG0000000	15	7	SFBB6
h24	h24_chr17_001396.1	30770919	30772787	-	OG0000000	13	5	SFBB7
h24	h24_chr17_001400.1	30669585	30671321	-	OG0000000	13	5	SFBB7
h24	h24_chr17_001394.1	30884092	30885328	-	OG0000001	17	9	SFBB8
h24	h24_chr17_1.1	30470622	30472094	+	OG0000014	6	12	SFBB9
h25	h25_chr17_001147.1	31225506	31227064	+	OG0000004	9	15	SFBB1
h25	h25_chr17_001442.1	31346568	31347949	-	OG0000007	7	13	SFBB10
h25	h25_chr17_001146.1	31138258	31139662	+	OG0000015	11	17	SFBB11
h25	h25_chr17_001145.1	31081486	31083170	+	OG0000003	8	14	SFBB12
h25	h25_chr17_001435.1	31811201	31812822	-	OG0000011	16	8	SFBB13
h25	h25_chr17_001433.1	31833228	31834719	-	OG0000008	3	3	SFBB14
h25	h25_chr17_001450.1	30893945	30895521	-	OG0000013	10	16	SFBB15
h25	h25_chr17_001440.1	31495140	31496719	-	OG0000009	5	11	SFBB16
h25	h25_chr17_001136.1	30830060	30831511	+	OG0000010	4	10	SFBB17
h25	h25_chr17_001451.1	30826477	30828102	-	OG0000012	2	2	SFBB18
h25	h25_chr17_001144.1	31076907	31078362	+	OG0000002	18	18	SFBB2
h25	h25_chr17_1.1	31029180	31030407	+	OG0000005	12	4	SFBB3
h25	h25_chr17_001439.1	31577657	31579200	-	OG0000000	14	6	SFBB5
h25	h25_chr17_001446.1	30939667	30945733	-	OG0000000	15	7	SFBB6
h25	h25_chr17_001148.1	31636015	31637574	+	OG0000000	13	5	SFBB7
h25	h25_chr17_001436.1	31755682	31757352	-	OG0000000	13	5	SFBB7
h25	h25_chr17_001429.1	32167032	32168680	-	OG0000001	17	9	SFBB8
h25	h25_chr17_001441.1	31401006	31402581	-	OG0000014	6	12	SFBB9
h25	h25_chr17_001431.1	31995377	31996588	-	OG0000000	13	6	undetermined
h26	h26_chr17_001086.1	29749544	29750989	+	OG0000004	9	15	SFBB1
h26	h26_chr17_001366.1	29834456	29835909	-	OG0000007	7	13	SFBB10
h26	h26_chr17_001085.1	29700427	29702128	+	OG0000003	8	14	SFBB12
h26	h26_chr17_001359.1	30292055	30293588	-	OG0000011	16	8	SFBB13
h26	h26_chr17_001358.1	30314968	30316564	-	OG0000008	3	3	SFBB14
h26	h26_chr17_001374.1	29498246	29499691	-	OG0000013	10	16	SFBB15
h26	h26_chr17_001364.1	29986676	29988949	-	OG0000009	5	11	SFBB16
h26	h26_chr17_001077.1	29428881	29430322	+	OG0000010	4	10	SFBB17
h26	h26_chr17_001375.1	29425319	29426765	-	OG0000012	2	2	SFBB18
h26	h26_chr17_001084.1	29679310	29680634	+	OG0000002	18	18	SFBB2
h26	h26_chr17_2.1	29607622	29608924	+	OG0000005	12	4	SFBB3
h26	h26_chr17_001362.1	30090347	30091785	-	OG0000000	14	6	SFBB5
h26	h26_chr17_001370.1	29531316	29537476	-	OG0000000	15	7	SFBB6
h26	h26_chr17_001360.1	30179913	30183546	-	OG0000000	13	5	SFBB7
h26	h26_chr17_001361.1	30137318	30138598	-	OG0000000	13	5	SFBB7
h26	h26_chr17_3.1	30408390	30409734	-	OG0000001	17	9	SFBB8
h26	h26_chr17_001365.1	29953780	29955154	-	OG0000014	6	12	SFBB9
h27	h27_chr17_001134.1	31912246	31915650	+	OG0000004	9	15	SFBB1
h27	h27_chr17_001418.1	32176599	32178144	-	OG0000004	9	15	SFBB1
h27	h27_chr17_001138.1	32223133	32224365	+	OG0000007	7	13	SFBB10
h27	h27_chr17_001419.1	32049564	32050947	-	OG0000007	7	13	SFBB10
h27	h27_chr17_001132.1	31698634	31700059	+	OG0000015	11	17	SFBB11
h27	h27_chr17_001131.1	31608302	31609870	+	OG0000003	8	14	SFBB12
h27	h27_chr17_001414.1	32630291	32631860	-	OG0000011	16	8	SFBB13
h27	h27_chr17_001139.1	32382545	32383909	+	OG0000008	3	3	SFBB14
h27	h27_chr17_001413.1	32664267	32665601	-	OG0000008	3	3	SFBB14
h27	h27_chr17_001430.1	31395236	31396772	-	OG0000013	10	16	SFBB15
h27	h27_chr17_001135.1	31927350	31928916	+	OG0000009	5	11	SFBB16
h27	h27_chr17_001125.1	31382076	31383484	+	OG0000010	4	10	SFBB17
h27	h27_chr17_001431.1	31378453	31380062	-	OG0000012	2	2	SFBB18
h27	h27_chr17_1.1	31541149	31542410	+	OG0000005	12	4	SFBB3
h27	h27_chr17_001417.1	32513964	32515517	-	OG0000000	14	6	SFBB5
h27	h27_chr17_001425.1	31457606	31470694	-	OG0000000	15	7	SFBB6
h27	h27_chr17_001415.1	32599633	32601381	-	OG0000000	13	5	SFBB7
h27	h27_chr17_001416.1	32553445	32555605	-	OG0000000	13	5	SFBB7
h27	h27_chr17_2.1	32764958	32768399	-	OG0000001	17	9	SFBB8
h28	h28_chr17_001052.1	29175798	29177302	+	OG0000004	9	15	SFBB1
h28	h28_chr17_001353.1	29347908	29349309	-	OG0000007	7	13	SFBB10
h28	h28_chr17_001051.1	29134536	29136099	+	OG0000015	11	17	SFBB11
h28	h28_chr17_001050.1	29058461	29060124	+	OG0000003	8	14	SFBB12
h28	h28_chr17_001055.1	30166129	30167556	+	OG0000011	16	8	SFBB13
h28	h28_chr17_001361.1	28877315	28878907	-	OG0000013	10	16	SFBB15
h28	h28_chr17_001053.1	29599430	29601051	+	OG0000009	5	11	SFBB16
h28	h28_chr17_001042.1	28813486	28814896	+	OG0000010	4	10	SFBB17
h28	h28_chr17_001362.1	28809882	28811499	-	OG0000012	2	2	SFBB18
h28	h28_chr17_001049.1	29053740	29055070	+	OG0000002	18	18	SFBB2
h28	h28_chr17_1.1	28995397	28996730	+	OG0000005	12	4	SFBB3
h28	h28_chr17_001349.1	29929151	29930681	-	OG0000000	14	6	SFBB5
h28	h28_chr17_001358.1	28910289	28911619	-	OG0000000	15	7	SFBB6
h28	h28_chr17_001054.1	29897500	29898905	+	OG0000000	13	5	SFBB7
h28	h28_chr17_001346.1	30052126	30053547	-	OG0000000	13	5	SFBB7
h28	h28_chr17_2.1	30227561	30228831	-	OG0000001	17	9	SFBB8
h28	h28_chr17_001352.1	29374441	29375989	-	OG0000014	6	12	SFBB9
h29	h29_chr17_001120.1	30741964	30743931	+	OG0000004	9	15	SFBB1
h29	h29_chr17_001465.1	30193279	30194781	-	OG0000004	9	15	SFBB1
h29	h29_chr17_001118.1	30462261	30463708	+	OG0000007	7	13	SFBB10
h29	h29_chr17_001463.1	30667675	30669198	-	OG0000007	7	13	SFBB10
h29	h29_chr17_2.1	30317447	30318691	-	OG0000015	11	17	SFBB11
h29	h29_chr17_001116.1	30148979	30150589	+	OG0000003	8	14	SFBB12
h29	h29_chr17_001458.1	31129864	31131273	-	OG0000011	16	8	SFBB13
h29	h29_chr17_001457.1	31158907	31160200	-	OG0000008	3	3	SFBB14
h29	h29_chr17_001476.1	29961067	29962570	-	OG0000013	10	16	SFBB15
h29	h29_chr17_001121.1	30940300	30941868	+	OG0000009	5	11	SFBB16
h29	h29_chr17_001105.1	29889348	29890796	+	OG0000010	4	10	SFBB17
h29	h29_chr17_001464.1	30424624	30426152	-	OG0000010	4	10	SFBB17
h29	h29_chr17_001477.1	29885732	29887314	-	OG0000012	2	2	SFBB18
h29	h29_chr17_001115.1	30144398	30145821	+	OG0000002	18	18	SFBB2
h29	h29_chr17_1.1	30073057	30074266	+	OG0000005	12	4	SFBB3
h29	h29_chr17_001119.1	30562261	30563779	+	OG0000000	14	6	SFBB5
h29	h29_chr17_001471.1	29990148	29991426	-	OG0000000	15	7	SFBB6
h29	h29_chr17_001460.1	31105349	31107344	-	OG0000000	13	5	SFBB7
h29	h29_chr17_3.1	31209694	31212624	-	OG0000001	17	9	SFBB8
h3	h3_chr17_001316.1	26991278	26992597	-	OG0000004	9	15	SFBB1
h3	h3_chr17_001021.1	27070786	27072228	+	OG0000007	7	13	SFBB10
h3	h3_chr17_001320.1	26589624	26591206	-	OG0000015	11	17	SFBB11
h3	h3_chr17_001018.1	26529996	26531500	+	OG0000003	8	14	SFBB12
h3	h3_chr17_001306.1	27371489	27372876	-	OG0000011	16	8	SFBB13
h3	h3_chr17_001305.1	27418651	27419887	-	OG0000008	3	3	SFBB14
h3	h3_chr17_001329.1	26261636	26263246	-	OG0000013	10	16	SFBB15
h3	h3_chr17_001007.1	26197113	26198557	+	OG0000010	4	10	SFBB17
h3	h3_chr17_001331.1	26193241	26194820	-	OG0000012	2	2	SFBB18
h3	h3_chr17_001011.1	26379235	26380735	+	OG0000005	12	4	SFBB3
h3	h3_chr17_1.1	27189270	27190472	+	OG0000005	12	4	SFBB3
h3	h3_chr17_001005.1	26162666	26163903	+	OG0000006	1	1	SFBB4
h3	h3_chr17_001019.1	26878954	26880537	+	OG0000000	14	6	SFBB5
h3	h3_chr17_001315.1	27091374	27097614	-	OG0000000	15	7	SFBB6
h3	h3_chr17_001325.1	26287117	26295732	-	OG0000000	15	7	SFBB6
h3	h3_chr17_001307.1	27336831	27338736	-	OG0000000	13	5	SFBB7
h3	h3_chr17_001318.1	26921182	26924200	-	OG0000000	13	5	SFBB7
h3	h3_chr17_001304.1	27504614	27505845	-	OG0000001	17	9	SFBB8
h3	h3_chr17_001020.1	27009413	27010849	+	OG0000014	6	12	SFBB9
h30	h30_chr17_001443.1	31619886	31621316	-	OG0000004	9	15	SFBB1
h30	h30_chr17_001154.1	31388119	31389505	+	OG0000007	7	13	SFBB10
h30	h30_chr17_001145.1	31147974	31149562	+	OG0000015	11	17	SFBB11
h30	h30_chr17_001144.1	31128006	31129680	+	OG0000003	8	14	SFBB12
h30	h30_chr17_001437.1	32333777	32335353	-	OG0000011	16	8	SFBB13
h30	h30_chr17_001436.1	32363250	32364778	-	OG0000008	3	3	SFBB14
h30	h30_chr17_001456.1	30743854	30745341	-	OG0000013	10	16	SFBB15
h30	h30_chr17_001148.1	31316139	31317571	+	OG0000009	5	11	SFBB16
h30	h30_chr17_001137.1	30653904	30655348	+	OG0000010	4	10	SFBB17
h30	h30_chr17_001457.1	30650311	30651930	-	OG0000012	2	2	SFBB18
h30	h30_chr17_1.1	31064756	31066228	+	OG0000002	18	18	SFBB2
h30	h30_chr17_001140.1	30949031	30950608	+	OG0000005	12	4	SFBB3
h30	h30_chr17_001136.1	30622470	30623694	+	OG0000006	1	1	SFBB4
h30	h30_chr17_001442.1	31959868	31961372	-	OG0000000	14	6	SFBB5
h30	h30_chr17_001452.1	30777020	30778371	-	OG0000000	15	7	SFBB6
h30	h30_chr17_001440.1	31985039	31986318	-	OG0000000	13	5	SFBB7
h30	h30_chr17_001435.1	32417539	32418827	-	OG0000001	17	9	SFBB8
h30	h30_chr17_001151.1	31368513	31370125	+	OG0000014	6	12	SFBB9
h31	h31_chr17_001159.1	32226072	32227618	+	OG0000004	9	15	SFBB1
h31	h31_chr17_001447.1	32315648	32317029	-	OG0000007	7	13	SFBB10
h31	h31_chr17_001158.1	32113617	32115216	+	OG0000015	11	17	SFBB11
h31	h31_chr17_001157.1	32033511	32035149	+	OG0000003	8	14	SFBB12
h31	h31_chr17_4.1	32555916	32557906	-	OG0000011	16	8	SFBB13
h31	h31_chr17_001442.1	32606997	32608527	-	OG0000008	3	3	SFBB14
h31	h31_chr17_001458.1	31823429	31824978	-	OG0000013	10	16	SFBB15
h31	h31_chr17_001445.1	32381610	32383325	-	OG0000009	5	11	SFBB16
h31	h31_chr17_001146.1	31759599	31761016	+	OG0000010	4	10	SFBB17
h31	h31_chr17_001459.1	31750397	31751853	-	OG0000012	2	2	SFBB18
h31	h31_chr17_001156.1	31999672	32000877	+	OG0000002	18	18	SFBB2
h31	h31_chr17_1.1	31943815	31946326	+	OG0000005	12	4	SFBB3
h31	h31_chr17_2.1	31951801	31953141	+	OG0000005	12	4	SFBB3
h31	h31_chr17_3.1	31959757	31960953	+	OG0000005	12	4	SFBB3
h31	h31_chr17_001160.1	32640114	32641491	+	OG0000000	14	6	SFBB5
h31	h31_chr17_001453.1	31857955	31870459	-	OG0000000	15	7	SFBB6
h31	h31_chr17_001443.1	32468324	32469791	-	OG0000000	13	5	SFBB7
h31	h31_chr17_001440.1	32719129	32720629	-	OG0000001	17	9	SFBB8
h31	h31_chr17_001446.1	32337697	32339209	-	OG0000014	6	12	SFBB9
h32	h32_chr17_001098.1	30299818	30301374	+	OG0000004	9	15	SFBB1
h32	h32_chr17_4.1	30392665	30393923	-	OG0000007	7	13	SFBB10
h32	h32_chr17_3.1	30225989	30228473	+	OG0000015	11	17	SFBB11
h32	h32_chr17_001097.1	30182335	30185641	+	OG0000003	8	14	SFBB12
h32	h32_chr17_6.1	30848487	30849961	-	OG0000011	16	8	SFBB13
h32	h32_chr17_5.1	30563907	30565338	-	OG0000008	3	3	SFBB14
h32	h32_chr17_001393.1	29980331	29981904	-	OG0000013	10	16	SFBB15
h32	h32_chr17_001382.1	30516143	30517501	-	OG0000009	5	11	SFBB16
h32	h32_chr17_001092.1	29905833	29918689	+	OG0000010	4	10	SFBB17
h32	h32_chr17_001394.1	29908050	29909548	-	OG0000012	2	2	SFBB18
h32	h32_chr17_001096.1	30169612	30172304	+	OG0000002	18	18	SFBB2
h32	h32_chr17_1.1	30100791	30103214	+	OG0000005	12	4	SFBB3
h32	h32_chr17_2.1	30108817	30110013	+	OG0000005	12	4	SFBB3
h32	h32_chr17_001099.1	30674980	30677944	+	OG0000000	14	6	SFBB5
h32	h32_chr17_001389.1	30023508	30024872	-	OG0000000	15	7	SFBB6
h32	h32_chr17_001380.1	30612472	30614074	-	OG0000000	13	5	SFBB7
h32	h32_chr17_7.1	30901803	30903368	-	OG0000001	17	9	SFBB8
h32	h32_chr17_001383.1	30421618	30423159	-	OG0000014	6	12	SFBB9
h6	h6_chr17_3.1	30386545	30388384	+	OG0000004	9	15	SFBB1
h6	h6_chr17_4.1	30704738	30706523	+	OG0000004	9	15	SFBB1
h6	h6_chr17_001450.1	30434103	30435438	-	OG0000007	7	13	SFBB10
h6	h6_chr17_2.1	30324817	30326107	+	OG0000015	11	17	SFBB11
h6	h6_chr17_001136.1	30189444	30191063	+	OG0000003	8	14	SFBB12
h6	h6_chr17_001445.1	31050228	31051761	NA	OG0000011	16	8	SFBB13
h6	h6_chr17_001442.1	31067889	31069308	-	OG0000008	3	3	SFBB14
h6	h6_chr17_001460.1	30049279	30050868	-	OG0000013	10	16	SFBB15
h6	h6_chr17_001138.1	30668698	30670384	+	OG0000009	5	11	SFBB16
h6	h6_chr17_001127.1	29969040	29970490	+	OG0000010	4	10	SFBB17
h6	h6_chr17_001464.1	29959866	29961329	-	OG0000012	2	2	SFBB18
h6	h6_chr17_001135.1	30184613	30186018	+	OG0000002	18	18	SFBB2
h6	h6_chr17_1.1	30154195	30155391	+	OG0000005	12	4	SFBB3
h6	h6_chr17_001125.1	29928576	29929801	+	OG0000006	1	1	SFBB4
h6	h6_chr17_001447.1	30858144	30860099	-	OG0000000	14	6	SFBB5
h6	h6_chr17_001456.1	30078949	30085197	-	OG0000000	15	7	SFBB6
h6	h6_chr17_001446.1	30942910	30944464	-	OG0000000	13	5	SFBB7
h6	h6_chr17_001441.1	31143113	31144365	NA	OG0000001	17	9	SFBB8
h6	h6_chr17_001449.1	30492016	30493540	-	OG0000014	6	12	SFBB9
h7	h7_chr17_001149.1	30759243	30760807	+	OG0000004	9	15	SFBB1
h7	h7_chr17_001448.1	30843685	30844930	-	OG0000007	7	13	SFBB10
h7	h7_chr17_2.1	30655369	30658026	+	OG0000015	11	17	SFBB11
h7	h7_chr17_001148.1	30601341	30605358	+	OG0000003	8	14	SFBB12
h7	h7_chr17_5.1	31434607	31435844	-	OG0000011	16	8	SFBB13
h7	h7_chr17_4.1	31081974	31083495	-	OG0000008	3	3	SFBB14
h7	h7_chr17_001458.1	30309425	30310933	-	OG0000013	10	16	SFBB15
h7	h7_chr17_3.1	31014137	31016669	-	OG0000009	5	11	SFBB16
h7	h7_chr17_001139.1	30249974	30251380	+	OG0000010	4	10	SFBB17
h7	h7_chr17_001459.1	30246364	30248009	-	OG0000012	2	2	SFBB18
h7	h7_chr17_001147.1	30590583	30592629	+	OG0000002	18	18	SFBB2
h7	h7_chr17_1.1	30488473	30489669	+	OG0000005	12	4	SFBB3
h7	h7_chr17_001138.1	30227361	30228588	+	OG0000006	1	1	SFBB4
h7	h7_chr17_001152.1	31299361	31302274	+	OG0000000	14	6	SFBB5
h7	h7_chr17_001454.1	30365457	30373263	-	OG0000000	15	7	SFBB6
h7	h7_chr17_001446.1	31153423	31155160	-	OG0000000	13	5	SFBB7
h7	h7_chr17_001445.1	31482664	31484236	-	OG0000001	17	9	SFBB8
h7	h7_chr17_001447.1	30886587	30888049	-	OG0000014	6	12	SFBB9
h8	h8_chr17_001391.1	30453712	30455114	-	OG0000007	7	13	SFBB10
h8	h8_chr17_001395.1	30193896	30195275	-	OG0000015	11	17	SFBB11
h8	h8_chr17_001098.1	30433851	30435355	+	OG0000003	8	14	SFBB12
h8	h8_chr17_001388.1	30613393	30614977	NA	OG0000011	16	8	SFBB13
h8	h8_chr17_001384.1	30648983	30650523	-	OG0000008	3	3	SFBB14
h8	h8_chr17_001385.1	30646215	30648132	-	OG0000008	3	3	SFBB14
h8	h8_chr17_001387.1	30640888	30642022	-	OG0000008	3	3	SFBB14
h8	h8_chr17_001404.1	29995224	29996791	-	OG0000013	10	16	SFBB15
h8	h8_chr17_001085.1	30134813	30136340	+	OG0000009	5	11	SFBB16
h8	h8_chr17_001081.1	29935857	29937259	+	OG0000010	4	10	SFBB17
h8	h8_chr17_001405.1	29932246	29933891	-	OG0000012	2	2	SFBB18
h8	h8_chr17_001097.1	30420721	30422475	+	OG0000002	18	18	SFBB2
h8	h8_chr17_1.1	30318575	30319959	+	OG0000005	12	4	SFBB3
h8	h8_chr17_001080.1	29913276	29914544	+	OG0000006	1	1	SFBB4
h8	h8_chr17_001086.1	30219126	30222027	+	OG0000000	14	6	SFBB5
h8	h8_chr17_001390.1	30481782	30483344	-	OG0000000	14	6	SFBB5
h8	h8_chr17_001400.1	30051232	30064176	-	OG0000000	15	7	SFBB6
h8	h8_chr17_001389.1	30573892	30575559	-	OG0000000	13	5	SFBB7
h8	h8_chr17_2.1	30521846	30523090	-	OG0000000	13	5	SFBB7
h8	h8_chr17_001383.1	30773394	30774600	NA	OG0000001	17	9	SFBB8
