## Supplementary table 9 for "Innovation within stability: balancing selection preserves multigenic S-haplotype architecture in apple"

### Sheet: Sheet1
Cluster group	cluster	Genes	Functions	S-haplotypes
2	1	h23_chr17_001157.1, h17_chr17_001061.1, h17_chr17_001070.1, h17_chr17_001364.1, h17_chr17_001065.1, h15_chr17_1.1, h15_chr17_001145.1, h15_chr17_001436.1, h12_chr17_1.1, h12_chr17_001428.1, h12_chr17_001413.1, h11_chr17_001123.1, h11_chr17_001132.1, h17_chr17_001368.1, h10_chr17_001096.1, h10_chr17_001400.1, h14_chr17_001123.1, h14_chr17_001412.1, h13_chr17_1.1, h13_chr17_001430.1, h22_chr17_0010…	SFBB4, SFBB1, SFBB14, SFBB2, SFBB7, SFBB17, SFBB10 and SFBB9
2	2	h23_chr17_001498.1, h23_chr17_001160.1, h17_chr17_1.1, h17_chr17_001072.1, h17_chr17_001380.1, h15_chr17_2.1, h15_chr17_001442.1, h15_chr17_001148.1, h12_chr17_001434.1, h12_chr17_2.1, h12_chr17_001111.1, h11_chr17_1.1, h10_chr17_001102.1, h10_chr17_001415.1, h14_chr17_001127.1, h14_chr17_001428.1, h13_chr17_001133.1, h13_chr17_001446.1, h22_chr17_1.1, h22_chr17_001362.1, h20_chr17_1.1, h20_chr17…	SFBB6, SFBB5, SFBB7, SFBB13, SFBB3, SFBB10, SFBB14, SFBB8, SFBB17, SFBB16 and SFBB9
3	11	h17_chr17_001073.1, h15_chr17_001151.1, h12_chr17_001121.1, h11_chr17_001137.1, h10_chr17_001112.1, h14_chr17_001139.1, h13_chr17_001143.1, h22_chr17_001051.1, h20_chr17_001125.1, h24_chr17_001106.1, h21_chr17_001099.1, h19_chr17_001071.1, h23_chr17_001177.1, h1_chr17_001037.1, h28_chr17_001056.1, h26_chr17_001088.1, h25_chr17_001149.1, h27_chr17_001140.1, h2_chr17_001148.1, h30_chr17_001155.1, h…	Belongs to the PI3 PI4-kinase family
2	4	h23_chr17_001496.1, h17_chr17_2.1, h17_chr17_001378.1, h15_chr17_001452.1, h15_chr17_3.1, h15_chr17_4.1, h15_chr17_5.1, h17_chr17_001068.1, h12_chr17_001433.1, h11_chr17_2.1, h10_chr17_001414.1, h10_chr17_001404.1, h14_chr17_001427.1, h14_chr17_001417.1, h13_chr17_001445.1, h13_chr17_001435.1, h22_chr17_001352.1, h22_chr17_001361.1, h20_chr17_001399.1, h20_chr17_001408.1, h24_chr17_001404.1, h24_…	SFBB4, SFBB1, SFBB14, SFBB2, SFBB7, SFBB17, SFBB10 and SFBB9
2	5	h23_chr17_001492.1, h17_chr17_001369.1, h17_chr17_001374.1, h17_chr17_001367.1, h15_chr17_001440.1, h15_chr17_001448.1, h12_chr17_001418.1, h11_chr17_001426.1, h11_chr17_001418.1, h10_chr17_001110.1, h10_chr17_001409.1, h14_chr17_001138.1, h14_chr17_001422.1, h13_chr17_001141.1, h13_chr17_001440.1, h22_chr17_001358.1, h22_chr17_001347.1, h20_chr17_001405.1, h20_chr17_001394.1, h24_chr17_4.1, h24_…	SFBB15, SFBB1, SFBB11, SFBB17, SFBB14 and SFBB10
3	12	h17_chr17_001362.1, h15_chr17_001435.1, h12_chr17_001411.1, h11_chr17_001416.1, h10_chr17_001399.1, h14_chr17_001411.1, h13_chr17_001429.1, h22_chr17_001342.1, h20_chr17_001391.1, h24_chr17_001393.1, h21_chr17_001390.1, h19_chr17_001353.1, h23_chr17_001476.1, h1_chr17_001302.1, h28_chr17_001345.1, h26_chr17_001354.1, h25_chr17_001428.1, h27_chr17_001412.1, h2_chr17_001442.1, h30_chr17_001434.1, h…	Belongs to the PI3 PI4-kinase family
3	7	h17_chr17_001375.1, h15_chr17_001449.1, h12_chr17_001117.1, h11_chr17_001427.1, h10_chr17_001410.1, h14_chr17_001423.1, h13_chr17_001441.1, h24_chr17_001093.1, h21_chr17_001406.1, h19_chr17_001366.1, h23_chr17_001493.1, h24_chr17_001094.1, h20_chr17_001404.1, h22_chr17_001357.1, h12_chr17_001118.1, h28_chr17_001359.1, h26_chr17_001371.1, h25_chr17_001447.1, h27_chr17_001426.1, h2_chr17_001467.1, …	Histone chaperone, SFBB6, chromatin assembly or disassembly, ASF1 like histone chaperone
3	13	h17_chr17_001376.1, h15_chr17_001450.1, h11_chr17_001430.1, h10_chr17_001411.1, h14_chr17_001424.1, h13_chr17_001442.1, h22_chr17_001359.1, h20_chr17_001406.1, h24_chr17_001095.1, h21_chr17_001407.1, h19_chr17_001367.1, h23_chr17_001494.1, h28_chr17_001360.1, h26_chr17_001372.1, h25_chr17_001448.1, h27_chr17_001427.1, h2_chr17_001468.1, h30_chr17_001454.1, h31_chr17_001456.1, h29_chr17_001473.1, …	Belongs to the TPP enzyme family
2	9	h17_chr17_001066.1, h17_chr17_001062.1, h17_chr17_001370.1, h15_chr17_001146.1, h12_chr17_001106.1, h12_chr17_001429.1, h11_chr17_001133.1, h11_chr17_001420.1, h10_chr17_001103.1, h10_chr17_001097.1, h10_chr17_001109.1, h14_chr17_001128.1, h14_chr17_001124.1, h14_chr17_001137.1, h13_chr17_001134.1, h13_chr17_001128.1, h13_chr17_001140.1, h22_chr17_001048.1, h20_chr17_001123.1, h20_chr17_001114.1,…	SFBB12, SFBB17, SFBB16, SFBB9, SFBB18, SFBB10, SFBB11, SFBB7 and SFBB14
1	51	h11_chr17_001428.1, h7_chr17_001456.1, h8_chr17_001402.1	Belongs to the TPP enzyme family
1	35	h15_chr17_001136.1, h21_chr17_001085.1, h3_chr17_001006.1, h6_chr17_001126.1	Chromo domain-containing protein
3	18	h17_chr17_001377.1, h15_chr17_001451.1, h10_chr17_001412.1, h14_chr17_001425.1, h13_chr17_001443.1, h20_chr17_001407.1, h22_chr17_001360.1, h21_chr17_001408.1, h19_chr17_001368.1, h10_chr17_001413.1, h14_chr17_001426.1, h13_chr17_001444.1, h26_chr17_001373.1, h2_chr17_001469.1, h30_chr17_001455.1, h31_chr17_001457.1, h25_chr17_001449.1, h29_chr17_001474.1, h27_chr17_001428.1, h32_chr17_001392.1, …	Coatomer
1	21	h17_chr17_001379.1, h11_chr17_001432.1, h19_chr17_001370.1, h3_chr17_001330.1	Cysteine-rich RLK (RECEPTOR-like protein kinase) 8, RNA binding
3	15	h17_chr17_001373.1, h15_chr17_001447.1, h12_chr17_001116.1, h11_chr17_001424.1, h10_chr17_001408.1, h14_chr17_001421.1, h13_chr17_001439.1, h22_chr17_001356.1, h20_chr17_001403.1, h24_chr17_001092.1, h21_chr17_001404.1, h19_chr17_001363.1, h23_chr17_001491.1, h28_chr17_001356.1, h26_chr17_001369.1, h25_chr17_001445.1, h27_chr17_001424.1, h2_chr17_001465.1, h30_chr17_001449.1, h31_chr17_001452.1, …	DNA ligase
3	16	h17_chr17_001372.1, h15_chr17_001446.1, h12_chr17_001115.1, h11_chr17_001423.1, h10_chr17_001407.1, h14_chr17_001420.1, h13_chr17_001438.1, h22_chr17_001355.1, h20_chr17_001402.1, h24_chr17_001091.1, h21_chr17_001403.1, h19_chr17_001362.1, h23_chr17_001490.1, h28_chr17_001355.1, h26_chr17_001368.1, h25_chr17_001444.1, h27_chr17_001423.1, h2_chr17_001464.1, h31_chr17_001451.1, h29_chr17_001467.1, …	Domain of unknown function (DUF4228)
1	39	h15_chr17_001444.1, h6_chr17_001451.1	Domain of unknown function (DUF966)	h6 and h15
1	52	h11_chr17_001128.1, h8_chr17_001091.1	E3 ubiquitin-protein ligase
1	53	h11_chr17_001129.1, h7_chr17_001144.1, h8_chr17_001092.1	NADH dehydrogenase ubiquinone flavoprotein 2
2	19	h17_chr17_001366.1, h17_chr17_001363.1, h24_chr17_001395.1, h15_chr17_001454.1, h24_chr17_001400.1, h11_chr17_001433.1, h22_chr17_001345.1, h15_chr17_001438.1, h28_chr17_001054.1, h28_chr17_001055.1, h26_chr17_001359.1, h25_chr17_001429.1, h12_chr17_001414.1, h27_chr17_001416.1, h11_chr17_6.1, h1_chr17_001306.1, h15_chr17_001439.1, h10_chr17_2.1, h14_chr17_001413.1, h13_chr17_001431.1, h26_chr17_…	SFBB13, SFBB8, SFBB18, SFBB7 and SFBB5
1	20	h15_chr17_001437.1, h17_chr17_001365.1, h19_chr17_001355.1, h6_chr17_001443.1	-
3	6	h17_chr17_001381.1, h15_chr17_001455.1, h12_chr17_001435.1, h11_chr17_001434.1, h10_chr17_001416.1, h14_chr17_001429.1, h13_chr17_001447.1, h22_chr17_001363.1, h20_chr17_001410.1, h24_chr17_001409.1, h21_chr17_001412.1, h19_chr17_001372.1, h23_chr17_001499.1, h1_chr17_001316.1, h28_chr17_001363.1, h26_chr17_001376.1, h25_chr17_001452.1, h27_chr17_001432.1, h2_chr17_001472.1, h30_chr17_001458.1, h…	Nuclear transcription factor Y subunit
1	28	h20_chr17_001395.1, h22_chr17_001348.1	phosphatidylinositol-3,5-bisphosphate binding
1	43	h26_chr17_001356.1, h2_chr17_001446.1	Replication protein A 70 kDa DNA-binding subunit B-like, Belongs to the helicase family	h2 and h26
1	24	h24_chr17_001103.1, h31_chr17_3.1, h32_chr17_2.1	SFBB12 and SFBB3	h24, h31 and h32
1	25	h19_chr17_001067.1, h20_chr17_4.1, h21_chr17_001093.1, h19_chr17_001360.1, h22_chr17_4.1, h28_chr17_001052.1, h31_chr17_001159.1, h8_chr17_001085.1	SFBB1, SFBB12 and SFBB16	h19, h20, h21, h22, h28, h31 and h8	Middle SFBB block
1	26	h23_chr17_001168.1, h26_chr17_001357.1, h25_chr17_001438.1, h24_chr17_001406.1, h2_chr17_001447.1	Replication protein A 70 kDa DNA-binding subunit B-like, DNA recombination
3	10	h17_chr17_3.1, h15_chr17_001441.1, h12_chr17_001110.1, h10_chr17_4.1, h14_chr17_3.1, h13_chr17_3.1, h22_chr17_001349.1, h20_chr17_001396.1, h24_chr17_001105.1, h21_chr17_001396.1, h19_chr17_4.1, h23_chr17_2.1, h1_chr17_001308.1, h15_chr17_001147.1, h11_chr17_8.1, h28_chr17_001351.1, h26_chr17_001363.1, h25_chr17_2.1, h27_chr17_3.1, h2_chr17_001456.1, h31_chr17_5.1, h29_chr17_4.1, h6_chr17_001137.…	ribonuclease T2 activity, NA
1	38	h15_chr17_001143.1, h6_chr17_001133.1	Ribosomal protein-like protein	h6 and h15
4	29	h20_chr17_001398.1, h22_chr17_001346.1, h10_chr17_001402.1, h14_chr17_001415.1, h13_chr17_001433.1, h28_chr17_001349.1, h29_chr17_001461.1, h26_chr17_001361.1, h11_chr17_001135.1, h21_chr17_3.1, h1_chr17_001303.1, h25_chr17_001436.1, h32_chr17_001099.1, h7_chr17_001152.1	SFBB9, SFBB7, SFBB5 and SFBB8
1	30	h22_chr17_001351.1, h30_chr17_001438.1	SFBB9
1	31	h19_chr17_2.1, h1_chr17_001305.1, h30_chr17_001439.1, h32_chr17_5.1, h21_chr17_001098.1, h31_chr17_001160.1, h7_chr17_4.1	SFBB14 and SFBB5	h19, h1, h30, h32, h21, h31 and h7	Downstream SFBB block
4	32	h19_chr17_001371.1, h11_chr17_7.1, h10_chr17_001401.1, h14_chr17_001414.1, h13_chr17_001432.1, h28_chr17_001346.1, h23_chr17_001481.1, h26_chr17_001360.1, h26_chr17_3.1, h2_chr17_001453.1, h27_chr17_001415.1, h2_chr17_001452.1, h8_chr17_001383.1, h7_chr17_001445.1	SFBB18, SFBB8 and SFBB7
1	33	h28_chr17_001347.1, h2_chr17_001454.1, h31_chr17_001445.1, h32_chr17_6.1, h6_chr17_001445.1, h3_chr17_001319.1, h7_chr17_5.1	SFBB16 and SFBB13	h28, h2, h31, h32, h6, h3 and h7	Middle SFBB blocks
1	34	h25_chr17_001147.1, h1_chr17_001025.1	SFBB1 and SFBB10	h25 and h1	Middle SFBB blocks
3	8	h17_chr17_001064.1, h15_chr17_001141.1, h12_chr17_001423.1, h11_chr17_001126.1, h10_chr17_001105.1, h14_chr17_001130.1, h13_chr17_001137.1, h22_chr17_001042.1, h20_chr17_001117.1, h24_chr17_001098.1, h21_chr17_001089.1, h19_chr17_001060.1, h23_chr17_001169.1, h1_chr17_001026.1, h28_chr17_001045.1, h26_chr17_001079.1, h25_chr17_001140.1, h27_chr17_001127.1, h2_chr17_001143.1, h30_chr17_001141.1, h…	S-adenosyl-L-methionine-dependent protein-lysine N- methyltransferase that methylates elongation factor 1-alpha
1	36	h15_chr17_001138.1, h21_chr17_001087.1, h6_chr17_001128.1	-
1	37	h15_chr17_001140.1, h6_chr17_001130.1	-	h6 and h15
3	17	h17_chr17_001371.1, h15_chr17_001445.1, h12_chr17_001114.1, h11_chr17_001422.1, h10_chr17_001405.1, h14_chr17_001418.1, h13_chr17_001436.1, h22_chr17_001354.1, h20_chr17_001401.1, h24_chr17_001090.1, h21_chr17_001402.1, h19_chr17_001361.1, h23_chr17_001487.1, h28_chr17_001354.1, h26_chr17_001367.1, h25_chr17_001443.1, h27_chr17_001422.1, h2_chr17_001462.1, h2_chr17_001461.1, h30_chr17_001445.1, h…	Serine threonine-protein kinase
2	3	h23_chr17_001497.1, h23_chr17_001489.1, h17_chr17_001069.1, h15_chr17_001150.1, h12_chr17_001431.1, h11_chr17_001134.1, h10_chr17_001106.1, h10_chr17_001098.1, h10_chr17_001406.1, h14_chr17_001132.1, h14_chr17_001125.1, h14_chr17_001419.1, h13_chr17_001138.1, h13_chr17_001129.1, h13_chr17_001437.1, h20_chr17_001116.1, h20_chr17_001119.1, h22_chr17_001041.1, h22_chr17_001044.1, h15_chr17_001453.1,…	Serine threonine-protein kinase, Transcriptional activator, ethylene-responsive transcription factor
1	40	h15_chr17_001149.1, h6_chr17_001139.1	-	h6 and h15
1	41	h25_chr17_001434.1, h6_chr17_001444.1	-
1	42	h27_chr17_001418.1, h6_chr17_3.1, h32_chr17_001098.1	SFBB1
4	22	h22_chr17_001043.1, h20_chr17_001118.1, h15_chr17_001142.1, h24_chr17_001099.1, h21_chr17_001090.1, h11_chr17_001127.1, h1_chr17_001027.1, h12_chr17_001424.1, h19_chr17_001061.1, h14_chr17_001131.1, h28_chr17_001046.1, h26_chr17_001080.1, h25_chr17_001141.1, h23_chr17_001170.1, h31_chr17_001153.1, h29_chr17_001108.1, h6_chr17_001132.1, h32_chr17_001095.1, h3_chr17_001013.1, h7_chr17_001142.1, h8_…	Transcriptional activator
1	44	h26_chr17_001355.1, h25_chr17_001437.1, h23_chr17_001163.1, h2_chr17_001445.1	-
4	27	h10_chr17_001108.1, h20_chr17_001122.1, h22_chr17_001047.1, h11_chr17_001131.1, h14_chr17_001136.1, h27_chr17_001130.1, h28_chr17_001047.1, h28_chr17_001048.1, h7_chr17_001146.1, h3_chr17_001017.1, h8_chr17_001096.1	Transcriptional activator
1	46	h11_chr17_001421.1, h2_chr17_001460.1, h7_chr17_001449.1, h3_chr17_001309.1, h8_chr17_001392.1	-
1	47	h25_chr17_001430.1, h21_chr17_001391.1, h29_chr17_001455.1, h1_chr17_001304.1, h31_chr17_001441.1	-
1	48	h25_chr17_001143.1, h29_chr17_001114.1	-
1	49	h27_chr17_001137.1, h29_chr17_001112.1	-
1	50	h27_chr17_001421.1, h8_chr17_001396.1	-
4	23	h22_chr17_001045.1, h20_chr17_001120.1, h24_chr17_001100.1, h15_chr17_001144.1, h12_chr17_001426.1, h19_chr17_001062.1, h23_chr17_001172.1, h14_chr17_001133.1, h14_chr17_001134.1, h13_chr17_001139.1, h1_chr17_001028.1, h11_chr17_001130.1, h25_chr17_001142.1, h26_chr17_001082.1, h12_chr17_001425.1, h31_chr17_001155.1, h23_chr17_001173.1, h31_chr17_001154.1, h29_chr17_001109.1, h7_chr17_001145.1, h…	Transcriptional activator, nuclease activity, termination of RNA polymerase II transcription, nuclease HARBI1, Permuted single zf-CXXC unit, source UniProtKB
1	45	h2_chr17_001136.1, h10_chr17_001101.1, h13_chr17_001132.1, h31_chr17_001148.1	Zinc-finger of C2H2 type
1	55	h10_chr17_001100.1, h13_chr17_001131.1	Zinc-finger of C2H2 type
1	54	h11_chr17_001136.1, h7_chr17_001153.1, h8_chr17_001087.1	-
3	14	h17_chr17_001063.1, h15_chr17_001139.1, h11_chr17_001125.1, h10_chr17_001099.1, h14_chr17_001126.1, h13_chr17_001130.1, h22_chr17_001040.1, h20_chr17_001115.1, h24_chr17_001408.1, h21_chr17_001088.1, h19_chr17_001059.1, h23_chr17_001159.1, h28_chr17_001043.1, h26_chr17_001078.1, h25_chr17_001137.1, h27_chr17_001126.1, h2_chr17_001135.1, h30_chr17_001138.1, h31_chr17_001147.1, h29_chr17_001106.1, …	Zinc-finger of C2H2 type, NA, source UniProtKB
