## Supplementary table 10 for "Innovation within stability: balancing selection preserves multigenic S-haplotype architecture in apple"

### Sheet: TableS8
Table S10: Detection of positive selection on SFBB genes in each S-haplotype using site models implemented in PAML / CodeML.
		h1	h2	h3	h6	h7	h8	h10	h11	h12	h13	h14	h15	h17	h19	h20	h21	h22	h23	h24	h25	h26	h27	h28	h29	h30	h31	h32
	N	18.0	19.0	19.0	19.0	18.0	20.0	18.0	18.0	20.0	18.0	18.0	19.0	18.0	20.0	17.0	19.0	19.0	18.0	19.0	19.0	17.0	19.0	17.0	19.0	18.0	19.0	18.0
	S	644.0	644.0	644.0	644.0	644.0	644.0	644.0	644.0	644.0	644.0	644.0	644.0	644.0	644.0	644.0	644.0	644.0	644.0	644.0	644.0	644.0	644.0	644.0	644.0	644.0	644.0	644.0
M0	lnL	-9323.282996	-10020.369064	-10055.85123	-10461.320608	-10278.115867	-10603.174087	-9575.399067	-9797.567846	-10935.672916	-9533.628703	-9519.408043	-10387.425382	-9822.675757	-10104.753938	-8918.398854	-10644.363194	-9522.16824	-9905.668346	-9766.991705	-9953.544509	-9182.838107	-9903.148291	-9111.64987	-9762.311707	-9469.882295	-9669.319203	-10396.176086
	ω	0.63666	0.68706	0.69353	0.68312	0.68702	0.6787	0.6887	0.68017	0.67869	0.68381	0.68561	0.68377	0.70828	0.65631	0.64004	0.66308	0.64418	0.6966	0.67639	0.66185	0.67856	0.64295	0.68715	0.64953	0.67564	0.64857	0.67484
M1a	lnL	-9187.379643	-9872.368874	-9924.393231	-10303.154917	-10113.92075	-10458.19447	-9442.176582	-9642.321805	-10778.694787	-9400.106544	-9386.652065	-10230.383574	-9675.298347	-9936.683327	-8784.197738	-10471.471979	-9378.212348	-9771.045549	-9627.449662	-9803.349172	-9063.483277	-9781.90678	-8986.456504	-9607.088638	-9317.605127	-9525.481086	-10250.627834
	p0	0.69428	0.65167	0.6147	0.70358	0.65071	0.63522	0.64902	0.67898	0.65311	0.6597	0.6561	0.70716	0.64605	0.67229	0.67864	0.68373	0.70043	0.61882	0.67161	0.63832	0.63314	0.66624	0.67076	0.67638	0.70826	0.71561	0.60142
	p1 (w=1)	0.30572	0.34833	0.3853	0.29642	0.34929	0.36478	0.35098	0.32102	0.34689	0.3403	0.3439	0.29284	0.35395	0.32771	0.32136	0.31627	0.29957	0.38118	0.32839	0.36168	0.36686	0.33376	0.32924	0.32362	0.29174	0.28439	0.39858
M2a	lnL	-9160.501267	-9832.452241	-9897.258536	-10264.944146	-10072.559694	-10421.078069	-9415.439855	-9608.081539	-10740.490288	-9373.459005	-9360.275708	-10193.795161	-9637.336043	-9904.908976	-8755.503856	-10432.15529	-9346.507534	-9739.779344	-9594.162739	-9770.158237	-9032.05508	-9754.544162	-8955.390039	-9581.447502	-9277.535093	-9495.69358	-10217.847993
	p0	0.65858	0.59557	0.59347	0.66331	0.60924	0.61422	0.61679	0.6352	0.58566	0.62501	0.62143	0.67544	0.58211	0.6232	0.62843	0.6268	0.66273	0.5884	0.63041	0.56542	0.58194	0.61738	0.63465	0.63817	0.66126	0.68543	0.57427
	p1 (w=1)	0.30113	0.35118	0.33777	0.28202	0.33689	0.31401	0.32718	0.32642	0.37134	0.32382	0.32617	0.26469	0.37888	0.34495	0.34043	0.3439	0.29233	0.34384	0.31674	0.40293	0.36374	0.35645	0.31769	0.33015	0.30371	0.27396	0.35631
	p2	0.04029	0.05325	0.06875	0.05467	0.05388	0.07177	0.05603	0.03838	0.043	0.05117	0.0524	0.05987	0.03901	0.03185	0.03114	0.02931	0.04494	0.06776	0.05285	0.03165	0.05432	0.02617	0.04765	0.03168	0.03503	0.04061	0.06941
	ω2	6899-02-01	2.92363	2.57099	2.58615	2.96506	2.77004	2.51976	8431-02-01	2.91415	2.54383	2.52551	2.49481	2.93714	2.79473	2.99774	3.01852	2.66536	2.65903	2.69122	3.09433	2.81277	2.99405	2.73786	2.67597	2.94082	2.65618	2.77752
M3	lnL	-9159.015956	-9831.799015	-9897.251573	-10261.841111	-10071.481385	-10420.99688	-9415.085897	-9610.913754	-10735.754491	-9373.302374	-9360.142463	-10190.396107	-9637.269611	-9904.86141	-8755.358559	-10432.057655	-9343.275296	-9739.749135	-9592.918083	-9768.097366	-9027.883332	-9753.395486	-8954.598896	-9581.272256	-9276.241202	-9496.332433	-10217.557486
	p0	0.31718	0.36011	0.60325	0.17538	0.67178	0.577	0.66235	0.25998	0.23323	0.6616	0.65584	0.16978	0.60619	0.63959	0.33592	0.6476	0.28837	0.60812	0.36721	0.42253	0.25784	0.51807	0.71427	0.66878	0.73573	0.15878	0.61833
	p1	0.58229	0.54365	0.33231	0.69559	0.28783	0.34245	0.30054	0.58275	0.64334	0.30013	0.30425	0.69618	0.36092	0.33249	0.5689	0.32635	0.60932	0.33134	0.53525	0.51628	0.63516	0.44132	0.25947	0.30794	0.24422	0.69573	0.32842
	p2	0.10053	0.09624	0.06444	0.12903	0.04039	0.08055	0.0371	0.15727	0.12343	0.03828	0.03991	0.13403	0.0329	0.02792	0.09519	0.02604	0.10231	0.06054	0.09755	0.06119	0.107	0.0406	0.02625	0.02328	0.02004	0.1455	0.05325
	ω0	0.07466	0.0994	0.22836	0.0	0.27203	0.23988	0.25463	0.08513	0.01392	0.25133	0.24965	0.0	0.22531	0.21959	0.0753	0.22647	0.06341	0.24511	0.11461	0.09575	0.04468	0.17594	0.29858	0.22702	0.28702	0.0	0.25881
	ω1	0.56324	0.67075	1.0278	0.48779	1.19813	0.91842	1.15155	0.49294	0.54722	1.10994	1.1027	0.47725	1.06054	1.04408	0.59396	1.05449	0.54351	1.05337	0.63709	0.74527	0.58796	0.81141	1.25392	1.09085	1.24595	0.42293	1.12802
	ω2	2.04539	2.38909	2.62397	1.99913	3.34389	2.65651	2.83741	1.89934	2.02292	2.76149	2.72516	1.96975	3.1049	2.91117	2.11149	3.1538	2.07681	2.75672	2.23764	2.43534	2.25106	2.58323	3.26612	9178-02-01	3.55812	1.84396	3.06728
M7	lnL	-9198.77761	-9883.687494	-9939.286308	-10318.780114	-10134.129691	-10475.630261	-9457.376478	-9661.066871	-10784.56599	-9414.608884	-9400.938709	-10247.081546	-9689.131601	-9949.907563	-8793.660569	-10483.896601	-9390.077748	-9785.358294	-9640.580838	-9808.017095	-9071.320068	-9792.997405	-9004.28528	-9621.685129	-9336.011457	-9542.743757	-10267.839762
	p	0.41916	0.39166	0.41135	0.44778	0.46782	0.49664	0.41362	0.44877	0.39877	0.41079	0.41052	0.44944	0.40829	0.41043	0.39736	0.39759	0.42811	0.43101	0.42229	0.35058	0.40533	0.47082	0.48185	0.40414	0.43873	0.43176	0.49587
	q	0.50594	0.42081	0.40125	0.51594	0.48399	0.48123	0.43711	0.50633	0.43193	0.44855	0.44421	0.51844	0.44891	0.50075	0.47512	0.48987	0.52185	0.41176	0.47125	0.40876	0.41096	0.55209	0.51186	0.49941	0.53236	0.53318	0.45355
M8	lnL	-9158.364047	-9830.240643	-9897.883909	-10262.323446	-10075.25947	-10420.974635	-9416.475921	-9610.206253	-10735.012023	-9373.945173	-9360.692623	-10191.431998	-9638.615835	-9905.478886	-8754.09542	-10431.95001	-9343.140013	-9739.940296	-9592.356134	-9766.942546	-9028.408628	-9754.367789	-8957.347748	-9583.422535	-9278.772405	-9496.433517	-10219.107468
	p0	0.92969	0.92539	0.87594	0.91422	0.89052	0.89557	0.89006	0.88427	0.93566	0.89912	0.89745	0.90714	0.93144	0.93448	0.94209	0.94963	0.92566	0.88967	0.9186	0.95295	0.92046	0.95531	0.90361	0.92469	0.92806	0.90433	0.86356
	p	0.78391	0.64431	0.87285	0.91042	0.88309	0.94508	0.87455	1.02653	0.59341	0.86499	0.86051	0.98289	0.67524	0.65949	0.64738	0.58705	0.84359	0.81884	0.81639	0.48869	0.72964	0.7864	1.0952	0.71782	0.89479	1.03317	0.97229
	q	1.04892	0.72967	1.14318	1.15273	1.09369	1.11684	1.15067	4511-01-01	0.65604	1.14297	1.13178	1.28796	0.74854	0.83739	0.80564	0.70007	1.14115	0.96885	1.0154	0.55654	0.82186	0.92237	1.36038	0.98505	1.14759	1.54787	1994-01-01
	p1	0.07031	0.07461	0.12406	0.08578	0.10948	0.10443	0.10994	0.11573	0.06434	0.10088	0.10255	0.09286	0.06856	0.06552	0.05791	0.05037	0.07434	0.11033	0.0814	0.04705	0.07954	0.04469	0.09639	0.07531	0.07194	0.09567	0.13644
	ω	2.27067	2.58305	2.1307	2.27042	2.31121	2.40835	2.09387	2.07719	2.49252	2.10734	2.09887	2.20823	2.464	2.25929	4461-02-01	2.53351	2.28382	2.27171	2.35381	2.61264	2.46246	2.48879	2.22935	2.10823	2.39652	2.0979	2.18607
