## Supplementary table 11 for "Innovation within stability: balancing selection preserves multigenic S-haplotype architecture in apple"

### Sheet: TableS9
Table S11: Likelihood ratio tests (LRTs) for detection of positive selection on SFBB genes in individual S-haplotypes.
		h1	h2	h3	h6	h7	h8	h10	h11	h12	h13	h14	h15	h17	h19	h20	h21	h22	h23	h24	h25	h26	h27	h28	h29	h30	h31	h32
M0 vs M3	lnL	-9323.282996	-10020.369064	-10055.85123	-10461.320608	-10278.115867	-10603.174087	-9575.399067	-9797.567846	-10935.672916	-9533.628703	-9519.408043	-10387.425382	-9822.675757	-10104.753938	-8918.398854	-10644.363194	-9522.16824	-9905.668346	-9766.991705	-9953.544509	-9182.838107	-9903.148291	-9111.64987	-9762.311707	-9469.882295	-9669.319203	-10396.176086
	lnL	-9159.015956	-9831.799015	-9897.251573	-10261.841111	-10071.481385	-10420.99688	-9415.085897	-9610.913754	-10735.754491	-9373.302374	-9360.142463	-10190.396107	-9637.269611	-9904.86141	-8755.358559	-10432.057655	-9343.275296	-9739.749135	-9592.918083	-9768.097366	-9027.883332	-9753.395486	-8954.598896	-9581.272256	-9276.241202	-9496.332433	-10217.557486
	-2Δℓ	328.534	377.14	317.199	398.959	413.269	364.354	320.626	373.308	399.837	320.653	318.531	394.059	370.812	399.785	326.081	424.611	357.786	331.838	348.147	370.894	309.91	299.506	314.102	362.079	387.282	345.974	357.237
	K	4	4	4	4	4	4	4	4	4	4	4	4	4	4	4	4	4	4	4	4	4	4	4	4	4	4	4
	alpha	0.05	0.05	0.05	0.05	0.05	0.05	0.05	0.05	0.05	0.05	0.05	0.05	0.05	0.05	0.05	0.05	0.05	0.05	0.05	0.05	0.05	0.05	0.05	0.05	0.05	0.05	0.05
	p	7.55e-70	2.42e-80	2.11e-67	4.67e-85	3.78e-88	1.39e-77	3.84e-68	1.62e-79	3.02e-85	3.79e-68	1.09e-67	5.35e-84	5.62e-79	3.1e-85	2.56e-69	1.34e-90	3.65e-76	1.46e-70	4.41e-74	5.39e-79	7.89e-66	1.39e-63	9.83e-67	4.32e-77	1.56e-82	1.3e-73	4.8e-76
	Χ²(4,5%)	9.49	9.49	9.49	9.49	9.49	9.49	9.49	9.49	9.49	9.49	9.49	9.49	9.49	9.49	9.49	9.49	9.49	9.49	9.49	9.49	9.49	9.49	9.49	9.49	9.49	9.49	9.49
M1a vs M2a	lnL	-9187.379643	-9872.368874	-9924.393231	-10303.154917	-10113.92075	-10458.19447	-9442.176582	-9642.321805	-10778.694787	-9400.106544	-9386.652065	-10230.383574	-9675.298347	-9936.683327	-8784.197738	-10471.471979	-9378.212348	-9771.045549	-9627.449662	-9803.349172	-9063.483277	-9781.90678	-8986.456504	-9607.088638	-9317.605127	-9525.481086	-10250.627834
	lnL	-9160.501267	-9832.452241	-9897.258536	-10264.944146	-10072.559694	-10421.078069	-9415.439855	-9608.081539	-10740.490288	-9373.459005	-9360.275708	-10193.795161	-9637.336043	-9904.908976	-8755.503856	-10432.15529	-9346.507534	-9739.779344	-9594.162739	-9770.158237	-9032.05508	-9754.544162	-8955.390039	-9581.447502	-9277.535093	-9495.69358	-10217.847993
	-2Δℓ	53.7568	79.8333	54.2694	76.4215	82.7221	74.2328	53.4735	68.4805	76.409	53.2951	52.7527	73.1768	75.9246	63.5487	57.3878	78.6334	63.4096	62.5324	66.5738	66.3819	62.8564	54.7252	62.1329	51.2823	80.1401	59.575	65.5597
	K	2	2	2	2	2	2	2	2	2	2	2	2	2	2	2	2	2	2	2	2	2	2	2	2	2	2	2
	alpha	0.05	0.05	0.05	0.05	0.05	0.05	0.05	0.05	0.05	0.05	0.05	0.05	0.05	0.05	0.05	0.05	0.05	0.05	0.05	0.05	0.05	0.05	0.05	0.05	0.05	0.05	0.05
	p	2.12e-12	4.62e-18	1.64e-12	2.54e-17	1.09e-18	7.6e-17	2.45e-12	1.35e-15	2.56e-17	2.67e-12	3.51e-12	1.29e-16	3.26e-17	1.59e-14	3.46e-13	8.41e-18	1.7e-14	2.64e-14	3.5e-15	3.85e-15	2.24e-14	1.31e-12	3.22e-14	7.32e-12	3.96e-18	1.16e-13	5.81e-15
	Χ²(2,5%)	5.99	5.99	5.99	5.99	5.99	5.99	5.99	5.99	5.99	5.99	5.99	5.99	5.99	5.99	5.99	5.99	5.99	5.99	5.99	5.99	5.99	5.99	5.99	5.99	5.99	5.99	5.99
M7 vs M8	lnL	-9198.77761	-9883.687494	-9939.286308	-10318.780114	-10134.129691	-10475.630261	-9457.376478	-9661.066871	-10784.56599	-9414.608884	-9400.938709	-10247.081546	-9689.131601	-9949.907563	-8793.660569	-10483.896601	-9390.077748	-9785.358294	-9640.580838	-9808.017095	-9071.320068	-9792.997405	-9004.28528	-9621.685129	-9336.011457	-9542.743757	-10267.839762
	lnL	-9158.364047	-9830.240643	-9897.883909	-10262.323446	-10075.25947	-10420.974635	-9416.475921	-9610.206253	-10735.012023	-9373.945173	-9360.692623	-10191.431998	-9638.615835	-9905.478886	-8754.09542	-10431.95001	-9343.140013	-9739.940296	-9592.356134	-9766.942546	-9028.408628	-9754.367789	-8957.347748	-9583.422535	-9278.772405	-9496.433517	-10219.107468
	-2Δℓ	80.8271	106.894	82.8048	112.913	117.74	109.311	81.8011	101.721	99.1079	81.3274	80.4922	111.299	101.032	88.8574	79.1303	103.893	93.8755	90.836	96.4494	82.1491	85.8229	77.2592	93.8751	76.5252	114.478	92.6205	97.4646
	K	2	2	2	2	2	2	2	2	2	2	2	2	2	2	2	2	2	2	2	2	2	2	2	2	2	2	2
	alpha	0.05	0.05	0.05	0.05	0.05	0.05	0.05	0.05	0.05	0.05	0.05	0.05	0.05	0.05	0.05	0.05	0.05	0.05	0.05	0.05	0.05	0.05	0.05	0.05	0.05	0.05	0.05
	p	2.81e-18	6.14e-24	1.05e-18	3.03e-25	2.71e-26	1.83e-24	1.73e-18	8.16e-23	3.01e-22	2.19e-18	3.32e-18	6.79e-25	1.15e-22	5.07e-20	6.56e-18	2.75e-23	4.12e-21	1.89e-20	1.14e-21	1.45e-18	2.31e-19	1.67e-17	4.12e-21	2.41e-17	1.39e-25	7.72e-21	6.85e-22
	Χ²(2,5%)	5.99	5.99	5.99	5.99	5.99	5.99	5.99	5.99	5.99	5.99	5.99	5.99	5.99	5.99	5.99	5.99	5.99	5.99	5.99	5.99	5.99	5.99	5.99	5.99	5.99	5.99	5.99
