## Supplementary table 12 for "Innovation within stability: balancing selection preserves multigenic S-haplotype architecture in apple"

### Sheet: Sheet1
Supplementary table 10: Amino acids observed at positively selected sites across SFBB families in 27 S-haplotypes.
Haplotype	species	S_allele	SFBB1	SFBB2	SFBB3	SFBB4	SFBB5	SFBB6	SFBB7	SFBB8	SFBB9	SFBB10	SFBB11	SFBB12	SFBB13	SFBB14	SFBB15	SFBB16	SFBB17	SFBB18
h10	M. domestica	MdS2	FEHIGEHETV	absent	HHDTHTPKCV	PVDSGKLQSA	NEDVKDPKYL	NQDLKDPKCL	NEYTKEPKCL,NEDIKEPKCL	EEDTKKPKHI	FLNSQTSRSL	FLDTQQHTCL	PQDIEKQKSV	HIDDGKPECL	EENTKKPKHI	PQDIGKPKCL	FEHITECKTE	FQDTETSTSL	YLSVRKSKSL	PLDTRKPKGL
h13	M. domestica	MdS2	FEHIGEHETV	absent	HHDTHTPKCV	PVDSGKLQSA	NEDVKDPKYL	NQDLKDPKCL	NEYTKEPKCL,NEDIKEPKCL	EEDTKKPKHI	FLNSQTSRSL	FLDTQQHTCL	PQDIEKQKSV	HIDDGKPECL	EENTKKPKHI	PQDIGKPKCL	FEHITECKTE	FQDTETSTSL	YLSVRKSKSL	PLDTRKPKGL
h14	M. domestica	MdS2	FEHIGEHETV	absent	HHDTHTPKCV	PVDSGKLQSA	NEDVKDPKYL	NQDLKDPKCL	NEYTKEPKCL,NEDIKEPKCL	EEDTKKPKHI	FLNSQTSRSL	FLDTQQHTCL	PQDIEKQKSV	HIDDGKPECL	EENTKKPKHI	PQDIGKPKCL	FEHITECKTE	FQDTETSTSL	YLSVRKSKSL	PLDTRKPKGL
h23	M. sylvestris	MdS2	FEHIGEHETV	absent	HHDTHTPKCV	PVDSGKLQST	NEDVKDPKYL	NQDLKDPKCL	NENTKEPKCL,NEDIKEPKCL	GEDTKKPKRI	FLNSQTSRSL	FLDTQQHTCL	PQDIEKQKSV	QIDDGKPECL	EENTKKPKHI	PQDIGKPKCL	FEHITECKTE	FQDTETSTSL	YLSVRKSKSL	PLDTRKPKGL
h3	M. domestica	MdS2	FEHIGEHETV	absent	HHDTHTPKCV,PQNTHSPNCV	PVDSGKLQSA	NEDVKDPKYL	NQDLKDPKCL,NQDLKDPKCL	NEYTKEPKCL,NEDIKEPKCL	EEDTKKPKHI	FLNSQTSRSL	FLDTQQHTCL	PQDIEKQKSV	HIDDGKPECL	EENTKKPKHI	PQDIGKPKCL	FEHITECKIE	absent	YLSVRKSKSL	PLDTRKPKGL
h21	M. domestica	MdS26	FEHIGEHETV	HSDTQDNLSV	PQNTHSPNCV	PVDSGKLQSA	absent	NQDLKDPKCL	NEDTKEPKCL	EEDTKKPKRI	FLDSQTSRSL	FLATQQHTCL	PQDIEKQKSV	HLDDGKPECI	EENTKKPKHI	PQDIGKPKCL	FEHITECKIE	FQDTETSTSL	YLSVRKSKSL	PLDTRKPKGL
h1	M. domestica	MdS3	FEHIGEHETV,FQPIGEHETV	LSDSQDNLSV	HHDTHTPKCV	PVDSGKLQSA	absent	absent	NENTKEPKCL	EEDTKKPKRI	FLNSQTSRSL,FLDNQTSRSL	FLDTQQHTCL,FLDTQKHTCL	PQAIEKQKSV	HLDDGKPECI	EENTKKPKHI	PQDIGKPKCL	absent	FQDTETSTSL	YLSVRKSKSL	PLDTRKPKGL
h20	M. sylvestris	MdS4	FHHIGEHETV	HSDTQDNLSV	PQNTHSPNCV	PVDSGKLQSA	absent	NQDLKDPKCL	absent	EEDTKKPKRI	FLVTQTSRNL	FLDTQNSTSM	absent	HLDDGKPECI,HLDDGKPECI	EENTKKPKHI	PQDIGKPKCL	FEHITECKTE	FQDTETSTSL,FQDTENSTSL	YLSVRKSKSI	PLDTRKPKGL
h22	M. domestica	MdS4	FHHIGEHETV	HSDTQDNLSV	PQNTHSPNCV	PVDSGKLQSA	NEDVKDPKCL	NQDLKDPKCL	NENTKEPKCL	EEDTKKPKRI	FLVTQTSRNL	FLDTQNSTSM	absent	HLDDGKPECI,HLDDGKPECI	EESTKKPKHI	PQDIGKPKCL	FEHITECKTE	FQDTETSTSL,FQDTENSTSL	YLSVRKSKSI	PLDTRKPKGL
h2	M. domestica	MdS5	FEHIGDHETV	NSDTQDNLSV	PQNTHSPNCV	PVDSGKLQSA	NEDVKDPKCL	NQDLKDPKCL	NENTKEPKCL,NDNTKEPKCL	EEDTKKPKRI	FLDSQTSRSL	FLNTQQHTCL	absent	HLDDGKPECI	EENTKKPKHI	PQDIGKPKCL	FEHITECKTE	FQDTETSTSL,FQDTETSTNL	YLSVRKSKSL	PLDTRKPKGL
h26	M. sylvestris	MdS5	FEHIGDHETV	HSDTQDNLSV	PQNTHSPNCV	absent	NEDVKDPKCL	NQDLKDPKCL	NENTKEPKCL,NDNTKEPKCL	EEDTKKPKRI	FLDSQTSRSL	FLNTQQHTCL	absent	HLDDGKPECI	EENTKKPKHI	PQDIGKPKCL	FEHITECKTE	FQDTETSTNL	YLSVRKSKSL	PLDTRKPKGL
h11	M. domestica	MdS9	FQPIGEHETV	HSDTQDNLSV	PQNTHSPNCV	PVDSGKLQSA	NEDVKDPKFL	NQDLKDPKCL	NENTKEPKCL	EEDTKKPKRI	FLDSQTSRSL	FLHTQQHTCL	PQSIEKQKSV	HLDDGKPEGI	DEDTKKPKCL	PQDIGKPKCL	FEHITECKTE	FQNTETSTSL	YLSVRKSKSL	PLDTRKPKGL
h32	M. orientalis	MdS9	FQPIGEHETV	HSDTQDNLSV	PQNTHSPNCV,PQNTHSPNCV	absent	NEDVKDPKFL	NQDLKDPKCL	NENTKEPKCL	EEDTKKPKCI	FLDSQTSRSL	FLHTQQHTCL	PQSIEKQKSV	HLDDGKPEGI	DEDTKKPKCL	PQDIGKPKCL	FEHITECKIE	FQNTETSTSL	YLSVRKSKSL	PLDTRKPKGL
h7	M. domestica	MdS9	FQPIGEHETV	HSDTQDNLSV	PQNTHSPNCV	PVDSGKLQSA	NEDVKDPKFL	NQDLKDPKCL	NENTKEPKCL	EEDTKKPKRI	FLDSQTSRSL	FLHTQQHTCL	PQSIEKQKSV	HLDDGKPEGI	DEDTKKPKCL	PQDIGKPKCL	FEHITECKTE	FQNTETSTSL	YLSVRKSKSL	PLDTRKPKGL
h27	M. sylvestris	MdSE	FQPIGEHETV,FQPIIGDKSV	absent	PQNTHSPNCV	absent	NEDVKDPKCL	NQDLKDPKCL	NENTKEPKCL,NDNTKEPKCL	EEDTKKPKRI	absent	FLDTQEHTCL,FMVTQDSTCL	PQDIEKQKSV	HLDDGKPECI	EENTKKPKQI	PQDIRKPKHL,PQDIGKPKCL	FEHITECKTE	FQDTENSTSL	YLSVRKSKSL	PLDTRKPKGL
h8	M. domestica	MdSE	absent	HSDTQDNLSV	PQNTHSPNCV	PVDSGKLQSA	NEDVKDPKFL,NEDVKDPKCL	NQDLKDPKCL	NENTKEPKCL,NDNTKEPKCL	EEDTKKPKRI	absent	FLHTQQHTCL	PQSIEKQKSV	HLDDGKPECI	EENTKKPKHI	PQDIGKPKCL,PQDIGKPKCL,PQDIRKPKHL	FEHITECKTE	FQDTETSTSL	YLSVRKSKSL	PLDTRKPKGL
h15	M. domestica	MdSf	FQPIGEHETV,FQHIAEHESV	HSDTQDNLSV	HQNTHSPNCV	PVDSGKLQSA	NENIKDPKCL	NQDLKDPKCL	NENTKEPNCL	EEDTKKPKRI	FLDSQTSRNL	FLDTQQHTCL	PQAIEKQKSV	HLDDGKPECI	EENTKKPKHI	PQDIGKPKCL	FEHITECKIE	FQDTETSTSL	YLSVRKSKSL	PLDTRKPKGL
h6	M. domestica	MdSf	FQPIGEHETV,FQHIAEHESV	HSDTQDNLSV	HQNTHSPNCV	PVDSGKLQSA	NENIKDPKCL	NQDLKDPKCL	NENTKEPNCL	EEDTKKPKRI	FLDSQTSRNL	FLDTQQHTCL	PQAIEKQKSV	HLDDGKPECI	EENTKKPKHI	PQDIGKPKCL	FEHITECKIE	FQDTETSTSL	YLSVRKSKSL	PLDTRKPKGL
h30	M. sylvestris	MspecS1	FQRIGEHETV	LSDTQDNLSI	PQNTHSPNCV	PVDSGKLQSA	NEDVKDPKCL	NQDLKDPKCL	NENTKEPKCL	EEDTKKPKRI	FLDSQTSRSL	FLDTQQHTYL	PQDIEKQKSV	HLDDGKPECF	EENTKKPKHI	PQDIGKPKCL	FEHITECKTE	FQDTETSTSL	YLSVRKSKSL	PLDTRKPKGL
h12	M. domestica	MspecS4	FQPIGEHETV	LSDTQDSLSV	PQNTHSPNYV	PVDSGKLQSV	NEDVKDPKCL	NQDLKDPKCL	NENTKEPKCL	EEDTKKPKRI	FLDSQTSRSL	FLDTQQHTCV	PQAIEKQKSV	HLDDGKPECL,HLDDGKPECI	EENTKKPKHI	PQDIGKPRCL	absent	FQDTETSTSL	YLSVRKSKSL	PLDTRKPKGL
h24	M. sylvestris	NewA	FQHIGEYETF,FQHIGEYETF	HSDTQDNLSV,HWSNQYHTSV	PQNTHSPNCV	PVDSGKLQST	NEDVKDPKCL	NQDLKDPKCL	NENTKEPKCL,NEDTKEPKCL	EEDTKKPKRI	FLDTQRSRSL	absent	absent	HLDDGKPECI,HLDDGKPECI	EENTKKPKHI	absent	FEHITECKTE	FQDTEKSTSL	YLSVRKSKSI	PLDTRKPKGL
h31	M. orientalis	NewC	FQPIGEHETV	HSDTQDNLSV	PQNTHSPNCV,PQNTHSPNCV,PQNTHSPNCV	absent	NEDTKDPKCL	NQDLKDPKCL	NENTKEPKCL	EEDTKIPKCI	FLDSQTSRSL	FLDTQQHTCL	PQDIEKQKSV	HLDDGKPECI	EENTKKPKHI	PQDIGKPKCL	FEHITECKIE	FQDTETSTSL	YLSVRKSKSL	PLDTRKPKGL
h25	M. sylvestris	NewD	FQPIGEHETV	HSNTQDNLSV	PQNTHSPNCV	absent	NEDTKDPECL	NQDLKDPKCL	NENTKEPKCL,NENTKEPKCL	EEDTKKPKRI	FLDSQTSRSL	FLDTQQHTCL	PQDIEKQKSV	HLDDGKPECI	EENTKKPKHI	PQDIGKPKCL	FEHITECKTE	FQDTETSTSL	YLSVRKSKSI	PLDTRKPKGL
h29	M. sylvestris	NewE	FEHIGEHETV,FQPIIGDKSV	HSNTQDNLSV	PQNTHSPNCV	absent	NEDVKDPKCL	NQDLKDPKCL	NEDIKEPKCL	EEDTKKPKRI	absent	FLDTQEHTCL,FLATQDTTCL	PQDIEKQKSV	HLDDGKPECI	EENTKKPKHI	PQDIGKPKCL	FEHITECKTE	FQDTENSTSL	YLSVRKSKSL,YLSIRKTKSL	PLDTRKPKGL
h17	M. sieversii	PbS13	FQPVGRHKTA	HSDTQDNLSV	PQNTHSPNFV	PVDSGKLQSA	NEDVKDPKCL	NQDLKDPKCL	NENTKEPKCL,NEDIKEPKCL	EEDTKKPKRI	absent	FQHTQTHTCL	PQAIEKQKSV	HLDDGKPECI	EENTKKPKHI	PQDIGKPKCL	FEHITECKIE	FQDTETSTSL	YLSVRKSKSL	PLDTRKPKGL
h28	M. sylvestris	PbS42	FQPIGEHETV	HSDTQDNLSV	PQNTHSPNCV	absent	NEDIKDPKCL	NQDLKDPKCL	NENTKEPKCL,NENTKEPKSL	EEDTKKPKHI	FLDSQTSRDL	FLDTQQHTCL	PQAIEKQKSV	HLDDGKPECI	EENTKKPKHI	absent	FEHITECKTE	FQDTETSTSL	YLSVRKSKSI	PLDTRKPKGL
h19	M. sylvestris	PpS1	FEDIGKHETV,FQCIVEHKSV	HSDTQDNLSV	PQNTHSPNCV	PVDSGKLQST	NEDVKDPKCL	NQDLKDPKCL	NENTKEPKCL	EEDTKKPKRI	absent	FLVTQDSKCL,FLDTLQHTCL	PQTIEKQKSV	HLDDGKPECI	EENTKKPKHI	PQDIRKPKCL,PQDIGKPKCL	FEHITECKTE	FQDTEKSTSL	YLSVRKSKSL	PLDTRKPKGL

### Sheet: Sheet2
Supplementary table 10: Amino acids observed at positively selected sites across SFBB families in 27 S-haplotypes.
Haplotype	species	S_allele	SFBB1	SFBB2	SFBB3	SFBB4	SFBB5	SFBB6	SFBB7	SFBB8	SFBB9	SFBB10	SFBB11	SFBB12	SFBB13	SFBB14	SFBB15	SFBB16	SFBB17	SFBB18
h10	M. domestica	MdS2	YANPLFEHSIGYEHTETVEQ	absent	RFQHRHHDHTHQTPRKCVQQ	HMNYMPVDLSGYKLNQSAEQ	CVRQMNEDLVKYDPMKYLWV	HVRRINQDLLKIDPNKCLWV	CVRQMNEYLTKYEPYKCLWV, GVRQMNEDLIKYEPYKCLWV	#NAME?	CAQQLFLNSSQYTSTRSLRE	HAQQLFLD-TQHQHSTCLKE	HMQYTPQDSIEYKQSKSVEQ	RVKHRHIDSDGYKPRECLRQ	-TDRQEENLTKIKPSKHIRV	CMKYLPQDLIGYKPSKCLEE	RNRPLFEHSITYECTKTEQK	LPKQLFQD-TENTSTTSLKQ	HTNQLYLSSVRYKSTKSLRQ	RMDYMPLDATRNKPTKGLEE
h13	M. domestica	MdS2	YANPLFEHSIGYEHTETVEQ	absent	RFQHRHHDHTHQTPRKCVQQ	HMNYMPVDLSGYKLNQSAEQ	CVRQMNEDLVKYDPMKYLWV	HVRRINQDLLKIDPNKCLWV	CVRQMNEYLTKYEPYKCLWV, GVRQMNEDLIKYEPYKCLWV	RAEQKEEDLTKIKPCKHIRV	CAQQLFLNSSQYTSTRSLRE	HAQQLFLD-TQHQHSTCLKE	HMQYTPQDSIEYKQSKSVEQ	RVKHRHIDSDGYKPRECLRQ	HTDRQEENLTKIKPSKHIRV	CMKYLPQDLIGYKPSKCLEE	RNRPLFEHSITYECTKTEQK	LPKQLFQD-TENTSTTSLKQ	HTNQLYLSSVRYKSTKSLRQ	RMDYMPLDATRNKPTKGLEE
h14	M. domestica	MdS2	YANPLFEHSIGYEHTETVEQ	absent	RFQHRHHDHTHQTPRKCVQQ	HMNYMPVDLSGYKLNQSAEQ	CVRQMNEDLVKYDPMKYLWV	HVRRINQDLLKIDPNKCLWV	CVRQMNEYLTKYEPYKCLWV, GVRQMNEDLIKYEPYKCLWV	RAEQKEEDLTKIKPCKHIRV	CAQQLFLNSSQYTSTRSLRE	HAQQLFLD-TQHQHSTCLKE	HMQYTPQDSIEYKQSKSVEQ	RVKHRHIDSDGYKPRECLRQ	HTDRQEENLTKIKPSKHIRV	CMKYLPQDLIGYKPSKCLEE	RNRPLFEHSITYECTKTEQK	LPKQLFQD-TENTSTTSLKQ	HTNQLYLSSVRYKSTKSLRQ	RMDYMPLDATRNKPTKGLEE
h23	M. sylvestris	MdS2	YANPLFEHSIGYEHTETVEQ	absent	RFQHRHHDHTHQTPRKCVQQ	HMNYMPVDLSGYKLNQSTEQ	CVRQMNEDLVKYDPMKYLWV	HVRRINQDLLKIDPNKCLWV	CVRQMNENLTKYEPYKCLWV, GVRQMNEDLIKYEPYKCLWV	RAEQKGEDLTKIKPCKRIRV	CAQQLFLNSSQYTSTRSLRE	HAQQLFLD-TQHQHSTCLKE	HMQYTPQDSIEYKQSKSVEQ	RVKHRQIDSDGYKPRECLRQ	HTDRQEENLTKIKPSKHIRV	CMKYLPQDLIGYKPSKCLEE	RNRPLFEHSITYECTKTEQK	LPKQLFQD-TENTSTTSLKQ	HTNQLYLSSVRYKSTKSLRQ	RMDYMPLDATRNKPTKGLEE
h3	M. domestica	MdS2	YANPLFEHSIGYEHTETVEQ	absent	RFQHRHHDHTHQTPRKCVQQ, RFQRRPQNHTHQSPTNCVQQ	HMNYMPVDLSGYKLNQSAEQ	CVRQMNEDLVKYDPMKYLWV	HVRRINQDLLKIDPNKCLWV, HVRRINQDLLKIDPNKCLWV	CVRQMNEYLTKYEPYKCLWV, GVRQMNEDLIKYEPYKCLWV	RAEQKEEDLTKIKPCKHIRV	CAQQLFLNSSQYTSTRSLRE	HAQQLFLD-TQHQHSTCLKE	HMQYTPQDSIEYKQSKSVEQ	RVKHRHIDSDGYKPRECLRQ	HTDRQEENLTKIKPSKHIRV	CMKYLPQDLIGYKPSKCLEE	RNRPLFEHSITYECTKIEQK	absent	HTNQLYLSSVRYKSTKSLRE	RMDYMPLDATRNKPTKGLEE
h21	M. domestica	MdS26	YANPLFEHSIGYEHTETVEQ	RMRRLHSDSTQSDNSLSVKE	RFQRRPQNHTHQSPTNCVQQ	HMNYMPVDLSGYKLNQSAEQ	absent	HVRRINQDLLKIDPNKCLWV	RVRQRNEDLTKYEPYKCLWV	RAQQKEEDLTKIKPCKRIRV	CAQQLFLDSSQYTSTRSLRE	HAQQLFLA-TQHQHSTCLKE	HMQYTPQDSIEYKQNKSVEQ	RVKHRHLDSDGYKPRECIRQ	HTDRQEENLTKIKPSKHIRS	RMKYLPQDLIGYKPSKCLEE	RNRPLFEHSITYECTKIEQK	LPKQLFQD-TENTSTTSLKQ	HTNQLYLSSVRYKSTKSLRE	RMDYMPLDATRNKPTKGLEE
h1	M. domestica	MdS3	YANPLFEHSIGYEHTETVEQ, CANPLFQPSIGYEHIETVEE	RMRRLLSDSSQSDNSLSVKE	RFQHRHHDHTHQTPRKCVQQ	HMNYMPVDLSGYKLNQSAEQ	absent	absent	RVRQMNENLTKYEPYKCLWV	RAQQKEEDLTKIKPCKRIRV	CAQQLFLNSSQYTSTRSLRE, RAQQLFLDSNQYTSTRSLRE	HAQQLFLD-TQHQHSTCLKE, HAQQLFLD-TQYKHSTCLKE	HMQYTPQASIEYKQNKSVEQ	SVKHRHLDSDGYKPRECIRQ	HTDRQEENLTKIKPSKHIRA	RMKYLPQDLIGNKPSKCLEE	absent	LPKQLFQD-TENTSTTSLKQ	HTNQLYLSSVRYKSTKSLRQ	RMDYMPLDATRNKPTKGLEE
h20	M. sylvestris	MdS4	YANPLFHHSIGYEHTETVEQ	RMRRLHSDSTQSDNSLSVKE	RFQRRPQNHTHQSPTNCVQQ	HMNYMPVDLSGYKLNQSAEQ	absent	HVRRINQDLLKIDPNKCLWV	absent	RAEQKEEDLTKIKPCKRIRV	HAQQLFLVSTQYTSTRNLRE	CAKELFLD-TQYNSTTSMRE	absent	RVEHRHLDSDGYKPRECIRQ, -VKHRHLDSDGYKPRECI-Q	HTDRQEENLTKIKPSKHIRA	RMKYLPQDLIGYKPSKCLEE	RNRPLFEHSITYECTKTEQK	LPKQLFQD-TENTSTTSLKQ, RPHQLFQD-TEYNSTTSLKQ	HTNQLYLSSVRYKSTKSIRQ	RMDYMPLDATRNKPTKGLEE
h22	M. domestica	MdS4	YANPLFHHSIGYEHTETVEQ	RMRRLHSDSTQSDNSLSVKE	RFQRRPQNHTHQSPTNCVQQ	HMNYMPVDLSGYKLNQSAEQ	CVRQMNEDLVKYDPMKCLWV	HVRRINQDLLKIDPNKCLWV	RVRQMNENLTKYEPYKCLWV	CAEQKEEDLTKIKPCKRIRV	HAQQLFLVSTQYTSTRNLRE	CAKELFLD-TQYNSTTSMRE	absent	RVEHRHLDSDGYKPRECIRQ, -VKHRHLDSDGYKPRECI-Q	HMDRQEESLTKIKPSKHIRA	RMKYLPQDLIGYKPSKCLEE	RNRPLFEHSITYECTKTEQK	LPKQLFQD-TENTSTTSLKQ, RPHQLFQD-TEYNSTTSLKQ	HTNQLYLSSVRYKSTKSIRQ	RMDYMPLDATRNKPTKGLEE
h2	M. domestica	MdS5	YANPLFEHSIGYDHTETVEQ	HMRRLNSDSTQSDNSLSVKE	RFQRRPQNHTHQSPTNCVQQ	HMNYMPVDLSGYKLNQSAEQ	CVRQMNEDLVKYDPMKCLWV	HVRRINQDLLKIDPNKCLWV	RVRQMNENLTKYEPYKCLWV, RVRQMNDNFTKYEPYKCLWE	RAEQREEDLTKIKPCKRIRV	-PQQLFLDSSQYTSTRSLRE	RAQQLFLN-TQHQHSTCLKE	absent	RVKHRHLDSDGYKPRECIRQ	RMDRQEENLTKIKPSKHIRA	RMKYLPQDLIGYKPSKCLEE	RNRPLFEHSITYECTKTEQK	LPKQLFQD-TENTSTTSLKQ, LPQQLFQD-TENTSTTNLKQ	HTNQLYLSSVRYKSTKSLRQ	RMDYMPLDATRNKPTKGLEE
h26	M. sylvestris	MdS5	YANPLFEHSIGYDHTETVEQ	RMRRLHSDSTQSDNSLSVKE	RFQRRPQNHTHQSPTNCVQQ	absent	CVRQMNEDLVKYDPMKCLWV	HVRRINQDLLKIDPNKCLWV	RVRQMNENLTKYEPYKCLWV, RVRQMNDNFTKYEPYKCLWE	RAEQREEDLTKIKPCKRIRV	HPQQLFLDSSQYTSTRSLRE	RAQQLFLN-TQHQHSTCLKE	absent	RVKHRHLDSDGYKPRECIRQ	RMDRQEENLTKIKPSKHIRA	RMKYLPQDLIGYKPSKCLEE	RNRPLFEHSITYECTKTEQK	LPQQLFQD-TENTSTTNLKQ	HTNQLYLSSVRYKSTKSLRQ	RMDYMPLDATRNKPTKGLEE
h11	M. domestica	MdS9	RANPLFQPSIGYEHIETVEE	RMRRLHSDSTQSDNSLSVME	RFQRRPQNHTHQSPTNCVQQ	HMNYMPVDLSGYKLNQSAEQ	RVRQMNEDLVKYDPCKFLWV	HVRRINQDLLKIDPNKCLWV	RVRQMNENLTKYEPYKCLWV	RAEQKEEDLTKIKPCKRIRV	RAQQLFLDSSQYTSTRSLRE	HAQQLFLH-TQHQHSTCLKE	HMQYMPQSSIEYKQNKSVEQ	RVKHRHLDSDGYKPREGIRQ	RAQQRDEDLTKIKPGKCLRV	RMKYLPQDLIGYKPSKCLEE	RNRPLFEHSITYECTKTEQK	LPKQLFQN-TENTSTTSLTQ	HTNQLYLSSVRYKSTKSLRQ	RMDYMPLDATRNKPTKGLEE
h32	M. orientalis	MdS9	RANPLFQPSIGYEHIETVEE	RMRRLHSDSTQSDNSLSVKE	RFQRRPQNHTHQSPTNCVQQ, RFQRRPQNHTHQSPTNCVQQ	absent	RVRQMNEDLVKYDPCKFLWV	HVRRINQDLLKIDPNKCLWV	RVRQMNENLTKYEPYKCLWV	RAEQKEEDLTKIKPCKCIRV	RAQQLFLDSSQYTSTRSLRE	HAQQLFLH-TQHQHSTCLKE	HMQYMPQSSIEYKQNKSVEQ	RVKHRHLDSDGYKPREGIRQ	RAQQRDEDLTKIKPGKCLRV	RMKYLPQDLIGYKPSKCLEE	RNRPLFEHSITYECTKIEQK	LPKQLFQN-TENTSTTSLTQ	HTNQLYLSSVRYKSTKSLRE	RMDYMPLDATRNKPTKGLEE
h7	M. domestica	MdS9	RANPLFQPSIGYEHIETVEE	RMRRLHSDSTQSDNSLSVME	-FQRRPQNHTHQSPTNCVQQ	HMNYMPVDLSGYKLNQSAEQ	RVRQMNEDLVKYDPCKFLWV	HVRRINQDLLKIDPNKCLWV	RVRQMNENLTKYEPYKCLWV	RAEQKEEDLTKIKPCKRIRV	RAQQLFLDSSQYTSTRSLRE	HAQQLFLH-TQHQHSTCLKE	HMQYMPQSSIEYKQNKSVEQ	RVKHRHLDSDGYKPREGIRQ	RAQQRDEDLTKIKPGKCLRV	RMKYLPQDLIGYKPSKCLEE	RNRPLFEHSITYECTKTEQK	LPKQLFQN-TENTSTTSLTQ	HTNQLYLSSVRYKSTKSLRQ	RMDYMPLDATRNKPTKGLEE
h27	M. sylvestris	MdSE	RANPLFQPSIGYEHIETVEE, RPNPLFQPSIIYGDTKSVEQ	absent	RFQRRPQNHTHQSPTNCVQQ	absent	CVRQMNEDLVKYDPMKCLWV	HVRRINQDLLKIDPNKCLWV	RVRQMNENLTKYEPYKCLWV, SVRQMNDNFTKYEPYKCLWE	RAEQKEEDLTKIKPCKRIRV	absent	RAQQLFLD-TQYEHSTCLKE, CAQQLFMV-TQYDSRTCLRK	HMQYMPQDSIEYKQNKSVEQ	RVKHRHLDSDGYKPRECIRQ	RMDRQEENLTKIKPSKQIRT	RMKYLPQDLIRYKPSKHLEE, RMKYLPQDLIGYKPSKCLEE	RNRPLFEHSITYECTKTEQK	HPQQLFQD-TEYNSTTSLKQ	HTNQLYLSSVRYKSTKSLRQ	RMDYMPLDATRNKPTKGLEE
h8	M. domestica	MdSE	absent	RMR--HSDSTQSDNSLSVME	RFQRRPQNHTHQSPTNCVQQ	HMNYMPVDLSGYKLNQSAEQ	RVRQMNEDLVKYDPCKFLWV, CVRQMNEDLVKYDPMKCLWV	HVRRINQDLLKIDPNKCLWV	RVRQMNENLTKYEPYKCLWV, SVRQMNDNFTKYEPYKCLWE	RAEQKEEDLTKIKPCKRIRV	absent	HAQQLFLH-TQHQHSTCLKE	HMQYMPQSSIEYKQNKSVEQ	RVKHRHLDSDGYKPRECIRQ	RMDRQEENLTKIKPSKHIRT	-MKYLPQDLIGYKPSKCLEE, RMKYLPQDLIGYKPSKCLEE, RMKYLPQDLIRYKPSKHLEE	RNRPLFEHSITYECTKTEQK	LPKQLFQD-TEYTSTTSLTQ	HTNQLYLSSVRYKSTKSLRQ	RMDYMPLDATRNKPTKGLEE
h15	M. domestica	MdSf	RANPLFQPCIGYEHNETVEE, ----LFQHFIAYEHTESVQQ	RMRRLHSDSTQSDNSLSVKK	RFQRRHQNHTHQSPTNCVQQ	HMNYMPVDLSGYKLNQSAEQ	RVRQMNENLIKYDPNKCLWV	HVRRINQDLLKIDPNKCLWV	RVRQINENLTKYEPYNCLWV	RAEQREEDLTKIKPCKRIRV	RAQQLFLDSSQYTSTRNLRE	HAQQLFLD-TQHQHSTCLKE	HMQYTPQASIEYKQNKSVEH	RVKHRHLDSDGYKPRECIRQ	HTDRQEENLTKIKPSKHIRV	RMKYLPQDLIGYKPSKCLEE	RNRPLFEHSITYECTKIEQK	LPKQLFQD-TENTSTTSLKQ	HTNQLYLSSVRYKSTKSLRE	RMDYMPLDATRNKPTKGLEE
h6	M. domestica	MdSf	RANPLFQPCIGYEHNETVEE, RPNLLFQHFIAYEHTESVQQ	RMRRLHSDSTQSDNSLSVKE	RFQRRHQNHTHQSPTNCVQQ	HMNYMPVDLSGYKLNQSAEQ	RVRQMNENLIKYDPNKCLWV	HVRRINQDLLKIDPNKCLWV	RVRQINENLTKYEPYNCLWV	RAEQREEDLTKIKPCKRIRV	RAQQLFLDSSQYTSTRNLRE	HAQQLFLD-TQHQHSTCLKE	HMQYTPQASIEYKQNKSVEH	RVKHRHLDSDGYKPRECIRQ	HTDRQEENLTKIKPSKHIRV	RMKYLPQDLIGYKPSKCLEE	RNRPLFEHSITYECTKIEQK	LPKQLFQD-TENTSTTSLKQ	HTNQLYLSSVRYKSTKSLRE	RMDYMPLDATRNKPTKGLEE
h30	M. sylvestris	MspecS1	CANPLFQRSIGYEHIETVEE	RMRRLLSDSTQSDNSLSIEE	RFQRRPQNHTHQSPTNCVQQ	HMNYMPVDLSGYKLNQSAEQ	CVRQMNEDLVKYDPMKCLWV	-VRRTNQDLLKIDPNKCLWV	RVRQMNENLTKYEPYKCLWV	RAEQKEEDLTKIKPCKRIRV	CAQQLFLDSSQYTSTRSLRE	HAQQLFLD-TQHQHSTYLKE	HMQYTPQDSIEYKQNKSVEQ	CVEHRHLDSDGYKPRECFRQ	HTDRQEENLTKIKPSKHIRS	RMKYLPQDLIGYKPSKCLEE	RNRPLFEHSITYECTKTEQK	LPKQLFQD-TENTSTTSLKQ	HTNQLYLSSVRYKSTKSLRQ	RMDYMPLDATRNKPTKGLEE
h12	M. domestica	MspecS4	RANPLFQPSIGYEHIETVEE	RMGRLLSDSTQSDSSLSVEE	RFQRRPQNHTHQSPTNYVQQ	HMNYMPVDLSGYKLNQSVEQ	CVRQMNEDLVKYDPMKCLWV	HVRKINQDLLKIDPNKCLWV	RVRQMNENLTKYEPYKCLWV	RAEQREEDLTKIKPCKRIRV	RAQQLFLDSSQYTSTRSLRE	RAQQLFLD-TQYQHRTCVKE	HMQYTPQASIEYKQNKSVEQ	RAKHRHLDSDGYKPRECLKQ, HVKHRHLDSDGYKPRECIRQ	HTDRQEENLTKIKPSKHIRA	RMKYLPQDLIGYKPSRCLEE	absent	LPKQLFQD-TEYTSTTSLKQ	HTNQLYLSSVRYKSTKSLRQ	QMNYMPLDSTRHKPTKGLEE
h24	M. sylvestris	NewA	CNNPLFQHSIGYEYTETFEQ, CNNPLFQHSIGYEYTETFEQ	RMRRLHSDSTQSDNSLSVKE, AVQQLHWSPNQYYHKTSVEH	RFQRRPQNHTHQSPTNCVQQ	HMNYMPVDLSGYKLNQSTEQ	CVNQMNEDLVKYDPMKCLWV	HVRRINQDLLKIDPNKCLWV	RVRQMNENLTKNEPYKCLWV, NVRQRNEDLTKYEPYKCLWV	RAEQKEEDLTKIKPCKRIRV	RPQQLFLDSTQYRSTRSLRE	absent	absent	RVEHRHLDSDGYKPRECIRH, RVEHRHLDSDGYKPRECIRH	LTDRQEENLTKIKPSKHIRA	absent	RNRPLFEHSITYECTKTEQK	HPKEFFQD-TEYKSTTSLNQ	HTNQLYLSSVRYKSTKSIRQ	RMDYMPLDATRNKPTKGLEE
h31	M. orientalis	NewC	RANPLFQPSIGYEHNETVEE	RMRRLHSDSTQSDNSLSVKE	RFQRRPQNHTHQSPTNCVQQ, RFQRRPQNHTHQSPTNCVQQ, RFQRRPQNHTHQSPTNCVQQ	absent	RVRQMNEDLTKYDPYKCLWV	HVRRINQDLLKIDPNKCLWV	RVRQMNENLTKYEPYKCLWV	HAEQREEDLTKIIPSKCIRM	RAQQLFLDSSQYTSTRSLRE	HAQQLFLD-TQHQHSTCLKE	DMQYTPQDSIEYKQNKSVEQ	RVKHRHLDSDGYKPRECIRQ	RMDRQEENLTKIKPSKHIRV	CMKYLPQDLIGYKPNKCLEE	RNRPLFEHSITYECTKIEQK	LPKQLFQD-TENTSTTSLKQ	HTNQLYLSSVRYKSTKSLRE	RMDYMPLDATRNKPTKGLEE
h25	M. sylvestris	NewD	RANPLFQPSIGYEHIETVEE	RMRRLHSNSTQSDNSLSVME	----RPQNHTHQSPTNCVQQ	absent	RIRQMNEDLTKYDPCECLWV	HVRRINQDLLKIDPNKCLWV	RVRQMNENLTKYEPYKCLWV, RVRQMNENLTKYEPYKCLWV	RFQQKEEDLTKIKPCKRIRV	RAQQLFLDSSQYTSTRSLRE	HAQQLFLD-TQHQHSTCLKE	HMQYTPQDSIEYKQNKSVEQ	RVKHRHLDSDGYKPRECIRQ	RMDRHEENLTKIKPSKHIKA	RMKYLPQDLIGYKPSKCLEE	RNRPLFEHSITYECTKTEQK	LPKQLFQD-TENTSTTSLKQ	HTNQLYLSSVRYKSTKSIRQ	RMDYMPLDATRNKPTKGLEE
h29	M. sylvestris	NewE	YDNPLFEHSIGYEHTETVEQ, HPNPLFQPSIIYGDTKSVEQ	RMRRLHSNSTQSDNSLSVME	RFQRRPQNHTHQSPTNCVQQ	absent	CVRQMNEDLVKYDPMKCLWV	HVRRINQDLLKIDPNKCLWV	RVRQMNEDLIKYEPYKCLWV	RAEQKEEDLTKIKPCKRIRV	absent	RAQQLFLD-TQYEHSTCLKE, RAQQLFLA-TQYDTRTCLRK	HMQYMPQDSIEYKQNKSVEQ	RVKHRHLDSDGYKPRECIRQ	HMDRQEENLTKMKPSKHIRA	RMKYLPQDLIGYKPSKCLEE	RNRPLFEHSITYECTKTEQK	HPQQLFQD-TEYNSTTSLKQ	HTNQLYLSSVRYKSTKSLRQ, HANQLYLSSIRYKTTKSLRE	RMDYMPLDATRNKPTKGLEE
h17	M. sieversii	PbS13	RANPLFQPSVGYRHTKTAEQ	RMRRLHSDSTQSDNSLSVKE	RFQRRPQNHTHQSPTNFVQQ	HMNYMPVDLSGYKLNQSAEQ	CVRQMNEDLVKYDPMKCLWV	HVRRINQDLLKIDPNKCLWV	RVRQMNENLTKYEPYKCLWV, RVRQMNEDLIK-EPYKCLWV	RAEQKEEDLTKIKPCKRIRV	absent	RVQHLFQH-TQYTHSTCLKE	HMQYTPQASIEYKQNKSVEQ	RVKHRHLDSDGYKPRECIRQ	HTDRQEENLTKIKPSKHIRA	RMKYLPQDLIGYKPSKCLEE	RNRPLFEHSITYECTKIEQK	LPKQLFQD-TENTSTTSLKQ	HTNQLYLSSVRYKSTKSLRE	RMDYMPLDATRNKPTKGLEE
h28	M. sylvestris	PbS42	SANPLFQPSIGYEHIETVEE	RMRRLHSDSTQSDNSLSVKE	RFQRRPQNHTHQSPTNCVQQ	absent	CVRQMNEDLIKYDPMKCLWV	HVRRINQDLLKIDPNKCLWV	CDRQMNENLTKYEPYKCLWV, RVRQMNENLTKYEPYKSLWV	RAEQKEEDLTKIKPCKHIRV	RAQQLFLDSSQYTSTRDLRE	HAQQLFLD-TQQQHSTCLKE	HMQYTPQASIEYKQNKSVEQ	RVEHRHLDSDGYKPRECIRQ	RMDRQEENLTKIKPSKHIRA	absent	RNRPLFEHSITYECTKTEQK	LPKQLFQD-TENTSTTSLKQ	HTNQLYLSSVRYKSTKSIRQ	RMDYMPLDATRNKPTKGLEE
h19	M. sylvestris	PpS1	YANLLFEDSIGYKHTETVEE, RPNPLFQCSIVYEHTKSVEQ	RMRRLHSDSTQSDNSLSVKE	RFQRRPQNHTHQSPTNCVQQ	HMNYMPVDLSGYKLNQSTEQ	CVRQMNEDLVKYDPCKCLWV	HVRRINQDLLKIDPNKCLWV	RVRQMNENLTKYEPYKCLWV	RAQQKEEDLTKIKPCKRIRV	absent	RAQQLFLV-TQYDSRKCLRK, RAQQLFLD-TLYQHSTCLKE	HMQYTPQTSIEYKQNKSVEQ	RVEHRHLDSDGYKPRECIRQ	HTDRQEENLTKIKPSKHIRV	RMKYLPQDLIRYKPSKCLEE, CMKYLPQDLIGYKPSKCLEE	RNRPLFEHSITYECTKTEQK	HPQQLFQD-TEYKSTTSLKQ	HTNQLYLSSVRYKSTKSLRQ	RMDYMPLDATRNKPTKGLEE

### Sheet: Sheet3
Haplotype	species	S_allele	SFBB1	SFBB2	SFBB3	SFBB4	SFBB5	SFBB6	SFBB7	SFBB8	SFBB9	SFBB10	SFBB11	SFBB12	SFBB13	SFBB14	SFBB15	SFBB16	SFBB17	SFBB18
h10	M. domestica	MdS2	FEHIGEHETV	absent	HHDTHTPKCV	PVDSGKLQSA	NEDVKDPKYL	NQDLKDPKCL	NEYTKEPKCL,NEDIKEPKCL	EEDTKKPKHI	FLNSQTSRSL	FLDTQQHTCL	PQDIEKQKSV	HIDDGKPECL	EENTKKPKHI	PQDIGKPKCL	FEHITECKTE	FQDTETSTSL	YLSVRKSKSL	PLDTRKPKGL
h13	M. domestica	MdS2	FEHIGEHETV	absent	HHDTHTPKCV	PVDSGKLQSA	NEDVKDPKYL	NQDLKDPKCL	NEYTKEPKCL,NEDIKEPKCL	EEDTKKPKHI	FLNSQTSRSL	FLDTQQHTCL	PQDIEKQKSV	HIDDGKPECL	EENTKKPKHI	PQDIGKPKCL	FEHITECKTE	FQDTETSTSL	YLSVRKSKSL	PLDTRKPKGL
h14	M. domestica	MdS2	FEHIGEHETV	absent	HHDTHTPKCV	PVDSGKLQSA	NEDVKDPKYL	NQDLKDPKCL	NEYTKEPKCL,NEDIKEPKCL	EEDTKKPKHI	FLNSQTSRSL	FLDTQQHTCL	PQDIEKQKSV	HIDDGKPECL	EENTKKPKHI	PQDIGKPKCL	FEHITECKTE	FQDTETSTSL	YLSVRKSKSL	PLDTRKPKGL
h3	M. domestica	MdS2	FEHIGEHETV	absent	HHDTHTPKCV,PQNTHSPNCV	PVDSGKLQSA	NEDVKDPKYL	NQDLKDPKCL,NQDLKDPKCL	NEYTKEPKCL,NEDIKEPKCL	EEDTKKPKHI	FLNSQTSRSL	FLDTQQHTCL	PQDIEKQKSV	HIDDGKPECL	EENTKKPKHI	PQDIGKPKCL	FEHITECKIE	absent	YLSVRKSKSL	PLDTRKPKGL
h23	M. sylvestris	MdS2	FEHIGEHETV	absent	HHDTHTPKCV	PVDSGKLQST	NEDVKDPKYL	NQDLKDPKCL	NENTKEPKCL,NEDIKEPKCL	GEDTKKPKRI	FLNSQTSRSL	FLDTQQHTCL	PQDIEKQKSV	QIDDGKPECL	EENTKKPKHI	PQDIGKPKCL	FEHITECKTE	FQDTETSTSL	YLSVRKSKSL	PLDTRKPKGL
h21	M. domestica	MdS26	FEHIGEHETV	HSDTQDNLSV	PQNTHSPNCV	PVDSGKLQSA	absent	NQDLKDPKCL	NEDTKEPKCL	EEDTKKPKRI	FLDSQTSRSL	FLATQQHTCL	PQDIEKQKSV	HLDDGKPECI	EENTKKPKHI	PQDIGKPKCL	FEHITECKIE	FQDTETSTSL	YLSVRKSKSL	PLDTRKPKGL
h1	M. domestica	MdS3	FEHIGEHETV,FQPIGEHETV	LSDSQDNLSV	HHDTHTPKCV	PVDSGKLQSA	absent	absent	NENTKEPKCL	EEDTKKPKRI	FLNSQTSRSL,FLDNQTSRSL	FLDTQQHTCL,FLDTQKHTCL	PQAIEKQKSV	HLDDGKPECI	EENTKKPKHI	PQDIGKPKCL	absent	FQDTETSTSL	YLSVRKSKSL	PLDTRKPKGL
h20	M. sylvestris	MdS4	FHHIGEHETV	HSDTQDNLSV	PQNTHSPNCV	PVDSGKLQSA	absent	NQDLKDPKCL	absent	EEDTKKPKRI	FLVTQTSRNL	FLDTQNSTSM	absent	HLDDGKPECI,HLDDGKPECI	EENTKKPKHI	PQDIGKPKCL	FEHITECKTE	FQDTETSTSL,FQDTENSTSL	YLSVRKSKSI	PLDTRKPKGL
h22	M. domestica	MdS4	FHHIGEHETV	HSDTQDNLSV	PQNTHSPNCV	PVDSGKLQSA	NEDVKDPKCL	NQDLKDPKCL	NENTKEPKCL	EEDTKKPKRI	FLVTQTSRNL	FLDTQNSTSM	absent	HLDDGKPECI,HLDDGKPECI	EESTKKPKHI	PQDIGKPKCL	FEHITECKTE	FQDTETSTSL,FQDTENSTSL	YLSVRKSKSI	PLDTRKPKGL
h2	M. domestica	MdS5	FEHIGDHETV	NSDTQDNLSV	PQNTHSPNCV	PVDSGKLQSA	NEDVKDPKCL	NQDLKDPKCL	NENTKEPKCL,NDNTKEPKCL	EEDTKKPKRI	FLDSQTSRSL	FLNTQQHTCL	absent	HLDDGKPECI	EENTKKPKHI	PQDIGKPKCL	FEHITECKTE	FQDTETSTSL,FQDTETSTNL	YLSVRKSKSL	PLDTRKPKGL
h26	M. sylvestris	MdS5	FEHIGDHETV	HSDTQDNLSV	PQNTHSPNCV	absent	NEDVKDPKCL	NQDLKDPKCL	NENTKEPKCL,NDNTKEPKCL	EEDTKKPKRI	FLDSQTSRSL	FLNTQQHTCL	absent	HLDDGKPECI	EENTKKPKHI	PQDIGKPKCL	FEHITECKTE	FQDTETSTNL	YLSVRKSKSL	PLDTRKPKGL
h11	M. domestica	MdS9	FQPIGEHETV	HSDTQDNLSV	PQNTHSPNCV	PVDSGKLQSA	NEDVKDPKFL	NQDLKDPKCL	NENTKEPKCL	EEDTKKPKRI	FLDSQTSRSL	FLHTQQHTCL	PQSIEKQKSV	HLDDGKPEGI	DEDTKKPKCL	PQDIGKPKCL	FEHITECKTE	FQNTETSTSL	YLSVRKSKSL	PLDTRKPKGL
h32	M. orientalis	MdS9	FQPIGEHETV	HSDTQDNLSV	PQNTHSPNCV,PQNTHSPNCV	absent	NEDVKDPKFL	NQDLKDPKCL	NENTKEPKCL	EEDTKKPKCI	FLDSQTSRSL	FLHTQQHTCL	PQSIEKQKSV	HLDDGKPEGI	DEDTKKPKCL	PQDIGKPKCL	FEHITECKIE	FQNTETSTSL	YLSVRKSKSL	PLDTRKPKGL
h7	M. domestica	MdS9	FQPIGEHETV	HSDTQDNLSV	PQNTHSPNCV	PVDSGKLQSA	NEDVKDPKFL	NQDLKDPKCL	NENTKEPKCL	EEDTKKPKRI	FLDSQTSRSL	FLHTQQHTCL	PQSIEKQKSV	HLDDGKPEGI	DEDTKKPKCL	PQDIGKPKCL	FEHITECKTE	FQNTETSTSL	YLSVRKSKSL	PLDTRKPKGL
h27	M. sylvestris	MdSE	FQPIGEHETV,FQPIIGDKSV	absent	PQNTHSPNCV	absent	NEDVKDPKCL	NQDLKDPKCL	NENTKEPKCL,NDNTKEPKCL	EEDTKKPKRI	absent	FLDTQEHTCL,FMVTQDSTCL	PQDIEKQKSV	HLDDGKPECI	EENTKKPKQI	PQDIRKPKHL,PQDIGKPKCL	FEHITECKTE	FQDTENSTSL	YLSVRKSKSL	PLDTRKPKGL
h8	M. domestica	MdSE	absent	HSDTQDNLSV	PQNTHSPNCV	PVDSGKLQSA	NEDVKDPKFL,NEDVKDPKCL	NQDLKDPKCL	NENTKEPKCL,NDNTKEPKCL	EEDTKKPKRI	absent	FLHTQQHTCL	PQSIEKQKSV	HLDDGKPECI	EENTKKPKHI	PQDIGKPKCL,PQDIGKPKCL,PQDIRKPKHL	FEHITECKTE	FQDTETSTSL	YLSVRKSKSL	PLDTRKPKGL
predictions	M. domestica	MdSf	FQPIGEHETV,FQHIAEHESV	HSDTQDNLSV	HQNTHSPNCV	PVDSGKLQSA	NENIKDPKCL	NQDLKDPKCL	NENTKEPNCL	EEDTKKPKRI	FLDSQTSRNL	FLDTQQHTCL	PQAIEKQKSV	HLDDGKPECI	EENTKKPKHI	PQDIGKPKCL	FEHITECKIE	FQDTETSTSL	YLSVRKSKSL	PLDTRKPKGL
h6	M. domestica	MdSf	FQPIGEHETV,FQHIAEHESV	HSDTQDNLSV	HQNTHSPNCV	PVDSGKLQSA	NENIKDPKCL	NQDLKDPKCL	NENTKEPNCL	EEDTKKPKRI	FLDSQTSRNL	FLDTQQHTCL	PQAIEKQKSV	HLDDGKPECI	EENTKKPKHI	PQDIGKPKCL	FEHITECKIE	FQDTETSTSL	YLSVRKSKSL	PLDTRKPKGL
h30	M. sylvestris	MspecS1	FQRIGEHETV	LSDTQDNLSI	PQNTHSPNCV	PVDSGKLQSA	NEDVKDPKCL	NQDLKDPKCL	NENTKEPKCL	EEDTKKPKRI	FLDSQTSRSL	FLDTQQHTYL	PQDIEKQKSV	HLDDGKPECF	EENTKKPKHI	PQDIGKPKCL	FEHITECKTE	FQDTETSTSL	YLSVRKSKSL	PLDTRKPKGL
h12	M. domestica	MspecS4	FQPIGEHETV	LSDTQDSLSV	PQNTHSPNYV	PVDSGKLQSV	NEDVKDPKCL	NQDLKDPKCL	NENTKEPKCL	EEDTKKPKRI	FLDSQTSRSL	FLDTQQHTCV	PQAIEKQKSV	HLDDGKPECL,HLDDGKPECI	EENTKKPKHI	PQDIGKPRCL	absent	FQDTETSTSL	YLSVRKSKSL	PLDTRKPKGL
h24	M. sylvestris	NewA	FQHIGEYETF,FQHIGEYETF	HSDTQDNLSV,HWSNQYHTSV	PQNTHSPNCV	PVDSGKLQST	NEDVKDPKCL	NQDLKDPKCL	NENTKEPKCL,NEDTKEPKCL	EEDTKKPKRI	FLDTQRSRSL	absent	absent	HLDDGKPECI,HLDDGKPECI	EENTKKPKHI	absent	FEHITECKTE	FQDTEKSTSL	YLSVRKSKSI	PLDTRKPKGL
h31	M. orientalis	NewC	FQPIGEHETV	HSDTQDNLSV	PQNTHSPNCV,PQNTHSPNCV,PQNTHSPNCV	absent	NEDTKDPKCL	NQDLKDPKCL	NENTKEPKCL	EEDTKIPKCI	FLDSQTSRSL	FLDTQQHTCL	PQDIEKQKSV	HLDDGKPECI	EENTKKPKHI	PQDIGKPKCL	FEHITECKIE	FQDTETSTSL	YLSVRKSKSL	PLDTRKPKGL
h25	M. sylvestris	NewD	FQPIGEHETV	HSNTQDNLSV	PQNTHSPNCV	absent	NEDTKDPECL	NQDLKDPKCL	NENTKEPKCL,NENTKEPKCL	EEDTKKPKRI	FLDSQTSRSL	FLDTQQHTCL	PQDIEKQKSV	HLDDGKPECI	EENTKKPKHI	PQDIGKPKCL	FEHITECKTE	FQDTETSTSL	YLSVRKSKSI	PLDTRKPKGL
h29	M. sylvestris	NewE	FEHIGEHETV,FQPIIGDKSV	HSNTQDNLSV	PQNTHSPNCV	absent	NEDVKDPKCL	NQDLKDPKCL	NEDIKEPKCL	EEDTKKPKRI	absent	FLDTQEHTCL,FLATQDTTCL	PQDIEKQKSV	HLDDGKPECI	EENTKKPKHI	PQDIGKPKCL	FEHITECKTE	FQDTENSTSL	YLSVRKSKSL,YLSIRKTKSL	PLDTRKPKGL
h17	M. sieversii	PbS13	FQPVGRHKTA	HSDTQDNLSV	PQNTHSPNFV	PVDSGKLQSA	NEDVKDPKCL	NQDLKDPKCL	NENTKEPKCL,NEDIKEPKCL	EEDTKKPKRI	absent	FQHTQTHTCL	PQAIEKQKSV	HLDDGKPECI	EENTKKPKHI	PQDIGKPKCL	FEHITECKIE	FQDTETSTSL	YLSVRKSKSL	PLDTRKPKGL
h28	M. sylvestris	PbS42	FQPIGEHETV	HSDTQDNLSV	PQNTHSPNCV	absent	NEDIKDPKCL	NQDLKDPKCL	NENTKEPKCL,NENTKEPKSL	EEDTKKPKHI	FLDSQTSRDL	FLDTQQHTCL	PQAIEKQKSV	HLDDGKPECI	EENTKKPKHI	absent	FEHITECKTE	FQDTETSTSL	YLSVRKSKSI	PLDTRKPKGL
h19	M. sylvestris	PpS1	FEDIGKHETV,FQCIVEHKSV	HSDTQDNLSV	PQNTHSPNCV	PVDSGKLQST	NEDVKDPKCL	NQDLKDPKCL	NENTKEPKCL	EEDTKKPKRI	absent	FLVTQDSKCL,FLDTLQHTCL	PQTIEKQKSV	HLDDGKPECI	EENTKKPKHI	PQDIRKPKCL,PQDIGKPKCL	FEHITECKTE	FQDTEKSTSL	YLSVRKSKSL	PLDTRKPKGL
