## Supplementary table 14 for "Innovation within stability: balancing selection preserves multigenic S-haplotype architecture in apple"

### Sheet: TableSupp_associationsSFBB_TE
TE_consensus	TE_order	SFBB_family	distance_bp	location	Haplotype	SI_allele	species	TE_identity	TE_start	TE_end	SFBB_start	SFBB_end
MDOM_TEdenovoGr-B-G14134-Map3	MITE	SFBB15	2109	upstream	h10	MdS2	M. domestica	87.465	29452975	29453333	29449450	29450866
MDOM_TEdenovoGr-B-G14134-Map3	MITE	SFBB15	2072	upstream	h13	MdS2	M. domestica	87.465	29841443	29841801	29837848	29839371
MDOM_TEdenovoGr-B-G14134-Map3	MITE	SFBB15	2055	upstream	h14	MdS2	M. domestica	87.465	30843315	30843673	30839702	30841260
MDOM_TEdenovoGr-B-G14134-Map3	MITE	SFBB15	1653	upstream	h15	MdSf	M. domestica	87.465	30079192	30079550	30075965	30077539
MDOM_TEdenovoGr-B-G14134-Map3	MITE	SFBB15	1631	upstream	h17	PbS13	M. sieversii	87.465	28771171	28771529	28767934	28769540
MDOM_TEdenovoGr-B-G14134-Map3	MITE	SFBB15	2438	upstream	h19	PpS1	M. sylvestris	87.709	27307166	27307523	27303154	27304728
MDOM_TEdenovoGr-B-G14134-Map3	MITE	SFBB15	2057	upstream	h2	MdS5	M. domestica	87.465	28809983	28810341	28806315	28807926
MDOM_TEdenovoGr-B-G14134-Map3	MITE	SFBB15	2962	upstream	h20	MdS4	M. sylvestris	87.43	30287515	30287872	30283138	30284553
MDOM_TEdenovoGr-B-G14134-Map3	MITE	SFBB15	1635	upstream	h21	MdS26	M. domestica	87.465	29696421	29696779	29693210	29694786
MDOM_TEdenovoGr-B-G14134-Map3	MITE	SFBB15	2962	upstream	h22	MdS4	M. domestica	87.43	28389658	28390015	28385281	28386696
MDOM_TEdenovoGr-B-G14134-Map3	MITE	SFBB15	1949	upstream	h23	MdS2	M. sylvestris	87.43	31089581	31089938	31086160	31087632
MDOM_TEdenovoGr-B-G14134-Map3	MITE	SFBB15	2925	downstream	h24	NewA	M. sylvestris	87.709	30062348	30062705	30065630	30067151
MDOM_TEdenovoGr-B-G14134-Map3	MITE	SFBB15	2914	upstream	h25	NewD	M. sylvestris	87.43	30898435	30898792	30893945	30895521
MDOM_TEdenovoGr-B-G14134-Map3	MITE	SFBB15	1925	upstream	h26	MdS5	M. sylvestris	87.43	29501616	29501973	29498246	29499691
MDOM_TEdenovoGr-B-G14134-Map3	MITE	SFBB15	2089	upstream	h29	NewE	M. sylvestris	87.465	29964659	29965016	29961067	29962570
MDOM_TEdenovoGr-B-G14134-Map3	MITE	SFBB15	1631	upstream	h3	MdS2	M. domestica	87.465	26264877	26265235	26261636	26263246
MDOM_TEdenovoGr-B-G14134-Map3	MITE	SFBB15	1926	upstream	h30	MspecS1	M. sylvestris	87.43	30747267	30747624	30743854	30745341
MDOM_TEdenovoGr-B-G14134-Map3	MITE	SFBB15	1695	upstream	h31	NewC	M. orientalis	86.944	31826673	31827032	31823429	31824978
MDOM_TEdenovoGr-B-G14134-Map3	MITE	SFBB15	1654	upstream	h32	MdS9	M. orientalis	87.187	29983558	29983916	29980331	29981904
MDOM_TEdenovoGr-B-G14134-Map3	MITE	SFBB15	2903	upstream	h8	MdSE	M. domestica	87.43	29999694	30000049	29995224	29996791
MDOM_TEdenovoGr-B-G17101-Map3	Unclassified	SFBB9	3180	downstream	h1	MdS3	M. domestica	89.172	30472230	30472696	30475876	30477315
MDOM_TEdenovoGr-B-G17101-Map3	Unclassified	SFBB9	3174	downstream	h10	MdS2	M. domestica	89.172	29752353	29752819	29755993	29757475
MDOM_TEdenovoGr-B-G17101-Map3	Unclassified	SFBB9	3161	downstream	h13	MdS2	M. domestica	89.172	30140810	30141276	30144437	30145930
MDOM_TEdenovoGr-B-G17101-Map3	Unclassified	SFBB9	3187	downstream	h14	MdS2	M. domestica	89.172	31142690	31143156	31146343	31147806
MDOM_TEdenovoGr-B-G17101-Map3	Unclassified	SFBB9	3152	downstream	h23	MdS2	M. sylvestris	88.983	31343485	31343952	31347104	31348578
MDOM_TEdenovoGr-B-G17101-Map3	Unclassified	SFBB9	3366	downstream	h3	MdS2	M. domestica	89.172	27005581	27006047	27009413	27010849
MDOM_TEdenovoGr-B-G18346-Map11	TIR	SFBB3	391	upstream	h15	MdSf	M. domestica	95.71	30182494	30183162	30180652	30182103
MDOM_TEdenovoGr-B-G18346-Map11	TIR	SFBB3	412	upstream	h19	PpS1	M. sylvestris	94.83	27429415	27430084	27427807	27429003
MDOM_TEdenovoGr-B-G18346-Map11	TIR	SFBB3	389	upstream	h2	MdS5	M. domestica	95.414	29139331	29139999	29137713	29138942
MDOM_TEdenovoGr-B-G18346-Map11	TIR	SFBB3	424	upstream	h24	NewA	M. sylvestris	95.71	30155186	30155854	30153581	30154762
MDOM_TEdenovoGr-B-G18346-Map11	TIR	SFBB3	397	upstream	h25	NewD	M. sylvestris	96.006	31030804	31031473	31029180	31030407
MDOM_TEdenovoGr-B-G18346-Map11	TIR	SFBB3	339	upstream	h26	MdS5	M. sylvestris	95.858	29609263	29609932	29607622	29608924
MDOM_TEdenovoGr-B-G18346-Map11	TIR	SFBB3	379	upstream	h27	MdSE	M. sylvestris	95.858	31542789	31543458	31541149	31542410
MDOM_TEdenovoGr-B-G18346-Map11	TIR	SFBB3	416	upstream	h3	MdS2	M. domestica	95.414	27190888	27191556	27189270	27190472
MDOM_TEdenovoGr-B-G18346-Map11	TIR	SFBB3	425	upstream	h31	NewC	M. orientalis	95.414	31961378	31962046	31959757	31960953
MDOM_TEdenovoGr-B-G18346-Map11	TIR	SFBB3	424	upstream	h32	MdS9	M. orientalis	95.266	30110437	30111105	30108817	30110013
MDOM_TEdenovoGr-B-G18346-Map11	TIR	SFBB3	371	upstream	h8	MdSE	M. domestica	95.273	30320330	30320999	30318575	30319959
MSI2_TEdenovoGr-B-G16035-Map20	TIR	SFBB15	2810	upstream	h10	MdS2	M. domestica	95.956	29453676	29454309	29449450	29450866
MSI2_TEdenovoGr-B-G16035-Map20	TIR	SFBB15	2773	upstream	h13	MdS2	M. domestica	95.956	29842144	29842777	29837848	29839371
MSI2_TEdenovoGr-B-G16035-Map20	TIR	SFBB15	2756	upstream	h14	MdS2	M. domestica	95.956	30844016	30844649	30839702	30841260
MSI2_TEdenovoGr-B-G16035-Map20	TIR	SFBB15	2351	upstream	h15	MdSf	M. domestica	95.186	30079890	30080523	30075965	30077539
MSI2_TEdenovoGr-B-G16035-Map20	TIR	SFBB15	2331	upstream	h17	PbS13	M. sieversii	95.186	28771871	28772504	28767934	28769540
MSI2_TEdenovoGr-B-G16035-Map20	TIR	SFBB15	2758	upstream	h2	MdS5	M. domestica	95.956	28810684	28811317	28806315	28807926
MSI2_TEdenovoGr-B-G16035-Map20	TIR	SFBB15	2333	upstream	h21	MdS26	M. domestica	95.186	29697119	29697752	29693210	29694786
MSI2_TEdenovoGr-B-G16035-Map20	TIR	SFBB15	2648	upstream	h23	MdS2	M. sylvestris	95.645	31090280	31090913	31086160	31087632
MSI2_TEdenovoGr-B-G16035-Map20	TIR	SFBB15	2625	upstream	h26	MdS5	M. sylvestris	95.645	29502316	29502949	29498246	29499691
MSI2_TEdenovoGr-B-G16035-Map20	TIR	SFBB15	2878	upstream	h28	PbS42	M. sylvestris	95.801	28881785	28882418	28877315	28878907
MSI2_TEdenovoGr-B-G16035-Map20	TIR	SFBB15	2787	upstream	h29	NewE	M. sylvestris	95.334	29965357	29965987	29961067	29962570
MSI2_TEdenovoGr-B-G16035-Map20	TIR	SFBB15	2332	upstream	h3	MdS2	M. domestica	95.956	26265578	26266211	26261636	26263246
MSI2_TEdenovoGr-B-G16035-Map20	TIR	SFBB15	2626	upstream	h30	MspecS1	M. sylvestris	95.645	30747967	30748600	30743854	30745341
MSI2_TEdenovoGr-B-G16035-Map20	TIR	SFBB15	2395	upstream	h31	NewC	M. orientalis	95.031	31827373	31828006	31823429	31824978
MSI2_TEdenovoGr-B-G16035-Map20	TIR	SFBB15	2357	upstream	h32	MdS9	M. orientalis	95.023	29984261	29984893	29980331	29981904
MSYL_TEdenovoGr-B-G13944-Map7	MITE	SFBB3	2802	downstream	h19	PpS1	M. sylvestris	88.256	27424428	27425005	27427807	27429003
MSYL_TEdenovoGr-B-G13944-Map7	MITE	SFBB3	2806	downstream	h2	MdS5	M. domestica	88.581	29134331	29134907	29137713	29138942
MSYL_TEdenovoGr-B-G13944-Map7	MITE	SFBB3	2776	downstream	h20	MdS4	M. sylvestris	88.124	30387549	30388127	30390903	30392136
MSYL_TEdenovoGr-B-G13944-Map7	MITE	SFBB3	2726	downstream	h22	MdS4	M. domestica	88.124	28489692	28490270	28492996	28494279
MSYL_TEdenovoGr-B-G13944-Map7	MITE	SFBB3	2823	downstream	h24	NewA	M. sylvestris	87.307	30150178	30150758	30153581	30154762
MSYL_TEdenovoGr-B-G13944-Map7	MITE	SFBB3	2810	downstream	h25	NewD	M. sylvestris	87.889	31025794	31026370	31029180	31030407
MSYL_TEdenovoGr-B-G13944-Map7	MITE	SFBB3	2790	downstream	h26	MdS5	M. sylvestris	87.716	29604256	29604832	29607622	29608924
MSYL_TEdenovoGr-B-G13944-Map7	MITE	SFBB3	3159	downstream	h27	MdSE	M. sylvestris	87.608	31537411	31537990	31541149	31542410
MSYL_TEdenovoGr-B-G13944-Map7	MITE	SFBB3	2641	downstream	h28	PbS42	M. sylvestris	88.36	28992190	28992756	28995397	28996730
MSYL_TEdenovoGr-B-G13944-Map7	MITE	SFBB3	2758	downstream	h29	NewE	M. sylvestris	88.408	30069723	30070299	30073057	30074266
MSYL_TEdenovoGr-B-G13944-Map7	MITE	SFBB3	2806	downstream	h3	MdS2	M. domestica	88.581	27185888	27186464	27189270	27190472
MSYL_TEdenovoGr-B-G13944-Map7	MITE	SFBB3	2676	downstream	h31	NewC	M. orientalis	87.759	31940564	31941139	31943815	31946326
MSYL_TEdenovoGr-B-G13944-Map7	MITE	SFBB3	2638	downstream	h32	MdS9	M. orientalis	87.586	30097578	30098153	30100791	30103214
MSYL_TEdenovoGr-B-G9540-Map6	TIR	SFBB4	1257	upstream	h1	MdS3	M. domestica	96.661	30076037	30077849	30073514	30074780
MSYL_TEdenovoGr-B-G9540-Map6	TIR	SFBB4	1378	upstream	h10	MdS2	M. domestica	96.661	29354728	29356540	29352113	29353350
MSYL_TEdenovoGr-B-G9540-Map6	TIR	SFBB4	1345	upstream	h13	MdS2	M. domestica	96.661	29743205	29745017	29740540	29741860
MSYL_TEdenovoGr-B-G9540-Map6	TIR	SFBB4	1362	upstream	h14	MdS2	M. domestica	96.661	30745077	30746889	30742434	30743715
MSYL_TEdenovoGr-B-G9540-Map6	TIR	SFBB4	1439	upstream	h2	MdS5	M. domestica	96.661	28711169	28712981	28708500	28709730
MSYL_TEdenovoGr-B-G9540-Map6	TIR	SFBB4	1199	upstream	h20	MdS4	M. sylvestris	96.645	30199056	30200859	30196444	30197857
MSYL_TEdenovoGr-B-G9540-Map6	TIR	SFBB4	1188	upstream	h22	MdS4	M. domestica	96.645	28301197	28303000	28298578	28300009
MSYL_TEdenovoGr-B-G9540-Map6	TIR	SFBB4	1254	upstream	h8	MdSE	M. domestica	96.442	29915798	29917608	29913276	29914544
