## Supplementary table 19 for "Innovation within stability: balancing selection preserves multigenic S-haplotype architecture in apple"

### Sheet: Sheet1
reference	contrast	gene_id	slocus_gene_type	sfbb_family	log2FoldChange	lfcSE	stat	pvalue	padj	baseMean
gala_hap1	pistil_vs_leaf	H1__chr17_001456	S-RNase	-	17.8095	1.27132	14.0087	1.37905e-44	1.68244e-43	233659
gala_hap1	pistil_vs_leaf	H1__chr17_001133	SFBB	SFBB4	7.77544	1.63948	4.74263	2.10958e-06	4.59588e-06	1087.46
gala_hap1	pistil_vs_leaf	H1__chr17_001134	SFBB	SFBB17	7.10137	1.75716	4.04139	NA	NA	998.822
gala_hap1	pistil_vs_leaf	H1__chr17_001141	SFBB	SFBB16	7.35867	1.53652	4.78918	1.67464e-06	3.71466e-06	1040.8
gala_hap1	pistil_vs_leaf	H1__chr17_001144	SFBB	SFBB2	6.88736	1.63158	4.22128	NA	NA	728.291
gala_hap1	pistil_vs_leaf	H1__chr17_001145	SFBB	SFBB12	9.23526	1.76163	5.24246	1.58453e-07	4.11304e-07	2699.98
gala_hap1	pistil_vs_leaf	H1__chr17_001146	SFBB	SFBB1	5.33464	1.37199	3.88825	0.000100971	0.000181154	1660.96
gala_hap1	pistil_vs_leaf	H1__chr17_001448	SFBB	SFBB14	7.7445	1.6315	4.74686	NA	NA	1250.9
gala_hap1	pistil_vs_leaf	H1__chr17_001452	SFBB	SFBB7	6.36939	1.74246	3.65541	0.000256774	0.000454006	389.922
gala_hap1	pistil_vs_leaf	H1__chr17_001453	SFBB	SFBB7	8.91946	1.72635	5.16666	2.38312e-07	5.81482e-07	2697.42
gala_hap1	pistil_vs_leaf	H1__chr17_001455	SFBB	SFBB5	9.1775	1.60087	5.73281	NA	NA	3370.96
gala_hap1	pistil_vs_leaf	H1__chr17_001457	SFBB	SFBB16	6.54123	1.63011	4.01275	6.00152e-05	0.000110937	398.183
gala_hap1	pistil_vs_leaf	H1__chr17_001458	SFBB	SFBB10	7.07095	1.75727	4.02384	5.72573e-05	0.000109147	1549.23
gala_hap1	pistil_vs_leaf	H1__chr17_001466	SFBB	SFBB6	1.82422	0.752526	2.42412	0.0153453	0.0208015	1500.31
gala_hap1	pistil_vs_leaf	H1__chr17_001470	SFBB	SFBB15	5.71195	1.69134	3.37717	0.000732349	0.00124092	475.555
gala_hap1	pistil_vs_leaf	H1__chr17_001471	SFBB	SFBB18	8.41455	1.62289	5.18492	2.16108e-07	5.4111e-07	2339.43
gala_hap1	pistil_vs_leaf	H1__chr17_1	SFBB	SFBB3	6.79645	1.72017	3.95104	7.78116e-05	0.000141687	529.5
gala_hap1	pistil_vs_leaf	H1__chr17_2	SFBB	SFBB9	7.04431	1.71905	4.0978	4.171e-05	8.07718e-05	538.32
gala_hap1	pistil_vs_leaf	H1__chr17_001135	Other	NA	-0.173886	0.407752	-0.42645	0.66978	0.686665	24.6944
gala_hap1	pistil_vs_leaf	H1__chr17_001136	Other	NA	0.213799	0.459359	0.465428	0.641625	0.669045	21.437
gala_hap1	pistil_vs_leaf	H1__chr17_001137	Other	NA	0.569547	1.12918	0.504391	0.613987	0.65136	16.5327
gala_hap1	pistil_vs_leaf	H1__chr17_001138	Other	NA	2.20123	1.51381	1.4541	0.145919	0.167944	12.6407
gala_hap1	pistil_vs_leaf	H1__chr17_001139	Other	NA	0.521662	0.903983	0.57707	0.563892	0.603464	23.2274
gala_hap1	pistil_vs_leaf	H1__chr17_001140	Other	NA	2.73544	1.18109	2.31602	0.020557	0.0272603	57.8975
gala_hap1	pistil_vs_leaf	H1__chr17_001143	Other	NA	1.36629	0.235538	5.80073	6.60256e-09	1.87328e-08	434.039
gala_hap1	pistil_vs_leaf	H1__chr17_001147	Other	NA	-0.543029	0.221591	-2.4506	0.014262	0.0199996	545.95
gala_hap1	pistil_vs_leaf	H1__chr17_001148	Other	NA	4.01812	0.303514	13.2387	5.2471e-40	5.81951e-39	950.733
gala_hap1	pistil_vs_leaf	H1__chr17_001442	Other	NA	1.77115	0.207443	8.53801	1.36553e-17	6.94144e-17	1966.79
gala_hap1	pistil_vs_leaf	H1__chr17_001443	Other	NA	-0.782365	0.17761	-4.40495	1.05807e-05	2.18787e-05	481.456
gala_hap1	pistil_vs_leaf	H1__chr17_001444	Other	NA	8.04414	1.67106	4.81381	NA	NA	1558.05
gala_hap1	pistil_vs_leaf	H1__chr17_001446	Other	NA	2.78485	1.60344	1.73679	0.0824234	0.099561	20.3944
gala_hap1	pistil_vs_leaf	H1__chr17_001447	Other	NA	2.5233	1.39566	1.80796	0.0706132	0.0861481	15.4794
gala_hap1	pistil_vs_leaf	H1__chr17_001449	Other	NA	8.05582	1.72795	4.66208	NA	NA	1368.87
gala_hap1	pistil_vs_leaf	H1__chr17_001450	Other	NA	-1.34312	0.14882	-9.02519	1.79386e-19	1.21584e-18	241.766
gala_hap1	pistil_vs_leaf	H1__chr17_001454	Other	NA	1.19655	1.5798	0.757404	0.448808	0.48888	20.7855
gala_hap1	pistil_vs_leaf	H1__chr17_001459	Other	NA	0.0426187	0.278652	0.152946	0.878441	0.878441	45.3757
gala_hap1	pistil_vs_leaf	H1__chr17_001460	Other	NA	1.67084	0.226374	7.38088	1.57242e-13	5.81318e-13	62.7869
gala_hap1	pistil_vs_leaf	H1__chr17_001461	Other	NA	2.01338	0.297338	6.77136	1.27576e-11	4.20655e-11	156.436
gala_hap1	pistil_vs_leaf	H1__chr17_001462	Other	NA	-0.534736	0.152385	-3.50912	0.000449592	0.000772539	298.295
gala_hap1	pistil_vs_leaf	H1__chr17_001463	Other	NA	-0.43608	0.27271	-1.59906	0.109807	0.131182	71.5407
gala_hap1	pistil_vs_leaf	H1__chr17_001465	Other	NA	1.83496	0.224409	8.17683	2.91398e-16	1.31669e-15	405.058
gala_hap1	pistil_vs_leaf	H1__chr17_001467	Other	NA	0.441047	0.173974	2.53513	0.0112406	0.0167238	291.819
gala_hap1	pistil_vs_leaf	H1__chr17_001468	Other	NA	1.74229	0.219359	7.94262	1.97959e-15	8.32794e-15	2134.12
gala_hap1	pistil_vs_leaf	H1__chr17_001472	Other	NA	2.59973	1.03239	2.51815	0.0117972	0.0173404	269.58
gala_hap1	pistil_vs_pollen	H1__chr17_001456	S-RNase	NA	13.2869	1.1404	11.6511	2.26396e-31	1.97288e-30	233659
gala_hap1	pistil_vs_pollen	H1__chr17_001133	SFBB	SFBB4	-5.80159	1.14041	-5.08727	3.63246e-07	6.81784e-07	1087.46
gala_hap1	pistil_vs_pollen	H1__chr17_001134	SFBB	SFBB17	-6.36117	1.30395	-4.87838	NA	NA	998.822
gala_hap1	pistil_vs_pollen	H1__chr17_001141	SFBB	SFBB16	-6.16069	0.986685	-6.24383	4.26993e-10	1.00179e-09	1040.8
gala_hap1	pistil_vs_pollen	H1__chr17_001144	SFBB	SFBB2	-6.11627	1.12908	-5.41705	NA	NA	728.291
gala_hap1	pistil_vs_pollen	H1__chr17_001145	SFBB	SFBB12	-5.65094	1.30991	-4.31398	1.60341e-05	2.5079e-05	2699.98
gala_hap1	pistil_vs_pollen	H1__chr17_001146	SFBB	SFBB1	-5.75929	1.19981	-4.80017	1.58527e-06	2.84417e-06	1660.96
gala_hap1	pistil_vs_pollen	H1__chr17_001448	SFBB	SFBB14	-6.03838	1.1289	-5.34892	NA	NA	1250.9
gala_hap1	pistil_vs_pollen	H1__chr17_001452	SFBB	SFBB7	-5.72657	1.2842	-4.45923	8.22528e-06	1.32037e-05	389.922
gala_hap1	pistil_vs_pollen	H1__chr17_001453	SFBB	SFBB7	-5.97098	1.26207	-4.73111	2.23293e-06	3.94808e-06	2697.42
gala_hap1	pistil_vs_pollen	H1__chr17_001455	SFBB	SFBB5	-6.03551	1.08412	-5.56721	NA	NA	3370.96
gala_hap1	pistil_vs_pollen	H1__chr17_001457	SFBB	SFBB16	-5.58216	1.12706	-4.95283	7.31406e-07	1.35199e-06	398.183
gala_hap1	pistil_vs_pollen	H1__chr17_001458	SFBB	SFBB10	-6.05884	1.30406	-4.64612	3.3823e-06	5.73112e-06	1549.23
gala_hap1	pistil_vs_pollen	H1__chr17_001466	SFBB	SFBB6	-5.60565	0.726153	-7.71965	1.16647e-14	3.47097e-14	1500.31
gala_hap1	pistil_vs_pollen	H1__chr17_001470	SFBB	SFBB15	-5.70787	1.2139	-4.70209	2.5751e-06	4.48802e-06	475.555
gala_hap1	pistil_vs_pollen	H1__chr17_001471	SFBB	SFBB18	-6.27478	1.11638	-5.62063	1.90263e-08	3.86867e-08	2339.43
gala_hap1	pistil_vs_pollen	H1__chr17_1	SFBB	SFBB3	-5.74122	1.25373	-4.57931	4.66519e-06	7.69125e-06	529.5
gala_hap1	pistil_vs_pollen	H1__chr17_2	SFBB	SFBB9	-5.51266	1.2522	-4.40239	1.07065e-05	1.69635e-05	538.32
gala_hap1	pistil_vs_pollen	H1__chr17_001135	Other	NA	1.64831	0.452756	3.64062	0.000271982	0.000409652	24.6944
gala_hap1	pistil_vs_pollen	H1__chr17_001136	Other	NA	1.64087	0.491111	3.34113	0.000834384	0.00115676	21.437
gala_hap1	pistil_vs_pollen	H1__chr17_001137	Other	NA	-4.4453	0.772928	-5.75126	8.85831e-09	1.89599e-08	16.5327
gala_hap1	pistil_vs_pollen	H1__chr17_001138	Other	NA	-4.92415	0.960184	-5.12834	2.92309e-07	5.57215e-07	12.6407
gala_hap1	pistil_vs_pollen	H1__chr17_001139	Other	NA	-4.58983	0.553212	-8.29669	1.07051e-16	3.84124e-16	23.2274
gala_hap1	pistil_vs_pollen	H1__chr17_001140	Other	NA	-4.7162	0.60401	-7.80815	5.80357e-15	1.77009e-14	57.8975
gala_hap1	pistil_vs_pollen	H1__chr17_001143	Other	NA	3.09079	0.242819	12.7288	4.09058e-37	5.54501e-36	434.039
gala_hap1	pistil_vs_pollen	H1__chr17_001147	Other	NA	0.334875	0.222227	1.5069	0.131835	0.146217	545.95
gala_hap1	pistil_vs_pollen	H1__chr17_001148	Other	NA	3.29203	0.296914	11.0875	1.44277e-28	1.0354e-27	950.733
gala_hap1	pistil_vs_pollen	H1__chr17_001442	Other	NA	0.245237	0.205138	1.19547	0.231902	0.250372	1966.79
gala_hap1	pistil_vs_pollen	H1__chr17_001443	Other	NA	0.0132574	0.178203	0.0743951	0.940696	0.940696	481.456
gala_hap1	pistil_vs_pollen	H1__chr17_001444	Other	NA	-6.05576	1.18534	-5.10889	NA	NA	1558.05
gala_hap1	pistil_vs_pollen	H1__chr17_001446	Other	NA	-5.03752	1.09294	-4.60914	4.0433e-06	6.7573e-06	20.3944
gala_hap1	pistil_vs_pollen	H1__chr17_001447	Other	NA	-4.89565	0.758224	-6.45672	1.06993e-10	2.71942e-10	15.4794
gala_hap1	pistil_vs_pollen	H1__chr17_001449	Other	NA	-5.85413	1.26428	-4.63039	NA	NA	1368.87
gala_hap1	pistil_vs_pollen	H1__chr17_001450	Other	NA	-1.14257	0.146282	-7.81074	5.68535e-15	1.77009e-14	241.766
gala_hap1	pistil_vs_pollen	H1__chr17_001454	Other	NA	-6.68615	1.05773	-6.32121	2.59525e-10	6.46165e-10	20.7855
gala_hap1	pistil_vs_pollen	H1__chr17_001459	Other	NA	0.597364	0.277612	2.1518	0.0314134	0.0383243	45.3757
gala_hap1	pistil_vs_pollen	H1__chr17_001460	Other	NA	2.18786	0.223422	9.79252	1.21231e-22	6.43054e-22	62.7869
gala_hap1	pistil_vs_pollen	H1__chr17_001461	Other	NA	-1.58048	0.233078	-6.78088	1.1945e-11	3.16801e-11	156.436
gala_hap1	pistil_vs_pollen	H1__chr17_001462	Other	NA	-0.766225	0.147751	-5.18592	2.14947e-07	4.16247e-07	298.295
gala_hap1	pistil_vs_pollen	H1__chr17_001463	Other	NA	-0.0369061	0.269953	-0.136713	0.891258	0.906112	71.5407
gala_hap1	pistil_vs_pollen	H1__chr17_001465	Other	NA	1.49418	0.21924	6.81526	9.40967e-12	2.55107e-11	405.058
gala_hap1	pistil_vs_pollen	H1__chr17_001467	Other	NA	0.0647624	0.167998	0.385495	0.699871	0.723595	291.819
gala_hap1	pistil_vs_pollen	H1__chr17_001468	Other	NA	0.686348	0.217794	3.15136	0.0016251	0.00217871	2134.12
gala_hap1	pistil_vs_pollen	H1__chr17_001472	Other	NA	-6.15543	0.729	-8.44367	3.0753e-17	1.17246e-16	269.58
gala_hap1	pollen_vs_leaf	H1__chr17_001456	S-RNase	NA	4.52253	1.27499	3.54712	0.000389467	0.00057945	233659
gala_hap1	pollen_vs_leaf	H1__chr17_001133	SFBB	SFBB4	13.577	1.63621	8.29783	1.06029e-16	4.17277e-16	1087.46
gala_hap1	pollen_vs_leaf	H1__chr17_001134	SFBB	SFBB17	13.4625	1.75227	7.68292	NA	NA	998.822
gala_hap1	pollen_vs_leaf	H1__chr17_001141	SFBB	SFBB16	13.5194	1.53185	8.82552	1.08955e-18	5.53853e-18	1040.8
gala_hap1	pollen_vs_leaf	H1__chr17_001144	SFBB	SFBB2	13.0036	1.62549	7.99984	NA	NA	728.291
gala_hap1	pollen_vs_leaf	H1__chr17_001145	SFBB	SFBB12	14.8862	1.76053	8.45553	2.77812e-17	1.12977e-16	2699.98
gala_hap1	pollen_vs_leaf	H1__chr17_001146	SFBB	SFBB1	11.0939	1.36951	8.10065	5.46677e-16	2.02105e-15	1660.96
gala_hap1	pollen_vs_leaf	H1__chr17_001448	SFBB	SFBB14	13.7829	1.62814	8.46543	NA	NA	1250.9
gala_hap1	pollen_vs_leaf	H1__chr17_001452	SFBB	SFBB7	12.096	1.73432	6.97448	3.07009e-12	8.51252e-12	389.922
gala_hap1	pollen_vs_leaf	H1__chr17_001453	SFBB	SFBB7	14.8904	1.72494	8.63242	6.00665e-18	2.71412e-17	2697.42
gala_hap1	pollen_vs_leaf	H1__chr17_001455	SFBB	SFBB5	15.213	1.59961	9.51047	NA	NA	3370.96
gala_hap1	pollen_vs_leaf	H1__chr17_001457	SFBB	SFBB16	12.1234	1.6224	7.47248	7.86947e-14	2.46173e-13	398.183
gala_hap1	pollen_vs_leaf	H1__chr17_001458	SFBB	SFBB10	13.1298	1.75471	7.48259	7.28692e-14	2.33949e-13	1549.23
gala_hap1	pollen_vs_leaf	H1__chr17_001466	SFBB	SFBB6	7.42987	0.747993	9.93306	2.98928e-23	1.91944e-22	1500.31
gala_hap1	pollen_vs_leaf	H1__chr17_001470	SFBB	SFBB15	11.4198	1.68455	6.77914	1.20897e-11	3.13818e-11	475.555
gala_hap1	pollen_vs_leaf	H1__chr17_001471	SFBB	SFBB18	14.6893	1.62076	9.06323	1.26648e-19	7.35766e-19	2339.43
gala_hap1	pollen_vs_leaf	H1__chr17_1	SFBB	SFBB3	12.5377	1.71404	7.31471	2.57938e-13	7.49248e-13	529.5
gala_hap1	pollen_vs_leaf	H1__chr17_2	SFBB	SFBB9	12.557	1.7139	7.32654	2.36171e-13	7.02754e-13	538.32
gala_hap1	pollen_vs_leaf	H1__chr17_001135	Other	NA	-1.8222	0.461933	-3.94473	7.98907e-05	0.000124957	24.6944
gala_hap1	pollen_vs_leaf	H1__chr17_001136	Other	NA	-1.42707	0.508917	-2.80412	0.00504534	0.00676408	21.437
gala_hap1	pollen_vs_leaf	H1__chr17_001137	Other	NA	5.01485	0.996376	5.03309	4.82638e-07	9.05875e-07	16.5327
gala_hap1	pollen_vs_leaf	H1__chr17_001138	Other	NA	7.12537	1.33821	5.32455	1.01204e-07	1.99144e-07	12.6407
gala_hap1	pollen_vs_leaf	H1__chr17_001139	Other	NA	5.11149	0.771972	6.62135	3.55943e-11	8.68501e-11	23.2274
gala_hap1	pollen_vs_leaf	H1__chr17_001140	Other	NA	7.45164	1.14019	6.53542	6.34329e-11	1.51741e-10	57.8975
gala_hap1	pollen_vs_leaf	H1__chr17_001143	Other	NA	-1.7245	0.2474	-6.97049	3.15834e-12	8.56261e-12	434.039
gala_hap1	pollen_vs_leaf	H1__chr17_001147	Other	NA	-0.877904	0.222487	-3.94587	7.9512e-05	0.000124957	545.95
gala_hap1	pollen_vs_leaf	H1__chr17_001148	Other	NA	0.726093	0.307386	2.36215	0.018169	0.0228518	950.733
gala_hap1	pollen_vs_leaf	H1__chr17_001442	Other	NA	1.52591	0.207575	7.35114	1.96516e-13	5.99375e-13	1966.79
gala_hap1	pollen_vs_leaf	H1__chr17_001443	Other	NA	-0.795622	0.177866	-4.47315	7.70748e-06	1.3433e-05	481.456
gala_hap1	pollen_vs_leaf	H1__chr17_001444	Other	NA	14.0999	1.66839	8.45119	NA	NA	1558.05
gala_hap1	pollen_vs_leaf	H1__chr17_001446	Other	NA	7.82238	1.49528	5.23137	1.68256e-07	3.20739e-07	20.3944
gala_hap1	pollen_vs_leaf	H1__chr17_001447	Other	NA	7.41894	1.24402	5.96367	2.46636e-09	5.37314e-09	15.4794
gala_hap1	pollen_vs_leaf	H1__chr17_001449	Other	NA	13.9099	1.7254	8.06189	NA	NA	1368.87
gala_hap1	pollen_vs_leaf	H1__chr17_001450	Other	NA	-0.200557	0.139792	-1.43468	0.151378	0.169432	241.766
gala_hap1	pollen_vs_leaf	H1__chr17_001454	Other	NA	7.8827	1.21071	6.51081	7.4745e-11	1.75363e-10	20.7855
gala_hap1	pollen_vs_leaf	H1__chr17_001459	Other	NA	-0.554745	0.290954	-1.90664	0.0565668	0.0670014	45.3757
gala_hap1	pollen_vs_leaf	H1__chr17_001460	Other	NA	-0.517022	0.265401	-1.94808	0.0514056	0.0614851	62.7869
gala_hap1	pollen_vs_leaf	H1__chr17_001461	Other	NA	3.59386	0.291083	12.3465	5.08719e-35	6.89597e-34	156.436
gala_hap1	pollen_vs_leaf	H1__chr17_001462	Other	NA	0.231489	0.148683	1.55693	0.119487	0.137522	298.295
gala_hap1	pollen_vs_leaf	H1__chr17_001463	Other	NA	-0.399174	0.273063	-1.46184	0.143785	0.162423	71.5407
gala_hap1	pollen_vs_leaf	H1__chr17_001465	Other	NA	0.340778	0.228041	1.49437	0.135078	0.154014	405.058
gala_hap1	pollen_vs_leaf	H1__chr17_001467	Other	NA	0.376284	0.174498	2.15638	0.0310544	0.0375112	291.819
gala_hap1	pollen_vs_leaf	H1__chr17_001468	Other	NA	1.05594	0.219653	4.80732	1.5297e-06	2.78542e-06	2134.12
gala_hap1	pollen_vs_leaf	H1__chr17_001472	Other	NA	8.75516	1.00529	8.70912	3.06238e-18	1.43696e-17	269.58
gala_hap2	pistil_vs_leaf	H2__chr17_3	S-RNase	NA	16.4374	0.930407	17.6669	7.54564e-70	1.11675e-67	76021.7
gala_hap2	pistil_vs_leaf	H2__chr17_001005	SFBB	SFBB4	9.16134	1.57383	5.82106	NA	NA	2053.54
gala_hap2	pistil_vs_leaf	H2__chr17_001007	SFBB	SFBB17	8.25653	1.99015	4.14869	3.34382e-05	8.24809e-05	1780.77
gala_hap2	pistil_vs_leaf	H2__chr17_001011	SFBB	SFBB3	7.52764	2.26771	3.31949	0.000901805	0.00177956	642.945
gala_hap2	pistil_vs_leaf	H2__chr17_001018	SFBB	SFBB12	9.19641	1.65207	5.56659	NA	NA	4211.33
gala_hap2	pistil_vs_leaf	H2__chr17_001019	SFBB	SFBB5	10.1387	1.55094	6.53712	NA	NA	5116.61
gala_hap2	pistil_vs_leaf	H2__chr17_001020	SFBB	SFBB9	8.67484	1.59764	5.42977	NA	NA	1446.33
gala_hap2	pistil_vs_leaf	H2__chr17_001021	SFBB	SFBB10	8.98943	1.72738	5.20409	NA	NA	2357.6
gala_hap2	pistil_vs_leaf	H2__chr17_001305	SFBB	SFBB14	8.3292	1.54313	5.39762	NA	NA	1538.1
gala_hap2	pistil_vs_leaf	H2__chr17_001307	SFBB	SFBB7	7.39408	1.58997	4.65045	NA	NA	2621.84
gala_hap2	pistil_vs_leaf	H2__chr17_001315	SFBB	SFBB6	0.797086	0.543784	1.46581	0.142699	0.186898	1385.98
gala_hap2	pistil_vs_leaf	H2__chr17_001316	SFBB	SFBB1	5.81497	1.25255	4.64252	NA	NA	1876.66
gala_hap2	pistil_vs_leaf	H2__chr17_001318	SFBB	SFBB7	9.17909	1.62388	5.65257	NA	NA	2399.84
gala_hap2	pistil_vs_leaf	H2__chr17_001320	SFBB	SFBB11	8.23774	1.97163	4.17814	NA	NA	938.408
gala_hap2	pistil_vs_leaf	H2__chr17_001325	SFBB	SFBB6	0.0547594	0.457059	0.119808	0.904635	0.942859	929.879
gala_hap2	pistil_vs_leaf	H2__chr17_001329	SFBB	SFBB15	7.57993	1.95886	3.86957	0.000109027	0.000248246	695.197
gala_hap2	pistil_vs_leaf	H2__chr17_001331	SFBB	SFBB18	9.42416	1.57137	5.99743	NA	NA	3664.03
gala_hap2	pistil_vs_leaf	H2__chr17_1	SFBB	SFBB3	7.26501	1.91322	3.79727	0.0001463	0.000318418	693.456
gala_hap2	pistil_vs_leaf	H2__chr17_001004	Other	NA	1.88814	1.06717	1.7693	0.0768437	0.107291	51.1577
gala_hap2	pistil_vs_leaf	H2__chr17_001006	Other	NA	-1.05124	0.154439	-6.80679	9.9798e-12	5.09314e-11	132.392
gala_hap2	pistil_vs_leaf	H2__chr17_001008	Other	NA	-1.51577	0.144229	-10.5095	7.81338e-26	9.6365e-25	184.092
gala_hap2	pistil_vs_leaf	H2__chr17_001012	Other	NA	0.549263	0.13059	4.206	2.59931e-05	6.63273e-05	267.095
gala_hap2	pistil_vs_leaf	H2__chr17_001013	Other	NA	-0.462071	0.207219	-2.22987	0.0257563	0.0381193	2785.85
gala_hap2	pistil_vs_leaf	H2__chr17_001014	Other	NA	-0.274098	0.14915	-1.83773	0.0661017	0.0940678	327.297
gala_hap2	pistil_vs_leaf	H2__chr17_001015	Other	NA	0.477738	0.188478	2.53472	0.0112537	0.0181037	270.1
gala_hap2	pistil_vs_leaf	H2__chr17_001016	Other	NA	0.575536	0.19262	2.98793	0.00280873	0.00500833	389.091
gala_hap2	pistil_vs_leaf	H2__chr17_001017	Other	NA	0.116711	0.159021	0.733931	0.462991	0.539548	1319.16
gala_hap2	pistil_vs_leaf	H2__chr17_001022	Other	NA	0.101394	0.177778	0.570344	0.568445	0.642212	401.401
gala_hap2	pistil_vs_leaf	H2__chr17_001023	Other	NA	3.0252	0.257489	11.7489	7.15739e-32	1.32412e-30	1059.35
gala_hap2	pistil_vs_leaf	H2__chr17_001303	Other	NA	0.681232	0.142748	4.77227	1.82157e-06	5.28612e-06	2708.02
gala_hap2	pistil_vs_leaf	H2__chr17_001304	Other	NA	9.03102	1.61926	5.57724	NA	NA	2356.27
gala_hap2	pistil_vs_leaf	H2__chr17_001306	Other	NA	8.93761	1.65589	5.39746	6.75917e-08	2.50089e-07	1993.43
gala_hap2	pistil_vs_leaf	H2__chr17_001308	Other	NA	0.876554	0.237557	3.68986	0.000224373	0.000467708	89.4394
gala_hap2	pistil_vs_leaf	H2__chr17_001309	Other	NA	0.452951	0.159679	2.83663	0.00455917	0.00775583	85.5667
gala_hap2	pistil_vs_leaf	H2__chr17_001310	Other	NA	0.984211	0.198896	4.94836	7.48422e-07	2.46148e-06	310.359
gala_hap2	pistil_vs_leaf	H2__chr17_001311	Other	NA	0.207631	0.212008	0.979352	0.327406	0.403801	197.82
gala_hap2	pistil_vs_leaf	H2__chr17_001312	Other	NA	-0.636725	0.160068	-3.97785	6.95407e-05	0.000163365	290.165
gala_hap2	pistil_vs_leaf	H2__chr17_001314	Other	NA	0.672018	0.131515	5.10982	3.2247e-07	1.1099e-06	215.87
gala_hap2	pistil_vs_leaf	H2__chr17_001317	Other	NA	-0.0104858	0.161336	-0.0649937	0.948179	0.976082	94.425
gala_hap2	pistil_vs_leaf	H2__chr17_001321	Other	NA	-0.183041	0.23697	-0.772424	0.439863	0.520798	1919.17
gala_hap2	pistil_vs_leaf	H2__chr17_001322	Other	NA	-0.208822	0.192542	-1.08456	0.278118	0.345895	1023.65
gala_hap2	pistil_vs_leaf	H2__chr17_001323	Other	NA	-6.07425	1.37105	-4.43035	9.40822e-06	2.53167e-05	4.16028
gala_hap2	pistil_vs_leaf	H2__chr17_001324	Other	NA	0.73077	0.163627	4.46608	7.96654e-06	2.18342e-05	329.138
gala_hap2	pistil_vs_leaf	H2__chr17_001326	Other	NA	-0.326797	0.158842	-2.05737	0.0396503	0.0575318	89.8475
gala_hap2	pistil_vs_leaf	H2__chr17_001327	Other	NA	0.621948	0.209859	2.96365	0.00304018	0.00529349	2877.16
gala_hap2	pistil_vs_leaf	H2__chr17_001332	Other	NA	4.00343	0.95645	4.18571	2.84271e-05	7.13088e-05	532.971
gala_hap2	pistil_vs_pollen	H2__chr17_3	S-RNase	NA	12.4379	0.822797	15.1166	1.25825e-51	2.06911e-50	76021.7
gala_hap2	pistil_vs_pollen	H2__chr17_001005	SFBB	SFBB4	-6.19111	1.04381	-5.93125	NA	NA	2053.54
gala_hap2	pistil_vs_pollen	H2__chr17_001007	SFBB	SFBB17	-6.89784	1.60417	-4.29993	1.70853e-05	3.01026e-05	1780.77
gala_hap2	pistil_vs_pollen	H2__chr17_001011	SFBB	SFBB3	-6.14883	1.93792	-3.1729	0.00150924	0.00223367	642.945
gala_hap2	pistil_vs_pollen	H2__chr17_001018	SFBB	SFBB12	-6.2309	1.15839	-5.37892	NA	NA	4211.33
gala_hap2	pistil_vs_pollen	H2__chr17_001019	SFBB	SFBB5	-6.53495	1.00893	-6.4771	NA	NA	5116.61
gala_hap2	pistil_vs_pollen	H2__chr17_001020	SFBB	SFBB9	-6.17162	1.07942	-5.71752	NA	NA	1446.33
gala_hap2	pistil_vs_pollen	H2__chr17_001021	SFBB	SFBB10	-6.56668	1.2635	-5.19721	NA	NA	2357.6
gala_hap2	pistil_vs_pollen	H2__chr17_001305	SFBB	SFBB14	-6.6112	0.99695	-6.63143	NA	NA	1538.1
gala_hap2	pistil_vs_pollen	H2__chr17_001307	SFBB	SFBB7	-6.52955	1.19877	-5.44686	NA	NA	2621.84
gala_hap2	pistil_vs_pollen	H2__chr17_001315	SFBB	SFBB6	-6.00914	0.529801	-11.3423	8.10221e-30	5.45058e-29	1385.98
gala_hap2	pistil_vs_pollen	H2__chr17_001316	SFBB	SFBB1	-6.26417	1.06851	-5.86252	NA	NA	1876.66
gala_hap2	pistil_vs_pollen	H2__chr17_001318	SFBB	SFBB7	-6.40081	1.11785	-5.72602	NA	NA	2399.84
gala_hap2	pistil_vs_pollen	H2__chr17_001320	SFBB	SFBB11	-5.98181	1.58119	-3.7831	NA	NA	938.408
gala_hap2	pistil_vs_pollen	H2__chr17_001325	SFBB	SFBB6	-5.28819	0.448136	-11.8004	3.88382e-32	3.0253e-31	929.879
gala_hap2	pistil_vs_pollen	H2__chr17_001329	SFBB	SFBB15	-6.21012	1.56528	-3.96743	7.26522e-05	0.000120815	695.197
gala_hap2	pistil_vs_pollen	H2__chr17_001331	SFBB	SFBB18	-6.77006	1.04006	-6.50927	NA	NA	3664.03
gala_hap2	pistil_vs_pollen	H2__chr17_1	SFBB	SFBB3	-6.5252	1.50777	-4.32771	1.50671e-05	2.68666e-05	693.456
gala_hap2	pistil_vs_pollen	H2__chr17_001004	Other	NA	3.58976	1.10916	3.23647	0.00121017	0.00180915	51.1577
gala_hap2	pistil_vs_pollen	H2__chr17_001006	Other	NA	1.4989	0.215975	6.94016	3.9166e-12	1.13658e-11	132.392
gala_hap2	pistil_vs_pollen	H2__chr17_001008	Other	NA	1.30269	0.197396	6.59936	4.1295e-11	1.11121e-10	184.092
gala_hap2	pistil_vs_pollen	H2__chr17_001012	Other	NA	2.56114	0.17104	14.9739	1.08817e-50	1.61049e-49	267.095
gala_hap2	pistil_vs_pollen	H2__chr17_001013	Other	NA	0.718878	0.208332	3.45063	0.000559276	0.000880562	2785.85
gala_hap2	pistil_vs_pollen	H2__chr17_001014	Other	NA	0.300149	0.157301	1.90812	0.0563757	0.0689554	327.297
gala_hap2	pistil_vs_pollen	H2__chr17_001015	Other	NA	2.54215	0.218472	11.636	2.70267e-31	1.90474e-30	270.1
gala_hap2	pistil_vs_pollen	H2__chr17_001016	Other	NA	2.15877	0.207942	10.3816	3.00798e-25	1.78073e-24	389.091
gala_hap2	pistil_vs_pollen	H2__chr17_001017	Other	NA	1.14943	0.16217	7.08781	1.36248e-12	4.03295e-12	1319.16
gala_hap2	pistil_vs_pollen	H2__chr17_001022	Other	NA	2.39347	0.200277	11.9508	6.43195e-33	5.94955e-32	401.401
gala_hap2	pistil_vs_pollen	H2__chr17_001023	Other	NA	2.7132	0.259238	10.466	1.23723e-25	7.62957e-25	1059.35
gala_hap2	pistil_vs_pollen	H2__chr17_001303	Other	NA	-0.314337	0.142674	-2.20319	0.0275816	0.0354964	2708.02
gala_hap2	pistil_vs_pollen	H2__chr17_001304	Other	NA	-6.52383	1.11113	-5.87135	NA	NA	2356.27
gala_hap2	pistil_vs_pollen	H2__chr17_001306	Other	NA	-6.37429	1.16387	-5.47678	4.33125e-08	9.42685e-08	1993.43
gala_hap2	pistil_vs_pollen	H2__chr17_001308	Other	NA	0.739419	0.249181	2.9674	0.0030033	0.00427393	89.4394
gala_hap2	pistil_vs_pollen	H2__chr17_001309	Other	NA	1.63792	0.212577	7.70509	1.30755e-14	4.39812e-14	85.5667
gala_hap2	pistil_vs_pollen	H2__chr17_001310	Other	NA	-2.64836	0.178492	-14.8374	8.3986e-50	9.56148e-49	310.359
gala_hap2	pistil_vs_pollen	H2__chr17_001311	Other	NA	-0.0265761	0.21625	-0.122896	0.90219	0.908327	197.82
gala_hap2	pistil_vs_pollen	H2__chr17_001312	Other	NA	1.56633	0.186002	8.42106	3.73079e-17	1.38039e-16	290.165
gala_hap2	pistil_vs_pollen	H2__chr17_001314	Other	NA	1.00184	0.145603	6.88063	5.9587e-12	1.66394e-11	215.87
gala_hap2	pistil_vs_pollen	H2__chr17_001317	Other	NA	-0.646717	0.165786	-3.90092	9.58284e-05	0.000157585	94.425
gala_hap2	pistil_vs_pollen	H2__chr17_001321	Other	NA	0.855863	0.238324	3.59118	0.000329186	0.000523866	1919.17
gala_hap2	pistil_vs_pollen	H2__chr17_001322	Other	NA	0.638401	0.195187	3.27072	0.00107274	0.00162006	1023.65
gala_hap2	pistil_vs_pollen	H2__chr17_001323	Other	NA	-2.55114	1.69497	-1.50512	0.132292	0.152963	4.16028
gala_hap2	pistil_vs_pollen	H2__chr17_001324	Other	NA	0.877541	0.169997	5.16209	2.44201e-07	5.01969e-07	329.138
gala_hap2	pistil_vs_pollen	H2__chr17_001326	Other	NA	-0.494563	0.171041	-2.89149	0.00383419	0.00540438	89.8475
gala_hap2	pistil_vs_pollen	H2__chr17_001327	Other	NA	0.0981988	0.210037	0.46753	0.64012	0.681567	2877.16
gala_hap2	pistil_vs_pollen	H2__chr17_001332	Other	NA	-6.56756	0.625843	-10.4939	9.21122e-26	5.92722e-25	532.971
gala_hap2	pollen_vs_leaf	H2__chr17_3	S-RNase	NA	3.99947	0.9438	4.23763	2.25896e-05	4.02803e-05	76021.7
gala_hap2	pollen_vs_leaf	H2__chr17_001005	SFBB	SFBB4	15.3524	1.57144	9.76965	NA	NA	2053.54
gala_hap2	pollen_vs_leaf	H2__chr17_001007	SFBB	SFBB17	15.1544	1.98659	7.62832	2.37833e-14	8.38078e-14	1780.77
gala_hap2	pollen_vs_leaf	H2__chr17_001011	SFBB	SFBB3	13.6765	2.26258	6.04465	1.49738e-09	3.5744e-09	642.945
gala_hap2	pollen_vs_leaf	H2__chr17_001018	SFBB	SFBB12	15.4273	1.65093	9.34459	NA	NA	4211.33
gala_hap2	pollen_vs_leaf	H2__chr17_001019	SFBB	SFBB5	16.6737	1.54971	10.7592	NA	NA	5116.61
gala_hap2	pollen_vs_leaf	H2__chr17_001020	SFBB	SFBB9	14.8465	1.59436	9.31189	NA	NA	1446.33
gala_hap2	pollen_vs_leaf	H2__chr17_001021	SFBB	SFBB10	15.5561	1.72492	9.01846	NA	NA	2357.6
gala_hap2	pollen_vs_leaf	H2__chr17_001305	SFBB	SFBB14	14.9404	1.53877	9.70931	NA	NA	1538.1
gala_hap2	pollen_vs_leaf	H2__chr17_001307	SFBB	SFBB7	13.9236	1.58763	8.77007	NA	NA	2621.84
gala_hap2	pollen_vs_leaf	H2__chr17_001315	SFBB	SFBB6	6.80623	0.534638	12.7305	4.00153e-37	3.94817e-36	1385.98
gala_hap2	pollen_vs_leaf	H2__chr17_001316	SFBB	SFBB1	12.0791	1.2491	9.67031	NA	NA	1876.66
gala_hap2	pollen_vs_leaf	H2__chr17_001318	SFBB	SFBB7	15.5799	1.62159	9.60778	NA	NA	2399.84
gala_hap2	pollen_vs_leaf	H2__chr17_001320	SFBB	SFBB11	14.2196	1.96803	7.22526	NA	NA	938.408
gala_hap2	pollen_vs_leaf	H2__chr17_001325	SFBB	SFBB6	5.34295	0.447115	11.9498	6.50552e-33	5.06745e-32	929.879
gala_hap2	pollen_vs_leaf	H2__chr17_001329	SFBB	SFBB15	13.7901	1.95312	7.06052	1.65876e-12	5.01014e-12	695.197
gala_hap2	pollen_vs_leaf	H2__chr17_001331	SFBB	SFBB18	16.1942	1.56936	10.319	NA	NA	3664.03
gala_hap2	pollen_vs_leaf	H2__chr17_1	SFBB	SFBB3	13.7902	1.90588	7.23561	4.63436e-13	1.52419e-12	693.456
gala_hap2	pollen_vs_leaf	H2__chr17_001004	Other	NA	-1.70163	1.11477	-1.52644	0.126901	0.153009	51.1577
gala_hap2	pollen_vs_leaf	H2__chr17_001006	Other	NA	-2.55014	0.208453	-12.2336	2.05594e-34	1.78987e-33	132.392
gala_hap2	pollen_vs_leaf	H2__chr17_001008	Other	NA	-2.81846	0.188508	-14.9514	1.52474e-50	2.25662e-49	184.092
gala_hap2	pollen_vs_leaf	H2__chr17_001012	Other	NA	-2.01187	0.172187	-11.6843	1.53427e-31	1.13536e-30	267.095
gala_hap2	pollen_vs_leaf	H2__chr17_001013	Other	NA	-1.18095	0.208131	-5.67407	1.39448e-08	3.12702e-08	2785.85
gala_hap2	pollen_vs_leaf	H2__chr17_001014	Other	NA	-0.574247	0.155533	-3.69213	0.000222386	0.000365702	327.297
gala_hap2	pollen_vs_leaf	H2__chr17_001015	Other	NA	-2.06441	0.219183	-9.41867	4.56852e-21	2.41479e-20	270.1
gala_hap2	pollen_vs_leaf	H2__chr17_001016	Other	NA	-1.58323	0.208676	-7.58704	3.27307e-14	1.12654e-13	389.091
gala_hap2	pollen_vs_leaf	H2__chr17_001017	Other	NA	-1.03272	0.162104	-6.37075	1.88106e-10	5.06177e-10	1319.16
gala_hap2	pollen_vs_leaf	H2__chr17_001022	Other	NA	-2.29208	0.200088	-11.4553	2.21109e-30	1.55829e-29	401.401
gala_hap2	pollen_vs_leaf	H2__chr17_001023	Other	NA	0.312007	0.262222	1.18986	0.234101	0.260504	1059.35
gala_hap2	pollen_vs_leaf	H2__chr17_001303	Other	NA	0.995569	0.142985	6.96274	3.33711e-12	9.68416e-12	2708.02
gala_hap2	pollen_vs_leaf	H2__chr17_001304	Other	NA	15.5548	1.61672	9.62126	NA	NA	2356.27
gala_hap2	pollen_vs_leaf	H2__chr17_001306	Other	NA	15.3119	1.65324	9.26175	2.01105e-20	9.92116e-20	1993.43
gala_hap2	pollen_vs_leaf	H2__chr17_001308	Other	NA	0.137135	0.255093	0.537589	0.590861	0.603086	89.4394
gala_hap2	pollen_vs_leaf	H2__chr17_001309	Other	NA	-1.18497	0.214703	-5.51912	3.4071e-08	7.41545e-08	85.5667
gala_hap2	pollen_vs_leaf	H2__chr17_001310	Other	NA	3.63257	0.188702	19.2503	1.4044e-82	6.92839e-81	310.359
gala_hap2	pollen_vs_leaf	H2__chr17_001311	Other	NA	0.234207	0.216264	1.08297	0.278822	0.305672	197.82
gala_hap2	pollen_vs_leaf	H2__chr17_001312	Other	NA	-2.20306	0.183469	-12.0078	3.23512e-33	2.65999e-32	290.165
gala_hap2	pollen_vs_leaf	H2__chr17_001314	Other	NA	-0.329823	0.14828	-2.22432	0.0261268	0.0345248	215.87
gala_hap2	pollen_vs_leaf	H2__chr17_001317	Other	NA	0.636231	0.162181	3.92296	8.74682e-05	0.000147106	94.425
gala_hap2	pollen_vs_leaf	H2__chr17_001321	Other	NA	-1.0389	0.238178	-4.36188	1.2895e-05	2.38557e-05	1919.17
gala_hap2	pollen_vs_leaf	H2__chr17_001322	Other	NA	-0.847223	0.194819	-4.34877	1.36901e-05	2.5014e-05	1023.65
gala_hap2	pollen_vs_leaf	H2__chr17_001323	Other	NA	-3.52311	1.2385	-2.84465	0.00444598	0.00658005	4.16028
gala_hap2	pollen_vs_leaf	H2__chr17_001324	Other	NA	-0.146771	0.171779	-0.854419	0.392873	0.418311	329.138
gala_hap2	pollen_vs_leaf	H2__chr17_001326	Other	NA	0.167765	0.162862	1.03011	0.302961	0.329692	89.8475
gala_hap2	pollen_vs_leaf	H2__chr17_001327	Other	NA	0.523749	0.210192	2.49177	0.0127109	0.0174186	2877.16
gala_hap2	pollen_vs_leaf	H2__chr17_001332	Other	NA	10.571	0.936595	11.2866	1.52821e-29	1.02807e-28	532.971
honeycrisp	pistil_vs_leaf	_chr17_4	S-RNase	NA	18.3806	1.44587	12.7125	5.03921e-37	3.65343e-35	44132.2
honeycrisp	pistil_vs_leaf	_chr17_001096	SFBB	SFBB4	0.482744	1.18671	0.406792	0.684161	0.781128	556.699
honeycrisp	pistil_vs_leaf	_chr17_001097	SFBB	SFBB17	-0.811471	1.80421	-0.449765	0.65288	0.763102	422.024
honeycrisp	pistil_vs_leaf	_chr17_001102	SFBB	SFBB16	0.517674	1.34552	0.38474	NA	NA	1266.09
honeycrisp	pistil_vs_leaf	_chr17_001103	SFBB	SFBB9	4.48005	1.5181	2.95109	0.00316651	0.0117729	453.908
honeycrisp	pistil_vs_leaf	_chr17_001104	SFBB	SFBB10	2.22961	1.43983	1.54853	0.121495	0.248125	647.394
honeycrisp	pistil_vs_leaf	_chr17_001109	SFBB	SFBB12	3.79684	2.49941	1.5191	0.128738	0.252258	637.425
honeycrisp	pistil_vs_leaf	_chr17_001110	SFBB	SFBB5	0.910136	0.69249	1.3143	0.188747	0.333759	2177.98
honeycrisp	pistil_vs_leaf	_chr17_001400	SFBB	SFBB14	-0.761178	1.12012	-0.679552	0.496788	0.637472	633.681
honeycrisp	pistil_vs_leaf	_chr17_001401	SFBB	SFBB7	0.485915	0.861561	0.563994	0.572758	0.709829	2679.17
honeycrisp	pistil_vs_leaf	_chr17_001402	SFBB	SFBB7	2.23274	1.16561	1.91552	0.055426	0.136216	835.994
honeycrisp	pistil_vs_leaf	_chr17_001403	SFBB	SFBB11	3.79993	1.97113	1.92779	0.0538815	0.134704	105.921
honeycrisp	pistil_vs_leaf	_chr17_001404	SFBB	SFBB1	1.01327	1.26996	0.797877	0.424942	0.581288	298.266
honeycrisp	pistil_vs_leaf	_chr17_001409	SFBB	SFBB6	0.324132	0.661754	0.489807	0.624271	0.748093	1231.73
honeycrisp	pistil_vs_leaf	_chr17_001414	SFBB	SFBB15	3.82143	1.45835	2.62038	0.00878313	0.0303227	188.582
honeycrisp	pistil_vs_leaf	_chr17_001415	SFBB	SFBB18	1.00312	1.40307	0.714944	0.474644	0.625667	2458.3
honeycrisp	pistil_vs_leaf	_chr17_1	SFBB	SFBB3	0.490199	1.19812	0.409138	0.682438	0.781128	795.422
honeycrisp	pistil_vs_leaf	_chr17_2	SFBB	SFBB13	0.201323	1.60364	0.125541	0.900095	0.938948	565.017
honeycrisp	pistil_vs_leaf	_chr17_001095	Other	NA	0.830441	0.271786	3.05549	0.00224693	0.00880555	21.1338
honeycrisp	pistil_vs_leaf	_chr17_001098	Other	NA	-0.391354	0.156761	-2.49651	0.0125423	0.0390573	244.648
honeycrisp	pistil_vs_leaf	_chr17_001099	Other	NA	-0.732779	0.466376	-1.57122	0.116132	0.24056	16.5504
honeycrisp	pistil_vs_leaf	_chr17_001100	Other	NA	-0.364022	0.379449	-0.959343	0.337386	0.474961	12.3493
honeycrisp	pistil_vs_leaf	_chr17_001105	Other	NA	0.794772	0.432309	1.83844	0.0659982	0.159496	299.157
honeycrisp	pistil_vs_leaf	_chr17_001106	Other	NA	-0.0510211	0.312375	-0.163333	0.870256	0.922022	696.948
honeycrisp	pistil_vs_leaf	_chr17_001107	Other	NA	-0.5029	0.318051	-1.58119	0.113834	0.239216	1181.24
honeycrisp	pistil_vs_leaf	_chr17_001108	Other	NA	0.971769	0.413355	2.35093	0.0187263	0.0543064	502.434
honeycrisp	pistil_vs_leaf	_chr17_001111	Other	NA	-0.424514	0.32813	-1.29373	0.195757	0.338577	244.143
honeycrisp	pistil_vs_leaf	_chr17_001112	Other	NA	2.24032	0.475738	4.70915	2.48758e-06	2.25437e-05	656.512
honeycrisp	pistil_vs_leaf	_chr17_001399	Other	NA	0.237036	0.480815	0.492989	0.62202	0.748093	1906.23
honeycrisp	pistil_vs_leaf	_chr17_001405	Other	NA	-0.164758	0.153895	-1.07059	0.284354	0.42401	451.449
honeycrisp	pistil_vs_leaf	_chr17_001406	Other	NA	-0.414877	0.259727	-1.59736	0.110185	0.234954	86.1935
honeycrisp	pistil_vs_leaf	_chr17_001407	Other	NA	-6.8132	1.35183	-5.03998	4.65584e-07	5.19305e-06	4.63771
honeycrisp	pistil_vs_leaf	_chr17_001408	Other	NA	0.548843	0.483983	1.13401	0.256789	0.413716	220.844
honeycrisp	pistil_vs_leaf	_chr17_001410	Other	NA	-0.388161	0.558538	-0.69496	0.487081	0.630595	233.714
honeycrisp	pistil_vs_leaf	_chr17_001411	Other	NA	0.825471	0.542735	1.52095	0.128274	0.252258	1741.23
honeycrisp	pistil_vs_leaf	_chr17_3	Other	NA	-1.35198	1.16588	-1.15962	0.246203	0.410279	549.249
honeycrisp	pistil_vs_pollen	_chr17_4	S-RNase	NA	10.8796	1.0167	10.7009	1.00821e-26	9.74605e-26	44132.2
honeycrisp	pistil_vs_pollen	_chr17_001096	SFBB	SFBB4	-9.82754	1.0425	-9.4269	4.22391e-21	2.18738e-20	556.699
honeycrisp	pistil_vs_pollen	_chr17_001097	SFBB	SFBB17	-13.3149	1.3671	-9.73957	2.04426e-22	1.41151e-21	422.024
honeycrisp	pistil_vs_pollen	_chr17_001102	SFBB	SFBB16	-10.5559	1.25245	-8.42817	NA	NA	1266.09
honeycrisp	pistil_vs_pollen	_chr17_001103	SFBB	SFBB9	-9.08762	0.958282	-9.48324	2.46509e-21	1.32385e-20	453.908
honeycrisp	pistil_vs_pollen	_chr17_001104	SFBB	SFBB10	-10.0521	1.00025	-10.0496	9.22864e-24	7.87149e-23	647.394
honeycrisp	pistil_vs_pollen	_chr17_001109	SFBB	SFBB12	-8.61434	2.2533	-3.82299	0.00013184	0.000254892	637.425
honeycrisp	pistil_vs_pollen	_chr17_001110	SFBB	SFBB5	-8.9842	0.646121	-13.9048	5.92227e-44	2.14682e-42	2177.98
honeycrisp	pistil_vs_pollen	_chr17_001400	SFBB	SFBB14	-11.0383	0.989993	-11.1499	7.1671e-29	8.66024e-28	633.681
honeycrisp	pistil_vs_pollen	_chr17_001401	SFBB	SFBB7	-11.3112	0.745121	-15.1804	4.77115e-52	2.30606e-50	2679.17
honeycrisp	pistil_vs_pollen	_chr17_001402	SFBB	SFBB7	-9.17474	0.949519	-9.66251	4.35062e-22	2.74278e-21	835.994
honeycrisp	pistil_vs_pollen	_chr17_001403	SFBB	SFBB11	-7.66418	1.58214	-4.84417	1.27142e-06	2.88055e-06	105.921
honeycrisp	pistil_vs_pollen	_chr17_001404	SFBB	SFBB1	-8.45906	1.12981	-7.48716	7.03779e-14	2.5512e-13	298.266
honeycrisp	pistil_vs_pollen	_chr17_001409	SFBB	SFBB6	-7.73631	0.6381	-12.124	7.88411e-34	1.429e-32	1231.73
honeycrisp	pistil_vs_pollen	_chr17_001414	SFBB	SFBB15	-8.47893	0.861519	-9.84184	7.43415e-23	5.67343e-22	188.582
honeycrisp	pistil_vs_pollen	_chr17_001415	SFBB	SFBB18	-11.3998	1.28684	-8.85878	8.08927e-19	3.55438e-18	2458.3
honeycrisp	pistil_vs_pollen	_chr17_1	SFBB	SFBB3	-11.0423	0.956664	-11.5425	8.05525e-31	1.06183e-29	795.422
honeycrisp	pistil_vs_pollen	_chr17_2	SFBB	SFBB13	-11.876	1.22855	-9.66669	4.1766e-22	2.74278e-21	565.017
honeycrisp	pistil_vs_pollen	_chr17_001095	Other	NA	6.53386	1.20123	5.43931	5.34872e-08	1.31452e-07	21.1338
honeycrisp	pistil_vs_pollen	_chr17_001098	Other	NA	0.360389	0.179416	2.00868	0.0445714	0.0609704	244.648
honeycrisp	pistil_vs_pollen	_chr17_001099	Other	NA	-2.1342	0.484274	-4.40701	1.04809e-05	2.30262e-05	16.5504
honeycrisp	pistil_vs_pollen	_chr17_001100	Other	NA	4.22319	1.22917	3.43581	0.000590788	0.00104469	12.3493
honeycrisp	pistil_vs_pollen	_chr17_001105	Other	NA	4.39147	0.498593	8.80772	1.27722e-18	5.44696e-18	299.157
honeycrisp	pistil_vs_pollen	_chr17_001106	Other	NA	2.44968	0.326901	7.49364	6.699e-14	2.49065e-13	696.948
honeycrisp	pistil_vs_pollen	_chr17_001107	Other	NA	0.0368963	0.320194	0.115231	0.908262	0.914569	1181.24
honeycrisp	pistil_vs_pollen	_chr17_001108	Other	NA	3.67771	0.438804	8.3812	5.23919e-17	2.11023e-16	502.434
honeycrisp	pistil_vs_pollen	_chr17_001111	Other	NA	1.39941	0.350603	3.99145	6.56719e-05	0.000134119	244.143
honeycrisp	pistil_vs_pollen	_chr17_001112	Other	NA	4.79808	0.504542	9.50978	1.91058e-21	1.06551e-20	656.512
honeycrisp	pistil_vs_pollen	_chr17_001399	Other	NA	-0.275699	0.481309	-0.572812	0.566772	0.62259	1906.23
honeycrisp	pistil_vs_pollen	_chr17_001405	Other	NA	0.140199	0.164138	0.854155	0.393019	0.452284	451.449
honeycrisp	pistil_vs_pollen	_chr17_001406	Other	NA	-0.241458	0.286903	-0.841602	0.400011	0.456705	86.1935
honeycrisp	pistil_vs_pollen	_chr17_001407	Other	NA	0	1.78448	0	1	1	4.63771
honeycrisp	pistil_vs_pollen	_chr17_001408	Other	NA	1.55507	0.497384	3.12649	0.00176909	0.00294849	220.844
honeycrisp	pistil_vs_pollen	_chr17_001410	Other	NA	-0.102056	0.56387	-0.180992	0.856374	0.886958	233.714
honeycrisp	pistil_vs_pollen	_chr17_001411	Other	NA	1.11722	0.543771	2.05458	0.0399194	0.0556568	1741.23
honeycrisp	pistil_vs_pollen	_chr17_3	Other	NA	-10.8308	1.08446	-9.98726	1.73314e-23	1.39614e-22	549.249
honeycrisp	pollen_vs_leaf	_chr17_4	S-RNase	NA	7.50102	1.45415	5.15835	2.49132e-07	5.922e-07	44132.2
honeycrisp	pollen_vs_leaf	_chr17_001096	SFBB	SFBB4	10.3103	1.07415	9.59856	8.10671e-22	6.1867e-21	556.699
honeycrisp	pollen_vs_leaf	_chr17_001097	SFBB	SFBB17	12.5035	1.36709	9.14602	5.9068e-20	3.56869e-19	422.024
honeycrisp	pollen_vs_leaf	_chr17_001102	SFBB	SFBB16	11.0735	1.27469	8.68722	NA	NA	1266.09
honeycrisp	pollen_vs_leaf	_chr17_001103	SFBB	SFBB9	13.5677	1.45543	9.3221	1.14059e-20	7.87553e-20	453.908
honeycrisp	pollen_vs_leaf	_chr17_001104	SFBB	SFBB10	12.2817	1.34814	9.11011	8.22987e-20	4.77333e-19	647.394
honeycrisp	pollen_vs_leaf	_chr17_001109	SFBB	SFBB12	12.4112	2.48023	5.00404	5.61423e-07	1.29216e-06	637.425
honeycrisp	pollen_vs_leaf	_chr17_001110	SFBB	SFBB5	9.89433	0.665849	14.8597	6.01781e-50	2.90861e-48	2177.98
honeycrisp	pollen_vs_leaf	_chr17_001400	SFBB	SFBB14	10.2772	0.858198	11.9753	4.78834e-33	7.71455e-32	633.681
honeycrisp	pollen_vs_leaf	_chr17_001401	SFBB	SFBB7	11.7971	0.770838	15.3043	7.15717e-53	5.18895e-51	2679.17
honeycrisp	pollen_vs_leaf	_chr17_001402	SFBB	SFBB7	11.4075	1.11851	10.1988	2.00697e-24	1.94007e-23	835.994
honeycrisp	pollen_vs_leaf	_chr17_001403	SFBB	SFBB11	11.4641	1.89477	6.05041	1.44479e-09	4.02875e-09	105.921
honeycrisp	pollen_vs_leaf	_chr17_001404	SFBB	SFBB1	9.47233	1.19565	7.92235	2.33056e-15	9.93915e-15	298.266
honeycrisp	pollen_vs_leaf	_chr17_001409	SFBB	SFBB6	8.06044	0.641171	12.5714	3.03183e-36	7.32693e-35	1231.73
honeycrisp	pollen_vs_leaf	_chr17_001414	SFBB	SFBB15	12.3004	1.35414	9.08354	1.051e-19	5.86134e-19	188.582
honeycrisp	pollen_vs_leaf	_chr17_001415	SFBB	SFBB18	12.4029	1.34051	9.25242	2.19461e-20	1.44645e-19	2458.3
honeycrisp	pollen_vs_leaf	_chr17_1	SFBB	SFBB3	11.5325	1.01078	11.4095	3.75002e-30	5.43752e-29	795.422
honeycrisp	pollen_vs_leaf	_chr17_2	SFBB	SFBB13	12.0773	1.23824	9.75358	1.78072e-22	1.43447e-21	565.017
honeycrisp	pollen_vs_leaf	_chr17_001095	Other	NA	-5.70342	1.20413	-4.73656	2.17374e-06	4.70437e-06	21.1338
honeycrisp	pollen_vs_leaf	_chr17_001098	Other	NA	-0.751743	0.177739	-4.22949	2.34223e-05	4.58951e-05	244.648
honeycrisp	pollen_vs_leaf	_chr17_001099	Other	NA	1.40142	0.452602	3.09636	0.00195911	0.00330316	16.5504
honeycrisp	pollen_vs_leaf	_chr17_001100	Other	NA	-4.58721	1.22565	-3.74268	0.000182067	0.000334173	12.3493
honeycrisp	pollen_vs_leaf	_chr17_001105	Other	NA	-3.5967	0.499097	-7.20641	5.74469e-13	2.03166e-12	299.157
honeycrisp	pollen_vs_leaf	_chr17_001106	Other	NA	-2.5007	0.326814	-7.65173	1.98289e-14	7.7708e-14	696.948
honeycrisp	pollen_vs_leaf	_chr17_001107	Other	NA	-0.539796	0.319947	-1.68714	0.0915762	0.117509	1181.24
honeycrisp	pollen_vs_leaf	_chr17_001108	Other	NA	-2.70594	0.439255	-6.16029	7.26116e-10	2.10574e-09	502.434
honeycrisp	pollen_vs_leaf	_chr17_001111	Other	NA	-1.82393	0.349816	-5.21397	1.84844e-07	4.46707e-07	244.143
honeycrisp	pollen_vs_leaf	_chr17_001112	Other	NA	-2.55777	0.505523	-5.05964	4.20046e-07	9.82365e-07	656.512
honeycrisp	pollen_vs_leaf	_chr17_001399	Other	NA	0.512736	0.48133	1.06525	0.286764	0.343643	1906.23
honeycrisp	pollen_vs_leaf	_chr17_001405	Other	NA	-0.304957	0.163554	-1.86456	0.0622428	0.0835667	451.449
honeycrisp	pollen_vs_leaf	_chr17_001406	Other	NA	-0.173419	0.283366	-0.611996	0.540541	0.598308	86.1935
honeycrisp	pollen_vs_leaf	_chr17_001407	Other	NA	-4.99211	1.35183	-3.69286	0.00022175	0.000401922	4.63771
honeycrisp	pollen_vs_leaf	_chr17_001408	Other	NA	-1.00622	0.497877	-2.02102	0.0432773	0.0597639	220.844
honeycrisp	pollen_vs_leaf	_chr17_001410	Other	NA	-0.286105	0.563272	-0.507934	0.6115	0.661697	233.714
honeycrisp	pollen_vs_leaf	_chr17_001411	Other	NA	-0.291751	0.543876	-0.53643	0.591661	0.645044	1741.23
honeycrisp	pollen_vs_leaf	_chr17_3	Other	NA	9.47885	0.917218	10.3343	4.92778e-25	5.10378e-24	549.249
