## Supplementary table 20 for "Innovation within stability: balancing selection preserves multigenic S-haplotype architecture in apple"

### Sheet: Sheet1
Table S20. Boltz-2 predictions performed for each S-RNase × SFBB pair.
S-RNase allele	S-RNase haplotype	SFBB family	SFBB haplotype	Complex type	lncRNA	lncRNA haplotype
MdS5	Gala Hap1 (h2)	SFBB11	Honeycrisp (h10)	Binary	-	-
MdS5	Gala Hap1 (h2)	SFBB11	Honeycrisp (h10)	Ternary	MSTRG.2350.1	Honeycrisp
MdS5	Gala Hap1 (h2)	SFBB11	Honeycrisp (h10)	Ternary	MSTRG.2329.1	Honeycrisp
MdS5	Gala Hap1 (h2)	SFBB11	Honeycrisp (h10)	Ternary	MSTRG.2363.1	Honeycrisp
MdS5	Gala Hap1 (h2)	SFBB11	Honeycrisp (h10)	Ternary	MSTRG.2384.1	Honeycrisp
MdS5	Gala Hap1 (h2)	SFBB11	Gala Hap2 (h3)	Binary	-	-
MdS5	Gala Hap1 (h2)	SFBB11	Gala Hap2 (h3)	Ternary	MSTRG.2154.1	Gala Hap2
MdS5	h26	SFBB11	Honeycrisp (h10)	Binary	-	-
MdS5	h26	SFBB11	Honeycrisp (h10)	Ternary	MSTRG.2350.1	Honeycrisp
MdS5	h26	SFBB11	Honeycrisp (h10)	Ternary	MSTRG.2329.1	Honeycrisp
MdS5	h26	SFBB11	Honeycrisp (h10)	Ternary	MSTRG.2363.1	Honeycrisp
MdS5	h26	SFBB11	Honeycrisp (h10)	Ternary	MSTRG.2384.1	Honeycrisp
MdS5	h26	SFBB11	Gala Hap2 (h3)	Binary	-	-
MdS5	h26	SFBB11	Gala Hap2 (h3)	Ternary	MSTRG.2154.1	Gala Hap2
MdS2	Gala Hap2 (h3)	SFBB2	Gala Hap1 (h2)	Binary	-	-
MdS2	Gala Hap2 (h3)	SFBB2	Gala Hap1 (h2)	Ternary	MSTRG.2343.1	Gala Hap1
MdS2	Honeycrisp (h10)	SFBB2	Gala Hap1 (h2)	Binary	-	-
MdS2	Honeycrisp (h10)	SFBB2	Gala Hap1 (h2)	Ternary	MSTRG.2343.1	Gala Hap1
MdS2	h13	SFBB2	Gala Hap1 (h2)	Binary	-	-
MdS2	h13	SFBB2	Gala Hap1 (h2)	Ternary	MSTRG.2343.1	Gala Hap1
MdS2	h14	SFBB2	Gala Hap1 (h2)	Binary	-	-
MdS2	h14	SFBB2	Gala Hap1 (h2)	Ternary	MSTRG.2343.1	Gala Hap1
MdS2	h23	SFBB2	Gala Hap1 (h2)	Binary	-	-
MdS2	h23	SFBB2	Gala Hap1 (h2)	Ternary	MSTRG.2343.1	Gala Hap1
