## Supplementary table 21 for "Innovation within stability: balancing selection preserves multigenic S-haplotype architecture in apple"

### Sheet: Sheet1
Reference	Sample	Total reads	Uniquely mapped	Multi-mapped	Total mapped
Gala Haplotype 1 - h2	Leaf 1	51294338	0.8619	0.0928	0.9547
Gala Haplotype 1 - h2	Leaf 2	41867830	0.8681	0.0898	0.9579
Gala Haplotype 1 - h2	Leaf 3	51630549	0.8689	0.0931	0.962
Gala Haplotype 1 - h2	Pollen 1	44919718	0.8758	0.0869	0.9627
Gala Haplotype 1 - h2	Pollen 2	55827300	0.8715	0.0943	0.9658
Gala Haplotype 1 - h2	Pollen 3	44227711	0.874	0.0896	0.9636
Gala Haplotype 1 - h2	Pistil 1	45584985	0.8845	0.0753	0.9598
Gala Haplotype 1 - h2	Pistil 2	55294471	0.8879	0.0718	0.9597
Gala Haplotype 1 - h2	Pistil 3	55480954	0.889	0.0694	0.9584
Gala Haplotype 2 - h3	Leaf 1	51294338	0.7827	0.0941	0.8768
Gala Haplotype 2 - h3	Leaf 2	41867830	0.7906	0.0874	0.878
Gala Haplotype 2 - h3	Leaf 3	51630549	0.7914	0.0917	0.8831
Gala Haplotype 2 - h3	Pollen 1	44919718	0.8014	0.0743	0.8757
Gala Haplotype 2 - h3	Pollen 2	55827300	0.7979	0.0835	0.8814
Gala Haplotype 2 - h3	Pollen 3	44227711	0.7998	0.078	0.8778
Gala Haplotype 2 - h3	Pistil 1	45584985	0.7922	0.0708	0.863
Gala Haplotype 2 - h3	Pistil 2	55294471	0.7986	0.0656	0.8642
Gala Haplotype 2 - h3	Pistil 3	55480954	0.8013	0.062	0.8633
Honeycrisp - h10	Leaf 1	40154914	0.9469	0.0183	0.9652
Honeycrisp - h10	Leaf 2	46630947	0.9487	0.0179	0.9666
Honeycrisp - h10	Leaf 3	63704981	0.9497	0.0178	0.9675
Honeycrisp - h10	Pollen 1	48979638	0.9281	0.0207	0.9488
Honeycrisp - h10	Pollen 2	44703182	0.9094	0.0216	0.931
Honeycrisp - h10	Pollen 3	43458115	0.937	0.0226	0.9596
Honeycrisp - h10	Pistil 1	45708514	0.9465	0.0199	0.9664
Honeycrisp - h10	Pistil 2	46674542	0.946	0.0203	0.9663
Honeycrisp - h10	Pistil 3	47019023	0.9317	0.021	0.9527
