## Supplementary table 22 for "Innovation within stability: balancing selection preserves multigenic S-haplotype architecture in apple"

### Sheet: Sheet1
reference	transcript_id	cpc2	cpat	plek2	rnaplonc	vote_final	pfam_flag	pfam_fail_reason	rfam_flag	rfam_fail_reason	final_filter_status
gala_hap1	MSTRG.2281.1	noncoding	noncoding	noncoding	coding	noncoding	FALSE		FALSE		kept
gala_hap1	MSTRG.2282.1	noncoding	coding	noncoding	noncoding	noncoding	FALSE		FALSE		kept
gala_hap1	MSTRG.2284.1	noncoding	noncoding	noncoding	noncoding	noncoding	FALSE		FALSE		kept
gala_hap1	MSTRG.2287.1	noncoding	noncoding	noncoding	noncoding	noncoding	FALSE		FALSE		kept
gala_hap1	MSTRG.2288.1	noncoding	noncoding	noncoding	noncoding	noncoding	FALSE		FALSE		kept
gala_hap1	MSTRG.2302.1	noncoding	noncoding	coding	noncoding	noncoding	FALSE	PFAM_hit:domain=FBA_1;acc=PF07734.19;iE=3.7e-07;cov=0.1629	FALSE		kept
gala_hap1	MSTRG.2321.1	noncoding	noncoding	noncoding	noncoding	noncoding	FALSE		FALSE		kept
gala_hap1	MSTRG.2324.1	noncoding	noncoding	noncoding	coding	noncoding	FALSE		FALSE		kept
gala_hap1	MSTRG.2326.1	noncoding	noncoding	noncoding	noncoding	noncoding	FALSE		FALSE		kept
gala_hap1	MSTRG.2328.1	noncoding	noncoding	noncoding	noncoding	noncoding	FALSE		FALSE		kept
gala_hap1	MSTRG.2329.1	noncoding	noncoding	noncoding	coding	noncoding	FALSE		FALSE		kept
gala_hap1	MSTRG.2333.1	noncoding	noncoding	noncoding	noncoding	noncoding	FALSE		FALSE		kept
gala_hap1	MSTRG.2337.1	noncoding	noncoding	noncoding	noncoding	noncoding	FALSE		FALSE		kept
gala_hap1	MSTRG.2339.1	noncoding	noncoding	noncoding	noncoding	noncoding	FALSE		FALSE		kept
gala_hap1	MSTRG.2340.1	noncoding	noncoding	noncoding	noncoding	noncoding	FALSE		FALSE		kept
gala_hap1	MSTRG.2341.1	noncoding	noncoding	noncoding	noncoding	noncoding	FALSE		FALSE		kept
gala_hap1	MSTRG.2342.1	noncoding	coding	noncoding	noncoding	noncoding	FALSE		FALSE		kept
gala_hap1	MSTRG.2343.1	noncoding	noncoding	noncoding	noncoding	noncoding	TRUE	PFAM_hit:domain=RVT_2;acc=PF07727.20;iE=7.1e-27;cov=0.5082	FALSE		kept
gala_hap1	MSTRG.2346.1	coding	noncoding	noncoding	noncoding	noncoding	FALSE		FALSE		kept
gala_hap1	MSTRG.2347.1	noncoding	noncoding	noncoding	noncoding	noncoding	FALSE		FALSE		kept
gala_hap1	MSTRG.2348.1	noncoding	noncoding	noncoding	noncoding	noncoding	TRUE	PFAM_hit:domain=SH3_retrovirus;acc=PF25597.2;iE=7.7e-22;cov=0.9545	FALSE		kept
gala_hap1	MSTRG.2355.1	noncoding	noncoding	noncoding	noncoding	noncoding	FALSE		FALSE		kept
gala_hap1	MSTRG.2356.1	noncoding	noncoding	noncoding	noncoding	noncoding	FALSE		FALSE		kept
gala_hap1	MSTRG.2362.1	noncoding	noncoding	noncoding	noncoding	noncoding	FALSE		FALSE		kept
gala_hap1	MSTRG.2363.1	noncoding	noncoding	coding	noncoding	noncoding	FALSE		FALSE		kept
gala_hap2	MSTRG.2148.1	noncoding	noncoding	noncoding	noncoding	noncoding	FALSE		FALSE		kept
gala_hap2	MSTRG.2152.1	noncoding	noncoding	noncoding	noncoding	noncoding	FALSE		FALSE		kept
gala_hap2	MSTRG.2153.1	noncoding	noncoding	noncoding	noncoding	noncoding	FALSE		FALSE		kept
gala_hap2	MSTRG.2154.1	noncoding	noncoding	noncoding	noncoding	noncoding	FALSE		FALSE		kept
gala_hap2	MSTRG.2158.1	noncoding	noncoding	noncoding	noncoding	noncoding	FALSE		FALSE		kept
gala_hap2	MSTRG.2160.1	noncoding	noncoding	noncoding	noncoding	noncoding	FALSE		FALSE		kept
gala_hap2	MSTRG.2186.1	noncoding	noncoding	noncoding	noncoding	noncoding	FALSE		FALSE		kept
gala_hap2	MSTRG.2188.1	noncoding	noncoding	noncoding	noncoding	noncoding	FALSE		FALSE		kept
gala_hap2	MSTRG.2189.1	noncoding	noncoding	noncoding	noncoding	noncoding	FALSE		FALSE		kept
gala_hap2	MSTRG.2190.3	noncoding	noncoding	noncoding	noncoding	noncoding	FALSE		FALSE		kept
gala_hap2	MSTRG.2192.1	noncoding	noncoding	noncoding	noncoding	noncoding	FALSE		FALSE		kept
gala_hap2	MSTRG.2193.1	noncoding	noncoding	noncoding	noncoding	noncoding	FALSE		FALSE		kept
gala_hap2	MSTRG.2194.1	noncoding	noncoding	noncoding	noncoding	noncoding	FALSE		FALSE		kept
gala_hap2	MSTRG.2200.1	noncoding	noncoding	noncoding	noncoding	noncoding	FALSE		FALSE		kept
gala_hap2	MSTRG.2201.1	noncoding	noncoding	noncoding	noncoding	noncoding	FALSE		FALSE		kept
gala_hap2	MSTRG.2202.1	noncoding	noncoding	noncoding	noncoding	noncoding	FALSE		FALSE		kept
gala_hap2	MSTRG.2203.1	noncoding	noncoding	noncoding	noncoding	noncoding	FALSE		FALSE		kept
gala_hap2	MSTRG.2204.1	noncoding	coding	noncoding	noncoding	noncoding	FALSE		FALSE		kept
gala_hap2	MSTRG.2207.1	noncoding	noncoding	noncoding	coding	noncoding	FALSE		FALSE		kept
gala_hap2	MSTRG.2209.1	noncoding	noncoding	noncoding	noncoding	noncoding	FALSE		FALSE		kept
gala_hap2	MSTRG.2210.1	noncoding	noncoding	noncoding	noncoding	noncoding	FALSE		FALSE		kept
gala_hap2	MSTRG.2214.1	noncoding	coding	noncoding	noncoding	noncoding	FALSE		FALSE		kept
gala_hap2	MSTRG.2216.1	noncoding	noncoding	noncoding	noncoding	noncoding	FALSE		FALSE		kept
gala_hap2	MSTRG.2217.1	noncoding	noncoding	noncoding	noncoding	noncoding	FALSE		FALSE		kept
gala_hap2	MSTRG.2221.1	noncoding	noncoding	noncoding	noncoding	noncoding	FALSE		FALSE		kept
gala_hap2	MSTRG.2223.1	noncoding	noncoding	noncoding	noncoding	noncoding	FALSE		FALSE		kept
gala_hap2	MSTRG.2230.1	noncoding	noncoding	noncoding	coding	noncoding	FALSE		FALSE		kept
gala_hap2	MSTRG.2231.1	noncoding	coding	noncoding	noncoding	noncoding	FALSE		FALSE		kept
gala_hap2	MSTRG.2232.1	noncoding	noncoding	noncoding	noncoding	noncoding	FALSE		FALSE		kept
gala_hap2	MSTRG.2238.1	noncoding	noncoding	noncoding	noncoding	noncoding	FALSE		FALSE		kept
gala_hap2	MSTRG.2240.1	noncoding	noncoding	noncoding	noncoding	noncoding	FALSE		FALSE		kept
gala_hap2	MSTRG.2241.1	noncoding	noncoding	noncoding	noncoding	noncoding	FALSE		FALSE		kept
gala_hap2	MSTRG.2242.1	noncoding	noncoding	noncoding	noncoding	noncoding	FALSE		FALSE		kept
gala_hap2	MSTRG.2244.1	noncoding	noncoding	coding	noncoding	noncoding	FALSE		FALSE		kept
honeycrisp	MSTRG.2328.1	noncoding	noncoding	noncoding	noncoding	noncoding	FALSE		FALSE		kept
honeycrisp	MSTRG.2329.1	noncoding	coding	noncoding	noncoding	noncoding	FALSE		FALSE		kept
honeycrisp	MSTRG.2332.1	noncoding	noncoding	noncoding	noncoding	noncoding	FALSE		FALSE		kept
honeycrisp	MSTRG.2333.1	noncoding	noncoding	noncoding	noncoding	noncoding	FALSE		FALSE		kept
honeycrisp	MSTRG.2350.1	noncoding	noncoding	coding	noncoding	noncoding	FALSE	PFAM_hit:domain=FBA_1;acc=PF07734.19;iE=3.7e-07;cov=0.1629	FALSE		kept
honeycrisp	MSTRG.2352.1	noncoding	noncoding	noncoding	noncoding	noncoding	FALSE		FALSE		kept
honeycrisp	MSTRG.2355.1	noncoding	noncoding	noncoding	noncoding	noncoding	FALSE		FALSE		kept
honeycrisp	MSTRG.2356.1	noncoding	noncoding	noncoding	noncoding	noncoding	FALSE		FALSE		kept
honeycrisp	MSTRG.2357.1	noncoding	noncoding	noncoding	noncoding	noncoding	FALSE		FALSE		kept
honeycrisp	MSTRG.2362.1	noncoding	noncoding	noncoding	noncoding	noncoding	FALSE		FALSE		kept
honeycrisp	MSTRG.2363.1	noncoding	noncoding	noncoding	noncoding	noncoding	FALSE		FALSE		kept
honeycrisp	MSTRG.2368.1	noncoding	noncoding	noncoding	noncoding	noncoding	FALSE		FALSE		kept
honeycrisp	MSTRG.2369.1	noncoding	noncoding	noncoding	noncoding	noncoding	FALSE		FALSE		kept
honeycrisp	MSTRG.2370.1	noncoding	noncoding	noncoding	noncoding	noncoding	FALSE		FALSE		kept
honeycrisp	MSTRG.2371.1	noncoding	noncoding	noncoding	noncoding	noncoding	FALSE		FALSE		kept
honeycrisp	MSTRG.2372.1	noncoding	noncoding	noncoding	noncoding	noncoding	FALSE		FALSE		kept
honeycrisp	MSTRG.2374.1	noncoding	noncoding	noncoding	noncoding	noncoding	FALSE		FALSE		kept
honeycrisp	MSTRG.2375.1	noncoding	noncoding	noncoding	noncoding	noncoding	FALSE		FALSE		kept
honeycrisp	MSTRG.2378.1	noncoding	noncoding	noncoding	noncoding	noncoding	FALSE		FALSE		kept
honeycrisp	MSTRG.2379.1	noncoding	noncoding	noncoding	noncoding	noncoding	FALSE		FALSE		kept
honeycrisp	MSTRG.2384.1	noncoding	noncoding	noncoding	noncoding	noncoding	FALSE		FALSE		kept
honeycrisp	MSTRG.2386.1	noncoding	noncoding	noncoding	noncoding	noncoding	FALSE		FALSE		kept
honeycrisp	MSTRG.2387.1	noncoding	noncoding	noncoding	noncoding	noncoding	FALSE		FALSE		kept
honeycrisp	MSTRG.2391.1	noncoding	noncoding	coding	noncoding	noncoding	FALSE		FALSE		kept
