## Supplementary table 23 for "Innovation within stability: balancing selection preserves multigenic S-haplotype architecture in apple"

### Sheet: Sheet1
reference	transcript_id	start	end	strand	length_bp	mean_tpm_leaf	mean_tpm_pollen	mean_tpm_pistil	pfam_flag	pfam_tag	pfam_cov	pfam_hit_len_aa	pfam_hit_len_nt	te_overlap_any	te_n_hits	te_bp_overlap	te_frac_lncRNA_covered	top_te_id	top_te_class	top_te_family	deseq_tested	deseq_status	pistil_vs_pollen_log2FoldChange	pistil_vs_pollen_padj	pistil_vs_pollen_significant	pistil_vs_leaf_log2FoldChange	pistil_vs_leaf_padj	pistil_vs_leaf_significant	pollen_vs_leaf_log2FoldChange	pollen_vs_leaf_padj	pollen_vs_leaf_significant	nearest_sfbb_transcript_id	nearest_sfbb_gene_id	nearest_sfbb_family	nearest_sfbb_chr	nearest_sfbb_start	nearest_sfbb_end	nearest_sfbb_strand	distance_to_nearest_sfbb_bp	nearest_sfbb_relation
gala_hap1	MSTRG.2281.1	28679695	28680113	.	418	483639	199196	50980.8	FALSE					TRUE	2	418	1	ms49457_chr17_MOR3_TEdenovoGr-B-G13143-Map3	I	LTR	TRUE	tested	0.767296	1.01327e-11	TRUE	1.09584	1.71396e-22	TRUE	0.328543	0.00382504	TRUE	H1__chr17_001133.1	H1__chr17_001133	SFBB4	H1_chr17	28708499	28709730	'+	28386	upstream
gala_hap1	MSTRG.2282.1	28699675	28699998	.	323	44.8844	2835.45	187.942	FALSE					TRUE	1	1	0.003096	ms46861_chr17_MSYD_TEdenovoGr-B-G13987-Map3	Unclassified	Unclassified	TRUE	tested	-1.16202	0.00520706	TRUE	6.06306	2.44691e-06	TRUE	7.22509	6.83369e-09	TRUE	H1__chr17_001133.1	H1__chr17_001133	SFBB4	H1_chr17	28708499	28709730	'+	8501	upstream
gala_hap1	MSTRG.2284.1	28703633	28705146	.	1513	1693.51	3929.48	103.995	FALSE					TRUE	5	1513	1	ms46870_chr17_denovoMDO_kr-B-R817-Map9	I	LINE	TRUE	tested	-2.51546	1.48695e-81	TRUE	0.319333	0.0299723	TRUE	2.8348	2.96948e-107	TRUE	H1__chr17_001133.1	H1__chr17_001133	SFBB4	H1_chr17	28708499	28709730	'+	3353	upstream
gala_hap1	MSTRG.2287.1	28723806	28725411	.	1605	15.3268	281.428	2.35111	FALSE					TRUE	4	1479	0.921495	ms33669_chr17_MSYF_TEdenovoGr-B-G6891-Map5	II	TIR	TRUE	tested	-4.11955	8.95038e-10	TRUE	1.86843	0.0527115	FALSE	5.98798	5.53901e-13	TRUE	H1__chr17_001471.1	H1__chr17_001471	SFBB18	H1_chr17	28734160	28735671	-	8749	upstream
gala_hap1	MSTRG.2288.1	28736191	28736716	.	525	57.1896	2528.77	12.9415	FALSE					TRUE	3	387	0.737143	ms33681_chr17_MOR3_TEdenovoGr-B-G10190-Map16	Unclassified	Unclassified	TRUE	tested	-4.85073	8.33676e-17	TRUE	2.2467	0.0215744	TRUE	7.09743	2.69514e-17	TRUE	H1__chr17_001471.1	H1__chr17_001471	SFBB18	H1_chr17	28734160	28735671	-	520	downstream
gala_hap1	MSTRG.2302.1	28917075	28918663	.	1588	0	3653.31	4.56415	FALSE	PFAM_hit:domain=FBA_1;acc=PF07734.19;iE=3.7e-07;cov=0.1629	0.1629	54	162	TRUE	4	614	0.38665	ms40528_chr17_MOR3_TEdenovoGr-B-G9711-Map4	Unclassified	Unclassified	TRUE	tested	-6.96461	0.0106189	TRUE	5.90519	0.0543673	FALSE	12.8698	1.24427e-05	TRUE	H1__chr17_001466.1	H1__chr17_001466	SFBB6	H1_chr17	28851412	28857697	-	59378	downstream
gala_hap1	MSTRG.2321.1	28964506	28965620	.	1114	19031.4	1641.05	267.361	FALSE					TRUE	6	606	0.543986	ms34933_chr17_MSI2_TEdenovoGr-B-G10079-Map17	II|I	TIR|LTR	TRUE	tested	0.109626	0.579795	FALSE	-1.82015	9.02761e-25	TRUE	-1.92978	4.10081e-26	TRUE	H1__chr17_001141.1	H1__chr17_001141	SFBB16	H1_chr17	28997534	28999424	'+	31914	upstream
gala_hap1	MSTRG.2324.1	29015220	29015545	.	325	95437.5	5928.6	250.493	FALSE					TRUE	1	325	1	ms30980_chr17_MSYA_TEdenovoGr-B-G3781-Map4_reversed	I|I|II	LTR|DIRS|Maverick	TRUE	tested	-1.80532	1.00716e-08	TRUE	-4.2236	1.0883e-48	TRUE	-2.41828	1.11766e-20	TRUE	H1__chr17_001141.1	H1__chr17_001141	SFBB16	H1_chr17	28997534	28999424	'+	15796	downstream
gala_hap1	MSTRG.2326.1	29062301	29063354	.	1053	35624.4	1732.26	9011.39	FALSE					TRUE	1	1052	0.99905	ms1633_chr17_denovoMDO_kr-B-R12477-Map13	I	LTR	TRUE	tested	5.12453	4.71187e-49	TRUE	2.35755	1.36575e-11	TRUE	-2.76698	1.79589e-15	TRUE	H1__chr17_001141.1	H1__chr17_001141	SFBB16	H1_chr17	28997534	28999424	'+	62877	downstream
gala_hap1	MSTRG.2328.1	29095582	29098149	.	2567	92.5015	26.4677	1.8339	FALSE					TRUE	6	1114	0.43397	ms25048_chr17_MOR3_TEdenovoGr-B-G10022-Map6_reversed	I	LTR	TRUE	tested	-1.11183	0.0673064	FALSE	-1.32527	0.0197545	TRUE	-0.213442	0.683627	FALSE	H1__chr17_001141.1	H1__chr17_001141	SFBB16	H1_chr17	28997534	28999424	'+	96158	downstream
gala_hap1	MSTRG.2329.1	29113726	29114138	'+	412	0	1294.29	6.45693	FALSE					TRUE	1	389	0.944175	ms25074_chr17_MOR3_TEdenovoGr-B-G9711-Map4	Unclassified	Unclassified	TRUE	tested	-5.096	2.38426e-06	TRUE	3.02469	0.068396	FALSE	8.12069	3.184e-09	TRUE	H1__chr17_001141.1	H1__chr17_001141	SFBB16	H1_chr17	28997534	28999424	'+	114302	downstream
gala_hap1	MSTRG.2333.1	29171804	29172161	.	357	2734.81	194.642	320.536	FALSE					TRUE	1	357	1	ms23095_chr17_MSYA_TEdenovoGr-B-G13958-Map11_reversed	I|I	LTR|LINE	TRUE	tested	3.47347	4.80235e-07	TRUE	1.25128	0.00121042	TRUE	-2.22219	0.00148515	TRUE	H1__chr17_001144.1	H1__chr17_001144	SFBB2	H1_chr17	29234291	29235936	'+	62130	upstream
gala_hap1	MSTRG.2337.1	29166787	29167007	.	220	112166	2094.97	548.088	FALSE					TRUE	1	220	1	ms7488_chr17_MSYR_TEdenovoGr-B-G12402-Map3	I	LTR	TRUE	tested	0.825311	0.046341	TRUE	-3.38831	3.68447e-51	TRUE	-4.21362	4.1497e-31	TRUE	H1__chr17_001144.1	H1__chr17_001144	SFBB2	H1_chr17	29234291	29235936	'+	67284	upstream
gala_hap1	MSTRG.2339.1	29196711	29197477	.	766	45.1707	0	1.58428	FALSE					TRUE	1	70	0.091384	ms23107_chr17_denovoMDO_kr-B-R18761-Map7	Unclassified	Unclassified	FALSE	filtered_low_counts			FALSE			FALSE			FALSE	H1__chr17_001144.1	H1__chr17_001144	SFBB2	H1_chr17	29234291	29235936	'+	36814	upstream
gala_hap1	MSTRG.2340.1	29197981	29198229	.	248	28002.4	6113.53	2512.65	FALSE					FALSE	0	0	0				TRUE	tested	1.45036	4.36513e-05	TRUE	0.871964	0.0102516	TRUE	-0.578396	0.110388	FALSE	H1__chr17_001144.1	H1__chr17_001144	SFBB2	H1_chr17	29234291	29235936	'+	36062	upstream
gala_hap1	MSTRG.2341.1	29202110	29202443	.	333	19979.4	4647.08	2589.38	FALSE					TRUE	1	26	0.078078	ms23116_chr17_MSI2_TEdenovoGr-B-G3853-Map4	I	LTR	TRUE	tested	1.87672	6.90648e-13	TRUE	1.40205	4.64914e-09	TRUE	-0.474675	0.0786465	FALSE	H1__chr17_001144.1	H1__chr17_001144	SFBB2	H1_chr17	29234291	29235936	'+	31848	upstream
gala_hap1	MSTRG.2342.1	29227020	29227606	.	586	1495.51	375.877	13.3437	FALSE					TRUE	3	586	1	ms23056_chr17_MSYR_TEdenovoGr-B-G13500-Map3	I	LTR	TRUE	tested	-2.16358	4.36513e-05	TRUE	-2.54424	5.58777e-07	TRUE	-0.380656	0.343237	FALSE	H1__chr17_001144.1	H1__chr17_001144	SFBB2	H1_chr17	29234291	29235936	'+	6685	upstream
gala_hap1	MSTRG.2343.1	29238406	29239642	.	1236	0	332.754	0.929454	TRUE	PFAM_hit:domain=RVT_2;acc=PF07727.20;iE=7.1e-27;cov=0.5082	0.5082	125	375	TRUE	4	1236	1	ms39238_chr17_denovoMDO_kr-B-R9231-Map13	I	LTR	TRUE	tested	-5.97927	5.23853e-11	TRUE	2.99071	0.0543673	FALSE	8.96998	4.1054e-13	TRUE	H1__chr17_001144.1	H1__chr17_001144	SFBB2	H1_chr17	29234291	29235936	'+	2470	downstream
gala_hap1	MSTRG.2346.1	29322845	29323321	.	476	318.622	2103.94	24.3388	FALSE					TRUE	1	476	1	ms11533_chr17_MSYA_TEdenovoGr-B-G3762-Map3	Unclassified	Unclassified	TRUE	tested	-3.69926	2.85232e-18	TRUE	0.509671	0.348046	FALSE	4.20893	6.84154e-24	TRUE	H1__chr17_001146.1	H1__chr17_001146	SFBB1	H1_chr17	29289279	29290818	'+	32027	downstream
gala_hap1	MSTRG.2347.1	29346697	29352758	.	6061	2176.97	400.793	16.0161	FALSE					TRUE	8	5866	0.967827	ms11458_chr17_MSYD_TEdenovoGr-B-G13138-Map3	I|I	DIRS|LTR	TRUE	tested	-1.91435	1.4849e-09	TRUE	-2.75978	1.43658e-18	TRUE	-0.845435	0.00624296	TRUE	H1__chr17_001458.1	H1__chr17_001458	SFBB10	H1_chr17	29372027	29373510	-	19269	upstream
gala_hap1	MSTRG.2348.1	29355288	29359663	.	4375	0	16463.8	12.554	TRUE	PFAM_hit:domain=SH3_retrovirus;acc=PF25597.2;iE=7.7e-22;cov=0.9545	0.9545	62	186	TRUE	3	4254	0.972343	ms11383_chr17_MDOM_TEdenovoGr-B-G12400-Map3_reversed	I	LTR	TRUE	tested	-7.65492	NA	FALSE	9.0321	NA	FALSE	16.687	NA	FALSE	H1__chr17_001458.1	H1__chr17_001458	SFBB10	H1_chr17	29372027	29373510	-	12364	upstream
gala_hap1	MSTRG.2355.1	29896893	29897546	.	653	10336.1	4983.35	154.961	FALSE					TRUE	2	653	1	ms33540_chr17_MSYR_TEdenovoGr-B-G13347-Map6	I	LTR	TRUE	tested	-2.2573	3.29596e-23	TRUE	-1.70373	5.4366e-14	TRUE	0.553568	0.00878754	TRUE	H1__chr17_001448.1	H1__chr17_001448	SFBB14	H1_chr17	29868465	29870050	-	26843	downstream
gala_hap1	MSTRG.2356.1	29900145	29900456	.	311	93.1701	0	10.3129	FALSE					TRUE	1	208	0.66881	ms33531_chr17_MSYA_TEdenovoGr-B-G10042-Map8_reversed	I	LTR	FALSE	filtered_low_counts			FALSE			FALSE			FALSE	H1__chr17_001448.1	H1__chr17_001448	SFBB14	H1_chr17	29868465	29870050	-	30095	downstream
gala_hap1	MSTRG.2362.1	29947375	29947879	.	504	556.525	904.289	27.6	FALSE					TRUE	2	39	0.077381	ms14397_chr17_MSYL_TEdenovoGr-B-G15260-Map3	Unclassified	Unclassified	TRUE	tested	-2.31057	2.27438e-06	TRUE	0.0087275	0.986238	FALSE	2.3193	3.55627e-07	TRUE	H1__chr17_001448.1	H1__chr17_001448	SFBB14	H1_chr17	29868465	29870050	-	77325	downstream
gala_hap1	MSTRG.2363.1	29953340	29954505	.	1165	383.8	635.635	24.5696	FALSE					TRUE	1	13	0.011159	ms14375_chr17_denovoMDO_kr-B-P33.35-Map20	I|I|I	LINE|LTR|DIRS	TRUE	tested	-1.98185	4.11011e-15	TRUE	0.40699	0.148728	FALSE	2.38884	2.77684e-22	TRUE	H1__chr17_001448.1	H1__chr17_001448	SFBB14	H1_chr17	29868465	29870050	-	83290	downstream
gala_hap2	MSTRG.2148.1	26157239	26160988	.	3749	0	710.613	36.0256	FALSE					TRUE	10	2966	0.791144	ms30981_chr17_denovoMDO_kr-B-R817-Map9	I	LINE	TRUE	tested	-2.52107	3.0056e-34	TRUE	9.10246	1.3282e-13	TRUE	11.6235	7.89664e-22	TRUE	H2__chr17_001005.1	H2__chr17_001005	SFBB4	H2_chr17	26162665	26163903	'+	1677	upstream
gala_hap2	MSTRG.2152.1	26167207	26167799	.	592	964.538	1888.64	142.705	FALSE					TRUE	3	140	0.236486	ms30967_chr17_denovoMDO_kr-B-R7021-Map6	Unclassified	Unclassified	TRUE	tested	-1.98367	1.46111e-16	TRUE	0.736955	0.0102448	TRUE	2.72063	7.95687e-28	TRUE	H2__chr17_001005.1	H2__chr17_001005	SFBB4	H2_chr17	26162665	26163903	'+	3304	downstream
gala_hap2	MSTRG.2153.1	26187840	26189336	.	1496	72.1712	372.155	6.28176	FALSE					TRUE	3	1350	0.902406	ms3127_chr17_MOR3_TEdenovoGr-B-G7506-Map8	I	LINE	TRUE	tested	-3.96539	1.68806e-10	TRUE	0.185715	0.81208	FALSE	4.1511	2.5809e-12	TRUE	H2__chr17_001331.1	H2__chr17_001331	SFBB18	H2_chr17	26193240	26194820	-	3904	upstream
gala_hap2	MSTRG.2154.1	26195659	26196100	.	441	0	4411.16	0	FALSE					TRUE	2	156	0.353741	ms11382_chr17_MOR3_TEdenovoGr-B-G10190-Map16	Unclassified	Unclassified	TRUE	tested	-9.35027	7.11048e-14	TRUE	0	1	FALSE	9.86471	2.41313e-15	TRUE	H2__chr17_001331.1	H2__chr17_001331	SFBB18	H2_chr17	26193240	26194820	-	839	downstream
gala_hap2	MSTRG.2158.1	26221542	26227835	.	6293	987.344	8995.15	132.616	FALSE					TRUE	16	4832	0.767837	ms45448_chr17_denovoMDO_kr-B-R5069-Map6	II	Helitron	TRUE	tested	-4.28426	7.31935e-82	TRUE	0.679352	0.00380609	TRUE	4.96361	2.3488e-109	TRUE	H2__chr17_001007.1	H2__chr17_001007	SFBB17	H2_chr17	26197112	26198557	'+	22985	downstream
gala_hap2	MSTRG.2160.1	26246250	26246795	.	545	3544.82	1019.66	1306.6	FALSE					TRUE	2	545	1	ms38923_chr17_MDOM_TEdenovoGr-B-G13540-Map3	I	LTR	TRUE	tested	2.17928	4.35455e-19	TRUE	2.16756	4.21933e-26	TRUE	-0.0117243	0.963298	FALSE	H2__chr17_001329.1	H2__chr17_001329	SFBB15	H2_chr17	26261635	26263246	-	14840	upstream
gala_hap2	MSTRG.2186.1	26345736	26346238	.	502	0	120.994	0	FALSE					TRUE	1	497	0.99004	ms33572_chr17_MSYF_TEdenovoGr-B-G19375-Map3	I	LINE	FALSE	filtered_low_counts			FALSE			FALSE			FALSE	H2__chr17_001011.1	H2__chr17_001011	SFBB3	H2_chr17	26379234	26380735	'+	32996	upstream
gala_hap2	MSTRG.2188.1	26390067	26391710	.	1643	1780.12	323.597	85.705	FALSE					TRUE	5	1417	0.862447	ms40314_chr17_MSYA_TEdenovoGr-B-G18883-Map3	Unclassified	Unclassified	TRUE	tested	-0.150885	0.530109	FALSE	-0.829041	4.90182e-05	TRUE	-0.678157	0.0020259	TRUE	H2__chr17_001011.1	H2__chr17_001011	SFBB3	H2_chr17	26379234	26380735	'+	9332	downstream
gala_hap2	MSTRG.2189.1	26392644	26393204	.	560	1101.62	13.4851	12.6857	FALSE					TRUE	3	245	0.4375	ms35482_chr17_MSYD_TEdenovoGr-B-G13168-Map9	Unclassified	Unclassified	TRUE	tested	1.64664	0.283789	FALSE	-2.87513	0.00114294	TRUE	-4.52178	0.0010439	TRUE	H2__chr17_001011.1	H2__chr17_001011	SFBB3	H2_chr17	26379234	26380735	'+	11909	downstream
gala_hap2	MSTRG.2190.3	26382702	26383707	'+	1005	1779.42	5554.22	293.469	FALSE					TRUE	2	1005	1	ms40303_chr17_denovoMDO_kr-B-R656-Map9_reversed	I	LTR	TRUE	tested	-2.46623	2.86785e-13	TRUE	0.960874	0.00775654	TRUE	3.42711	1.12253e-23	TRUE	H2__chr17_001011.1	H2__chr17_001011	SFBB3	H2_chr17	26379234	26380735	'+	1967	downstream
gala_hap2	MSTRG.2192.1	26431115	26431924	.	809	541.398	1277.43	103.526	FALSE					TRUE	2	680	0.840544	ms28285_chr17_denovoMDO_kr-B-G3091-Map13	II	MITE	TRUE	tested	-1.8286	7.07139e-07	TRUE	1.25457	0.00232032	TRUE	3.08317	1.69272e-15	TRUE	H2__chr17_001011.1	H2__chr17_001011	SFBB3	H2_chr17	26379234	26380735	'+	50380	downstream
gala_hap2	MSTRG.2193.1	26406383	26406843	.	460	29468.2	818.081	693.805	FALSE					TRUE	1	460	1	ms35468_chr17_denovoMDO_kr-B-G8388-Map5	I	LTR	TRUE	tested	1.56652	7.30069e-09	TRUE	-1.83411	2.4929e-34	TRUE	-3.40064	7.76243e-41	TRUE	H2__chr17_001011.1	H2__chr17_001011	SFBB3	H2_chr17	26379234	26380735	'+	25648	downstream
gala_hap2	MSTRG.2194.1	26400568	26401315	.	747	23387.6	443.928	405.303	FALSE					TRUE	3	537	0.718876	ms35492_chr17_MSI2_TEdenovoGr-B-G7412-Map3	NA	NA	TRUE	tested	1.62613	1.69338e-12	TRUE	-2.28957	6.97963e-71	TRUE	-3.9157	1.07236e-73	TRUE	H2__chr17_001011.1	H2__chr17_001011	SFBB3	H2_chr17	26379234	26380735	'+	19833	downstream
gala_hap2	MSTRG.2200.1	26538665	26539283	.	618	0	2169.8	9.44074	FALSE					TRUE	1	618	1	ms23102_chr17_MSI2_TEdenovoGr-B-G13936-Map5	I	LTR	TRUE	tested	-6.19146	6.53856e-18	TRUE	3.69143	0.009995	TRUE	9.88289	1.12039e-15	TRUE	H2__chr17_001018.1	H2__chr17_001018	SFBB12	H2_chr17	26529995	26531500	'+	7165	downstream
gala_hap2	MSTRG.2201.1	26540506	26540988	.	482	0	410.675	6.37593	FALSE					TRUE	1	197	0.408714	ms23098_chr17_MSYF_TEdenovoGr-B-G16080-Map3	II	MITE	FALSE	filtered_low_counts			FALSE			FALSE			FALSE	H2__chr17_001018.1	H2__chr17_001018	SFBB12	H2_chr17	26529995	26531500	'+	9006	downstream
gala_hap2	MSTRG.2202.1	26565777	26566577	.	800	2466.63	689.815	97.774	FALSE					TRUE	3	800	1	ms23125_chr17_MSI2_TEdenovoGr-B-G14367-Map3	I	LTR	TRUE	tested	-1.04128	0.000165641	TRUE	-1.08256	2.29064e-05	TRUE	-0.0412851	0.904381	FALSE	H2__chr17_001320.1	H2__chr17_001320	SFBB11	H2_chr17	26589623	26591206	-	23046	upstream
gala_hap2	MSTRG.2203.1	26567742	26568779	.	1037	48418.5	2096.85	20512.2	FALSE					TRUE	3	1037	1	ms23125_chr17_MSI2_TEdenovoGr-B-G14367-Map3	I	LTR	TRUE	tested	5.12886	2.59821e-48	TRUE	2.35542	1.85667e-11	TRUE	-2.77345	3.23794e-15	TRUE	H2__chr17_001320.1	H2__chr17_001320	SFBB11	H2_chr17	26589623	26591206	-	20844	upstream
gala_hap2	MSTRG.2204.1	26708972	26709248	.	276	62324.6	15989.7	1688.79	FALSE					TRUE	3	276	1	ms19134_chr17_MSYA_TEdenovoGr-B-G12503-Map3_reversed	I	LINE	TRUE	tested	-1.40877	4.12114e-09	TRUE	-1.60038	1.75009e-12	TRUE	-0.191609	0.408738	FALSE	H2__chr17_001320.1	H2__chr17_001320	SFBB11	H2_chr17	26589623	26591206	-	117766	downstream
gala_hap2	MSTRG.2207.1	26746220	26747182	.	962	11952.3	926.296	6507.05	FALSE					TRUE	2	962	1	ms19103_chr17_MSYD_TEdenovoGr-B-G2947-Map3	I	LTR	TRUE	tested	4.64006	1.66858e-38	TRUE	2.7273	3.99251e-15	TRUE	-1.91276	1.20456e-07	TRUE	H2__chr17_001019.1	H2__chr17_001019	SFBB5	H2_chr17	26878953	26880537	'+	131771	upstream
gala_hap2	MSTRG.2209.1	26800371	26802656	.	2285	850.876	574.967	14.0092	FALSE					TRUE	4	764	0.334354	ms28999_chr17_MOR3_TEdenovoGr-B-G12513-Map4	II	Helitron	TRUE	tested	-3.5381	2.54321e-41	TRUE	-2.30027	4.40561e-18	TRUE	1.23783	3.31515e-12	TRUE	H2__chr17_001019.1	H2__chr17_001019	SFBB5	H2_chr17	26878953	26880537	'+	76297	upstream
gala_hap2	MSTRG.2210.1	26868813	26869060	.	247	747.266	564.102	269.365	FALSE					TRUE	1	247	1	ms44812_chr17_MSYA_TEdenovoGr-B-G2849-Map3	I|I	LTR|DIRS	FALSE	filtered_low_counts			FALSE			FALSE			FALSE	H2__chr17_001019.1	H2__chr17_001019	SFBB5	H2_chr17	26878953	26880537	'+	9893	upstream
gala_hap2	MSTRG.2214.1	27088539	27089191	.	652	6182.49	904.346	136.776	FALSE					FALSE	0	0	0				TRUE	tested	-0.946925	0.000730201	TRUE	-1.94888	1.57536e-15	TRUE	-1.00196	3.04792e-05	TRUE	H2__chr17_001315.1	H2__chr17_001315	SFBB6	H2_chr17	27091373	27097614	-	2182	upstream
gala_hap2	MSTRG.2216.1	27019697	27020070	.	373	29462.9	7129.93	1565.39	FALSE					TRUE	1	373	1	ms24040_chr17_MOR3_TEdenovoGr-B-G754-Map3	II	Helitron	TRUE	tested	-0.427383	0.0166167	TRUE	-0.681644	2.16415e-05	TRUE	-0.254261	0.141985	FALSE	H2__chr17_001020.1	H2__chr17_001020	SFBB9	H2_chr17	27009412	27010849	'+	8848	downstream
gala_hap2	MSTRG.2217.1	27020356	27020858	.	502	10883.6	3187.87	561.796	FALSE					TRUE	1	502	1	ms24040_chr17_MOR3_TEdenovoGr-B-G754-Map3	II	Helitron	TRUE	tested	-0.738544	0.000832608	TRUE	-0.715302	0.000601923	TRUE	0.0232421	0.922666	FALSE	H2__chr17_001020.1	H2__chr17_001020	SFBB9	H2_chr17	27009412	27010849	'+	9507	downstream
gala_hap2	MSTRG.2221.1	27147139	27149706	.	2567	127.065	35.9633	9.27679	FALSE					TRUE	6	1114	0.43397	ms24980_chr17_MOR3_TEdenovoGr-B-G10022-Map6_reversed	I	LTR	TRUE	tested	-0.198456	0.742086	FALSE	-0.276506	0.614522	FALSE	-0.0780508	0.910876	FALSE	H2__chr17_001315.1	H2__chr17_001315	SFBB6	H2_chr17	27091373	27097614	-	49525	downstream
gala_hap2	MSTRG.2223.1	27165244	27165873	'+	629	0	10302.1	24.0612	FALSE					TRUE	1	567	0.901431	ms25076_chr17_MOR3_TEdenovoGr-B-G9711-Map4	Unclassified	Unclassified	TRUE	tested	-7.16485	3.74458e-06	TRUE	4.98481	0.0127906	TRUE	12.1497	1.88906e-10	TRUE	H2__chr17_001315.1	H2__chr17_001315	SFBB6	H2_chr17	27091373	27097614	-	67630	downstream
gala_hap2	MSTRG.2230.1	27254948	27255297	.	349	16380.2	11024.6	1020.49	FALSE					TRUE	1	349	1	ms24627_chr17_MSYL_TEdenovoGr-B-G12808-Map3_reversed	I	LTR	TRUE	tested	-1.6473	8.19149e-16	TRUE	-0.424529	0.042514	TRUE	1.22277	6.59046e-11	TRUE	H2__chr17_001307.1	H2__chr17_001307	SFBB7	H2_chr17	27336830	27338736	-	81533	upstream
gala_hap2	MSTRG.2231.1	27278577	27279166	.	589	2033.99	460.963	52.1331	FALSE					TRUE	1	589	1	ms24608_chr17_MDOM_TEdenovoGr-B-G13107-Map3	I	LTR	TRUE	tested	-1.40746	0.00565953	TRUE	-1.77687	0.00016765	TRUE	-0.369413	0.423981	FALSE	H2__chr17_001307.1	H2__chr17_001307	SFBB7	H2_chr17	27336830	27338736	-	57664	upstream
gala_hap2	MSTRG.2232.1	27281037	27281457	.	420	3948.04	1853.14	36.1532	FALSE					TRUE	1	420	1	ms1333_chr17_MSYL_TEdenovoGr-B-G8964-Map4	Unclassified	Unclassified	TRUE	tested	-3.8747	2.36882e-11	TRUE	-3.19368	4.34087e-08	TRUE	0.681019	0.0521557	FALSE	H2__chr17_001307.1	H2__chr17_001307	SFBB7	H2_chr17	27336830	27338736	-	55373	upstream
gala_hap2	MSTRG.2238.1	27449547	27449908	.	361	5030.46	4018.91	1383.17	FALSE					TRUE	1	361	1	ms9391_chr17_MSYR_TEdenovoGr-B-G13535-Map6	I|II	LTR|TIR	TRUE	tested	0.27332	0.230842	FALSE	1.69903	2.32598e-14	TRUE	1.42571	4.89081e-09	TRUE	H2__chr17_001305.1	H2__chr17_001305	SFBB14	H2_chr17	27418650	27419887	-	29660	downstream
gala_hap2	MSTRG.2240.1	27451158	27452868	.	1710	3912.15	831.141	146.113	FALSE					TRUE	2	1701	0.994737	ms9405_chr17_MOR3_TEdenovoGr-B-G9370-Map3	Unclassified	Unclassified	TRUE	tested	-0.701551	2.37416e-05	TRUE	-1.16215	1.83174e-14	TRUE	-0.460601	0.00285441	TRUE	H2__chr17_001305.1	H2__chr17_001305	SFBB14	H2_chr17	27418650	27419887	-	31271	downstream
gala_hap2	MSTRG.2241.1	27453097	27455602	.	2505	3408.2	173.055	130.575	FALSE					TRUE	6	2504	0.999601	ms4509_chr17_MDOM_TEdenovoGr-B-G8862-Map8	Unclassified	Unclassified	TRUE	tested	1.39903	6.30336e-14	TRUE	-1.13202	2.64645e-19	TRUE	-2.53104	3.27622e-46	TRUE	H2__chr17_001305.1	H2__chr17_001305	SFBB14	H2_chr17	27418650	27419887	-	33210	downstream
gala_hap2	MSTRG.2242.1	27480037	27480520	.	483	384150	98275.6	30874.9	FALSE					TRUE	1	483	1	ms35658_chr17_MSYF_TEdenovoGr-B-G12917-Map20_reversed	I|I|I	LINE|LTR|DIRS	TRUE	tested	0.0977832	0.442545	FALSE	-0.0824507	0.538603	FALSE	-0.180234	0.162498	FALSE	H2__chr17_001305.1	H2__chr17_001305	SFBB14	H2_chr17	27418650	27419887	-	60150	downstream
gala_hap2	MSTRG.2244.1	27507229	27508931	.	1702	484.746	709.836	44.8127	FALSE					TRUE	1	106	0.06228	ms3060_chr17_MSYL_TEdenovoGr-B-G15260-Map3	Unclassified	Unclassified	TRUE	tested	-2.20357	3.16397e-26	TRUE	0.159111	0.532555	FALSE	2.36268	3.77756e-33	TRUE	H2__chr17_001305.1	H2__chr17_001305	SFBB14	H2_chr17	27418650	27419887	-	87342	downstream
honeycrisp	MSTRG.2328.1	29347658	29348880	.	1222	14239.6	4261.18	1512.82	FALSE					TRUE	5	1222	1	ms67755_chr17_denovoMDO_kr-B-R817-Map9	I	LINE	TRUE	tested	-0.219672	0.463667	FALSE	1.41533	2.19649e-06	TRUE	1.63501	8.19562e-09	TRUE	_chr17_001096.1	_chr17_001096	SFBB4	chr17	29352112	29353350	'+	3232	upstream
honeycrisp	MSTRG.2329.1	29349755	29350209	.	454	0	809.415	0	FALSE					TRUE	2	454	1	ms67755_chr17_denovoMDO_kr-B-R817-Map9	I	LINE	TRUE	tested	-6.94944	9.37513e-07	TRUE	0	NA	FALSE	7.9561	1.76486e-08	TRUE	_chr17_001096.1	_chr17_001096	SFBB4	chr17	29352112	29353350	'+	1903	upstream
honeycrisp	MSTRG.2332.1	29367383	29368971	.	1588	312.627	194.087	7.96756	FALSE					TRUE	4	1371	0.86335	ms67721_chr17_MOR3_TEdenovoGr-B-G7506-Map8	I	LINE	TRUE	tested	-3.33822	3.07767e-11	TRUE	-0.642778	0.317743	FALSE	2.69544	8.34438e-14	TRUE	_chr17_001415.1	_chr17_001415	SFBB18	chr17	29377579	29379187	-	8608	upstream
honeycrisp	MSTRG.2333.1	29379639	29380186	.	547	425.684	7932.9	31.4193	FALSE					TRUE	4	497	0.908592	ms67704_chr17_MOR3_TEdenovoGr-B-G10190-Map16	Unclassified	Unclassified	TRUE	tested	-6.71676	1.378e-37	TRUE	0.88299	0.297991	FALSE	7.59975	4.99636e-51	TRUE	_chr17_001415.1	_chr17_001415	SFBB18	chr17	29377579	29379187	-	452	downstream
honeycrisp	MSTRG.2350.1	29558473	29559902	.	1429	0	7214.89	0	FALSE	PFAM_hit:domain=FBA_1;acc=PF07734.19;iE=3.7e-07;cov=0.1629	0.1629	54	162	TRUE	2	904	0.63261	ms67156_chr17_MOR3_TEdenovoGr-B-G9711-Map4	Unclassified	Unclassified	TRUE	tested	-12.8187	1.20973e-26	TRUE	0	1	FALSE	13.8254	1.2014e-30	TRUE	_chr17_001409.1	_chr17_001409	SFBB6	chr17	29493141	29499442	-	59031	downstream
honeycrisp	MSTRG.2352.1	29571935	29572589	.	654	151.469	587.088	0	FALSE					TRUE	2	654	1	ms67235_chr17_MDOM_TEdenovoGr-B-G10243-Map4	I	LTR	TRUE	tested	-7.58196	9.15086e-10	TRUE	-2.16451	0.183726	FALSE	5.41745	1.22076e-13	TRUE	_chr17_001102.1	_chr17_001102	SFBB16	chr17	29644567	29647021	'+	71978	upstream
honeycrisp	MSTRG.2355.1	29612627	29613742	.	1115	42234.1	3516.06	1321.57	FALSE					TRUE	9	774	0.69417	ms67251_chr17_denovoMDO_kr-B-R1233-Map13_reversed	II	TIR	TRUE	tested	-0.195854	0.512395	FALSE	-0.354178	0.305046	FALSE	-0.158324	0.57117	FALSE	_chr17_001102.1	_chr17_001102	SFBB16	chr17	29644567	29647021	'+	30825	upstream
honeycrisp	MSTRG.2356.1	29715972	29716368	.	396	55812.2	554155	3371.29	FALSE					TRUE	1	48	0.121212	ms66753_chr17_MSI2_TEdenovoGr-B-G11421-Map3	I	LTR	TRUE	tested	-6.11875	5.97602e-214	TRUE	0.576315	0.0103653	TRUE	6.69506	3.89741e-263	TRUE	_chr17_001404.1	_chr17_001404	SFBB1	chr17	29738111	29739551	-	21743	upstream
honeycrisp	MSTRG.2357.1	29752389	29753721	.	1332	651.242	32.7521	15.6214	FALSE					TRUE	5	976	0.732733	ms66801_chr17_denovoMDO_kr-B-R1190-Map10	I	LTR	TRUE	tested	0.222993	0.74346	FALSE	-0.726713	NA	FALSE	-0.949706	0.109376	FALSE	_chr17_001103.1	_chr17_001103	SFBB9	chr17	29755992	29757475	'+	2271	upstream
honeycrisp	MSTRG.2362.1	29766300	29766694	.	394	36672.9	1882.78	2204.49	FALSE					TRUE	3	324	0.822335	ms67022_chr17_MOR3_TEdenovoGr-B-G754-Map3	II	Helitron	TRUE	tested	1.49252	1.03135e-10	TRUE	0.590922	0.00244384	TRUE	-0.901594	7.41254e-05	TRUE	_chr17_001103.1	_chr17_001103	SFBB9	chr17	29755992	29757475	'+	8825	downstream
honeycrisp	MSTRG.2363.1	29849031	29849837	.	806	0	283.748	0	FALSE					TRUE	1	806	1	ms66614_chr17_MSYF_TEdenovoGr-B-G19375-Map3	I	LINE	TRUE	tested	-7.02757	3.49203e-08	TRUE	0	1	FALSE	8.03424	2.68879e-10	TRUE	_chr17_001104.1	_chr17_001104	SFBB10	chr17	29816433	29817847	'+	31184	downstream
honeycrisp	MSTRG.2368.1	29893465	29894390	.	925	2526.63	206.421	66.7964	FALSE					TRUE	3	748	0.808649	ms66600_chr17_MSYA_TEdenovoGr-B-G18883-Map3	Unclassified	Unclassified	TRUE	tested	-0.371088	0.306866	FALSE	-0.593283	0.0782529	FALSE	-0.222195	0.461737	FALSE	_chr17_001104.1	_chr17_001104	SFBB10	chr17	29816433	29817847	'+	75618	downstream
honeycrisp	MSTRG.2369.1	29895977	29896538	.	561	3972.72	100.266	112.135	FALSE					TRUE	4	379	0.675579	ms66608_chr17_MSYD_TEdenovoGr-B-G13168-Map9	Unclassified	Unclassified	TRUE	tested	1.44939	0.0266656	TRUE	-0.52146	0.335844	FALSE	-1.97085	0.00135326	TRUE	_chr17_001104.1	_chr17_001104	SFBB10	chr17	29816433	29817847	'+	78130	downstream
honeycrisp	MSTRG.2370.1	29903682	29904627	.	945	15217.5	86.116	723.809	FALSE					TRUE	6	799	0.845503	ms66663_chr17_MSI2_TEdenovoGr-B-G7412-Map3	NA	NA	TRUE	tested	4.35006	3.71566e-28	TRUE	0.24083	0.35921	FALSE	-4.10923	1.68288e-25	TRUE	_chr17_001104.1	_chr17_001104	SFBB10	chr17	29816433	29817847	'+	85835	downstream
honeycrisp	MSTRG.2371.1	29909783	29910073	.	290	110349	937.3	5703.48	FALSE					TRUE	1	290	1	ms66343_chr17_denovoMDO_kr-B-G8388-Map5	I	LTR	TRUE	tested	3.99131	1.57232e-23	TRUE	0.35032	0.0826397	FALSE	-3.64099	4.86972e-20	TRUE	_chr17_001104.1	_chr17_001104	SFBB10	chr17	29816433	29817847	'+	91936	downstream
honeycrisp	MSTRG.2372.1	29934187	29935264	.	1077	3801.03	885.426	145.905	FALSE					TRUE	6	981	0.910864	ms66648_chr17_denovoMDO_kr-B-G3091-Map13	II	MITE	TRUE	tested	-1.33637	0.000229146	TRUE	-0.0262406	1	FALSE	1.31013	0.000187669	TRUE	_chr17_001109.1	_chr17_001109	SFBB12	chr17	30022349	30023902	'+	87085	upstream
honeycrisp	MSTRG.2374.1	30005681	30006332	.	651	3129.16	2116.95	46.2174	FALSE					TRUE	1	651	1	ms66425_chr17_MSYD_TEdenovoGr-B-G11005-Map6	I	LARD	TRUE	tested	-4.27266	3.99003e-28	TRUE	-1.47436	0.000754565	TRUE	2.7983	3.35663e-28	TRUE	_chr17_001109.1	_chr17_001109	SFBB12	chr17	30022349	30023902	'+	16017	upstream
honeycrisp	MSTRG.2375.1	30006669	30006974	.	305	16901.1	5573.33	335.9	FALSE					TRUE	1	305	1	ms66425_chr17_MSYD_TEdenovoGr-B-G11005-Map6	I	LARD	TRUE	tested	-2.78014	7.43817e-13	TRUE	-1.01891	0.0192958	TRUE	1.76123	9.62507e-10	TRUE	_chr17_001109.1	_chr17_001109	SFBB12	chr17	30022349	30023902	'+	15375	upstream
honeycrisp	MSTRG.2378.1	30031035	30031635	.	600	25.2989	3000.72	0	FALSE					TRUE	1	600	1	ms66208_chr17_MSI2_TEdenovoGr-B-G13936-Map5	I	LTR	TRUE	tested	-9.72707	7.97638e-16	TRUE	0.0448739	1	FALSE	9.77194	5.65695e-16	TRUE	_chr17_001109.1	_chr17_001109	SFBB12	chr17	30022349	30023902	'+	7133	downstream
honeycrisp	MSTRG.2379.1	30032793	30033458	.	665	0	506.57	4.30982	FALSE					TRUE	2	295	0.443609	ms66222_chr17_MSYF_TEdenovoGr-B-G16080-Map3	II	MITE	TRUE	tested	-5.56985	6.48911e-07	TRUE	2.8607	0.126457	FALSE	8.43056	2.48582e-11	TRUE	_chr17_001109.1	_chr17_001109	SFBB12	chr17	30022349	30023902	'+	8891	downstream
honeycrisp	MSTRG.2384.1	30572761	30573141	.	380	0	367.082	0	FALSE					FALSE	0	0	0				FALSE	filtered_low_counts			FALSE			FALSE			FALSE	_chr17_001400.1	_chr17_001400	SFBB14	chr17	30580242	30581530	-	7101	upstream
honeycrisp	MSTRG.2386.1	30612961	30617142	.	4181	5925.04	739.162	178.618	FALSE					TRUE	7	4172	0.997847	ms55782_chr17_MOR3_TEdenovoGr-B-G9370-Map3	Unclassified	Unclassified	TRUE	tested	-0.808256	0.00075464	TRUE	-0.398863	0.145488	FALSE	0.409394	0.0830215	FALSE	_chr17_001400.1	_chr17_001400	SFBB14	chr17	30580242	30581530	-	31431	downstream
honeycrisp	MSTRG.2387.1	30629371	30629963	.	592	150.447	847.859	2.87084	FALSE					TRUE	3	477	0.805743	ms55704_chr17_denovoMDO_kr-B-R13186-Map12_reversed	I	LTR	TRUE	tested	-6.91682	2.21103e-08	TRUE	-0.884771	0.618057	FALSE	6.03205	2.90881e-14	TRUE	_chr17_001400.1	_chr17_001400	SFBB14	chr17	30580242	30581530	-	47841	downstream
honeycrisp	MSTRG.2391.1	30674479	30677253	.	2774	1782.08	956.263	82.7171	FALSE					TRUE	7	1409	0.507931	ms55800_chr17_denovoMDO_kr-B-R817-Map9	I	LINE	TRUE	tested	-2.27351	3.52616e-31	TRUE	0.236347	0.320098	FALSE	2.50985	2.26863e-41	TRUE	_chr17_001400.1	_chr17_001400	SFBB14	chr17	30580242	30581530	-	92949	downstream
