## Supplementary table 24 for "Innovation within stability: balancing selection preserves multigenic S-haplotype architecture in apple"

### Sheet: Sheet1
S-RNase allele	S-RNase hap.	SFBB family	SFBB hap.	Complex	lncRNA	lncRNA hap.	ipTM	Δ ipTM
MdS2	Honeycrisp - h10	SFBB2	Gala Haplotype 1 - h2	Binary	-	-	0.121	-
MdS2	Honeycrisp - h10	SFBB2	Gala Haplotype 1 - h2	Ternary	MSTRG.2343.1	Gala Haplotype 1 - h2	0.183	0.062
MdS2	h13	SFBB2	Gala Haplotype 1 - h2	Binary	-	-	0.117	-
MdS2	h13	SFBB2	Gala Haplotype 1 - h2	Ternary	MSTRG.2343.1	Gala Haplotype 1 - h2	0.185	0.068
MdS2	h14	SFBB2	Gala Haplotype 1 - h2	Binary	-	-	0.115	-
MdS2	h14	SFBB2	Gala Haplotype 1 - h2	Ternary	MSTRG.2343.1	Gala Haplotype 1 - h2	0.178	0.063
MdS2	h23	SFBB2	Gala Haplotype 1 - h2	Binary	-	-	0.1	-
MdS2	h23	SFBB2	Gala Haplotype 1 - h2	Ternary	MSTRG.2343.1	Gala Haplotype 1 - h2	0.18	0.08
MdS2	Gala Haplotype 2 - h3	SFBB2	Gala Haplotype 1 - h2	Binary	-	-	0.12	-
MdS2	Gala Haplotype 2 - h3	SFBB2	Gala Haplotype 1 - h2	Ternary	MSTRG.2343.1	Gala Haplotype 1 - h2	0.18	0.06
MdS5	h26	SFBB11	Honeycrisp - h10	Binary	-	-	0.178	-
MdS5	h26	SFBB11	Honeycrisp - h10	Ternary	MSTRG.2329.1	Honeycrisp - h10	0.146	−0.032
MdS5	h26	SFBB11	Honeycrisp - h10	Ternary	MSTRG.2350.1	Honeycrisp - h10	0.186	0.008
MdS5	h26	SFBB11	Honeycrisp - h10	Ternary	MSTRG.2363.1	Honeycrisp - h10	0.16	−0.018
MdS5	h26	SFBB11	Honeycrisp - h10	Ternary	MSTRG.2384.1	Honeycrisp - h10	0.149	−0.029
MdS5	h26	SFBB11	Gala Haplotype 2 - h3	Binary	-	-	0.123	-
MdS5	h26	SFBB11	Gala Haplotype 2 - h3	Ternary	MSTRG.2154.1	Gala Haplotype 2 - h3	0.137	0.014
MdS5	Gala Haplotype 1 - h2	SFBB11	Honeycrisp - h10	Binary	-	-	0.139	-
MdS5	Gala Haplotype 1 - h2	SFBB11	Honeycrisp - h10	Ternary	MSTRG.2329.1	Honeycrisp - h10	0.145	0.006
MdS5	Gala Haplotype 1 - h2	SFBB11	Honeycrisp - h10	Ternary	MSTRG.2350.1	Honeycrisp - h10	0.183	0.044
MdS5	Gala Haplotype 1 - h2	SFBB11	Honeycrisp - h10	Ternary	MSTRG.2363.1	Honeycrisp - h10	0.163	0.024
MdS5	Gala Haplotype 1 - h2	SFBB11	Honeycrisp - h10	Ternary	MSTRG.2384.1	Honeycrisp - h10	0.149	0.01
MdS5	Gala Haplotype 1 - h2	SFBB11	Gala Haplotype 2 - h3	Binary	-	-	0.132	-
MdS5	Gala Haplotype 1 - h2	SFBB11	Gala Haplotype 2 - h3	Ternary	MSTRG.2154.1	Gala Haplotype 2 - h3	0.139	0.007
